# Phenome-wide investigation of the causal associations between childhood BMI and adult outcomes: A two-sample Mendelian randomization study

**DOI:** 10.1101/2020.06.01.127530

**Authors:** Shan-Shan Dong, Kun Zhang, Yan Guo, Jing-Miao Ding, Jun-Cheng Feng, Shi Yao, Ruo-Han Hao, Yu Rong, Feng Jiang, Jia-Bin Chen, Hao Wu, Xiao-Feng Chen, Tie-Lin Yang

**Author notes:** Corresponding author: Tie-Lin Yang, Ph.D., Key Laboratory of Biomedical Information Engineering of Ministry of Education, School of Life Science and Technology, Xi’an Jiaotong University, Xi’an 710049, P. R. China.

## Abstract

**Background:** Compelling observational studies have reported that childhood obesity is associated with the risk of many complex diseases in adulthood. However, results from observational studies are unable to fully account for confounding factors. The causal effects of childhood obesity have not been systematically characterized. We aimed to assess the causal associations between childhood body mass index (BMI) and various adult traits/diseases using two-sample Mendelian randomization (MR).

**Methods and findings:** Over 5,000 datasets for adult outcomes were obtained from various resources. After data filtering, 269 adult traits genetically correlated with childhood BMI (*P* < 0.05) were subjected to MR analyses. The number of independent outcomes was 148, setting the significant threshold as *P* < 3.38 × 10^−4^. Inverse-variance weighted method, MR-Egger, weighted median method, and weighted mode method were used to estimate the causal effects.

We identified potential causal effects of childhood obesity on 60 adult traits (27 disease-related traits, 27 lifestyle factors, and 6 other traits). Higher childhood BMI was associated with a reduced overall health rating (β = −0.10, 95% CI: −0.13 to −0.07, *P* = 6.26 × 10^−11^). Findings on diseases included some novel effects, such as the adverse effects of higher childhood BMI on cholelithiasis (OR = 1.26, 95% CI: 1.18 to 1.35, *P* = 3.29 × 10^−5^). For dietary habits, we found that higher childhood BMI was positively associated adult diet portion size (β = 0.26, 95% CI: 0.18 to 0.34, *P* = 7.34 × 10^−11^). Different from the conventional impression, our results showed that higher childhood BMI was positively associated with low calorie density food intake. With 76 adult BMI single-nucleotide polymorphisms (SNPs) as instruments, we confirmed that adulthood BMI was positively associated with heel bone mineral density. However, the association no longer present after excluding the SNPs existing in or in linkage disequilibrium (LD) with childhood BMI. Network MR analyses suggested that past tobacco smoking and portion size mediated 6.39% and 10.90% of the associations between childhood BMI and type 2 diabetes, respectively. The main study limitation is that it is difficult to tease out the independent effects of childhood BMI due to the strong correlation between childhood and adulthood BMI.

**Conclusions:** In summary, we provided a phenome-wide view of the effects of childhood BMI on adult traits. Our results highlight the need to intervene in childhood to reduce obesity from a young age and its later-life effects.

**Author summary:** Why was this study done?

1. Childhood obesity is a worldwide public health problem. The prevalence has increased at an alarming rate.
2. Observational epidemiological studies have reported that childhood obesity is associated with the risk of many complex diseases in adulthood, such as coronary artery disease (CAD) and diabetes. However, observational studies are limited in explaining causality because of possible bias from unmeasured confounding factors.

What did the researchers do and find?

1. A Mendelian randomization (MR) approach was used to provide a phenome-wide view of the causal associations between childhood BMI and adult outcomes. Potential causal effects of childhood obesity on 60 adult traits were identified.
2. Higher childhood BMI was associated with reduced overall health rating, and caused increased risk of some diseases, such as cholelithiasis, hypothyroidism, CAD, and type 2 diabetes (T2D). In contrast, childhood BMI was positively associated with adult heel bone mineral density and low calorie density food intake.
3. Portion size and smoking behavior might mediate the association between childhood BMI and T2D risk.

What do these findings mean?

1. Our results highlight the importance to address rising childhood obesity prevalence rate and early interventions on obesity might help to promote health equity in later life.
