## Supplementary material for "Phenome-wide investigation of the causal associations between childhood BMI and adult outcomes: A two-sample Mendelian randomization study": Table S: S1_Table.xlsx

### Sheet: S1 Table data of other resource
S1 Table. The 53 GWAS summary data from other public resources rather than the UK Biobank population.
Trait	Type	Sample Size (Cases)	Ethnic	URL or pmid
Heart rate	Circulatory system	92355	Mixed	http://ldsc.broadinstitute.org/ldhub/
Cardiovascular disease	Circulatory system	174185 (30909)	Europeans	http://cnsgenomics.com/data.html
Dyslipidemia	Circulatory system	174185 (49842)	Europeans	http://cnsgenomics.com/data.html
Coronary artery disease	Circulatory system	194427 (63746)	Mixed	http://www.cardiogramplusc4d.org/data-downloads/
Atrial fibrillation	Circulatory system	133073 (17,931)	Mixed	https://personal.broadinstitute.org/mvon/AtrialFibrillation_PRS_LDpred_rho0.003_v3.zip
Years of schooling (proxy cognitive performance)	Cognitive function	106736	European	https://www.thessgac.org/data
Crohn's disease	Digestive system	69268 (22575)	Mixed	https://www.ibdgenetics.org/downloads.html
Ulcerative colitis	Digestive system	72647 (20417)	Mixed	https://www.ibdgenetics.org/downloads.html
Inflammatory bowel	Digestive system	96486 (42950)	Mixed	https://www.ibdgenetics.org/downloads.html
Urate	Endocrine, nutritional or metabolic traits	110347	European	23263486
Years of schooling 2013	Endocrine, nutritional or metabolic traits	101069	European	23722424
Offspring birth weight (maternal effect), adjusted for offspring genotype	Endocrine, nutritional or metabolic traits	190406	European	31043758
Own birth weight (fetal effect), adjusted for maternal genotype	Endocrine, nutritional or metabolic traits	216611	European	31043758
HDL Cholesterol	Endocrine, nutritional or metabolic traits	188578	Europeans	http://csg.sph.umich.edu//abecasis/public/lipids2013/
LDL Cholesterol	Endocrine, nutritional or metabolic traits	188578	Europeans	http://csg.sph.umich.edu//abecasis/public/lipids2013/
Triglycerides	Endocrine, nutritional or metabolic traits	188578	Europeans	http://csg.sph.umich.edu//abecasis/public/lipids2013/
Total Cholesterol	Endocrine, nutritional or metabolic traits	188578	Europeans	http://csg.sph.umich.edu//abecasis/public/lipids2013/
Type 2 diabetes	Endocrine, nutritional or metabolic traits	898130 (74124)	Europeans	http://diagram-consortium.org/downloads.html
HbA1c	Endocrine, nutritional or metabolic traits	123665	Europeans	http://www.magicinvestigators.org/downloads/
Chronic kidney disease	Genitourinary system	110517	Europeans	http://ckdgen.imbi.uni-freiburg.de/
Atopic dermatitis	Integumentary system	116863 (21339)	Mixed	https://data.bris.ac.uk/data/dataset/28uchsdpmub118uex26ylacqm
Intelligence	Mental system	269867	Europeans	http://ctg.cncr.nl/software/summary_statistics
Depression	Mental system	449848	Europeans	http://ctg.cncr.nl/software/summary_statistics
Schizophrenia	Mental system	105318 (40675)	Europeans	http://www.med.unc.edu/pgc/downloads/
Major depressive disorder	Mental system	480359 (135458)	Europeans	https://www.med.unc.edu/pgc/results-and-downloads
Cognitive	Mental system	106736	Europeans	https://www.thessgac.org/data
Subjective well being	Mental system	298420	Europeans	https://www.thessgac.org/data
Depressive symptoms	Mental system	180866 (16471)	Europeans	https://www.thessgac.org/data/Summary Statistics for Okbay et al. (2016)
Rheumatoid arthritis	Musculoskeletal system	58284 (14361)	Europeans	http://plaza.umin.ac.jp/~yokada/datasource/files/GWASMetaResults/RA_GWASmeta_European_v2.txt.gz
eBMD BMD	Musculoskeletal system	426824	European	http://www.gefos.org/?q=content/data-release-2018
Fracture	Musculoskeletal system	426795 (53184)	European	http://www.gefos.org/?q=content/data-release-2018
TBBMD	Musculoskeletal system	41314	European	http://www.gefos.org/?q=documents
Ovarian cancer	Neoplasms	66450 (25509)	Europeans	ftp://ftp.ebi.ac.uk/pub/databases/gwas/summary_statistics/PhelanCM_28346442_GCST004462
Breast cancer	Neoplasms	87170 (45290)	Europeans	http://bcac.ccge.medschl.cam.ac.uk/bcacdata/icogs-complete-summary-results/
Amyotrophic lateral sclerosis	Nervous system	36052 (12577)	Europeans	http://databrowser.projectmine.com/
Alzheimer's disease	Nervous system	74746 (26280)	Europeans	http://www.pasteur-lille.fr/en/recherche/u744/igap/igap_download.php
Alzheimer’s dementia 2019	Nervous system	455258 (71880)	Europeans	https://ctg.cncr.nl/documents/p1651/AD_sumstats_Jansenetal.txt.gz
PGC cross-disorder analysis	Nervous system	61220 (33332)	European	https://www.med.unc.edu/pgc/results-and-downloads/downloads
intelligence_2018	Neurodevelopmental disorders	269867	Europeans	https://ctg.cncr.nl/documents/p1651/SavageJansen_IntMeta_sumstats.zip
depressed_affect_ctg_format	Neurodevelopmental disorders	357957	Europeans	https://ctg.cncr.nl/documents/p1651/sumstats_depressed_affect_ctg_format.txt.gz
worry	Neurodevelopmental disorders	348219	Europeans	https://ctg.cncr.nl/documents/p1651/sumstats_worry_ctg_format.txt.gz
Cisplatin associated ototoxicity	Other	111749	Europeans	http://www.pgrn.org/riken-gwas-statistics.html
Educational attainment college	Other	95427	Europeans	https://www.thessgac.org/data
Educational attainment edu years	Other	101069	Europeans	https://www.thessgac.org/data
Offspring birth weight	Other	230069	Europeans	http://ldsc.broadinstitute.org/ldhub/
Insomnia	Sleep-wake disorders	113006 (32384)	Europeans	http://ctg.cncr.nl/software/summary_statistics
Insomnia_2019	Sleep-wake disorders	386533 (109402)	Europeans	https://ctg.cncr.nl/documents/p1651/Insomnia_sumstats_Jansenetal.txt.gz
Morningness	Sleep-wake disorders	345552 (91820)	Europeans	https://ctg.cncr.nl/documents/p1651/Morningness_sumstats_Jansenetal.txt.gz
Smoking behavior ever vs never smoked	Lifestyle factor_Smoking	143023	Europeans	https://www.med.unc.edu/pgc/download-category/tag/
Smoking Cessation	Lifestyle factor_Smoking	121543	European	30617275
Cigarettes Per Day	Lifestyle factor_Smoking	128746	European	30617275
Pack Years	Lifestyle factor_Smoking	131892	European	30617275
Smoking Initiation	Lifestyle factor_Smoking	346813	Mixed	30617275
