## Supplementary material for "Phenome-wide investigation of the causal associations between childhood BMI and adult outcomes: A two-sample Mendelian randomization study": Table S: S2_Table.xlsx

### Sheet: S2 Table 15 childhood snps info
S2 Table. Characteristics of the 15 SNPs associated with childhood BMI.
SNPs	Nearest gene	Effect allele	Non-Effect allele	Effect allele frequency	Association with the age and sex adjusted childhood BMI
					beta	se	P
rs13130484*	GNPDA2	T	C	0.44	0.067	0.007	1.58 × 10-23
rs11676272	ADCY3	G	A	0.46	0.068	0.007	7.12 × 10-23
rs4854349	TMEM18	C	T	0.83	0.09	0.009	5.41 × 10-22
rs543874	SEC16B	G	A	0.2	0.077	0.009	2.20 × 10-19
rs7132908	FAIM2	A	G	0.39	0.066	0.008	1.57 × 10-18
rs1421085	FTO	C	T	0.41	0.059	0.007	4.53 × 10-16
rs12429545	OLFM4	A	G	0.13	0.076	0.01	2.08 × 10-14
rs987237	TFAP2B	G	A	0.19	0.062	0.009	1.80 × 10-12
rs12041852*	TNNI3K	G	A	0.46	0.046	0.007	2.28 × 10-10
rs6567160	MC4R	C	T	0.23	0.05	0.008	1.21 × 10-9
rs13253111	ELP3	A	G	0.57	0.042	0.007	4.89 × 10-9
rs8092503	RAB27B	G	A	0.27	0.045	0.008	8.17 × 10-9
rs3829849	LMX1B	T	C	0.36	0.041	0.007	8.81 × 10-9
rs13387838	ADAM23	A	G	0.04	0.139	0.025	2.84 × 10-8
rs7550711	GPR61	T	C	0.04	0.105	0.019	4.52 × 10-8
Note: * Excluded from MR analyses, has p < 0.0033 with potential confounders.
