## Supplementary material for "Phenome-wide investigation of the causal associations between childhood BMI and adult outcomes: A two-sample Mendelian randomization study": Table S: S3_Table.xlsx

### Sheet: S3 Table 
S3 Table. Other studies supporting the associations between 11 of the 13 loci for MR analysis and childhood obesity.
No.	Title	Supported loci	Sample size (cases)	Year of publication	Pubmid
1	Genome-wide association study of height-adjusted BMI in childhood identifies functional variant in ADCY3	ADCY3	5809	2014	25044758
2	A Trans-Ancestral Meta-Analysis of Genome-Wide Association Studies Reveals Loci Associated With Childhood Obesity	FAIM2,MC4R,SEC16B	28604	2019	31504550
3	Assessing the effects of 35 European‐derived BMI‐associated SNPs in Mexican children	FAIM2,TMEM18,MC4R,TFAP2B	1599	2016	27486100
4	FTO Gene Variant and Risk of Overweight and Obesity among Children and Adolescents: a Systematic Review and Meta-Analysis	FTO	46223	2013	24278475
5	Interaction effects of FTO rs9939609 polymorphism and lifestyle factors on obesity indices in early adolescence	FTO	1149	2019	31402168
6	Associations Between BMI and the FTO Gene Are Age Dependent: Results From the GINI and LISA Birth Cohort Studies Up to Age 6 Years	FTO	2732	2010	20616607
7	A Common Variant in the FTO Gene Is Associated With Body Mass Index and Predisposes to Childhood and Adult Obesity	FTO	38789	2007	17434869
8	Common Variants of FTO Are Associated With Childhood Obesity in a Cross-Sectional Study of 3,126 Urban Indian Children	FTO	3126	2012	23091647
9	Association Analysis of the FTO Gene With Obesity in Children of Caucasian and African Ancestry Reveals a Common Tagging SNP	FTO	4690	2008	18335027
10	Increasing Heritability of BMI and Stronger Associations With the FTO Gene Over Childhood	FTO	>7000	2008	18846049
11	Prospective Analysis of the Association of a Common Variant of FTO (rs9939609) With Adiposity in Children: Results of the IDEFICS Study	FTO	16224	2012	23155422
12	Life Course Variations in the Associations Between FTO and MC4R Gene Variants and Body Size	FTO	2466	2010	19880856
13	The FTO rs9939609 Polymorphism and Obesity Risk in Teens: Evidence-based Meta-Analysis	FTO	15613	2018	30104138
14	Study of 11 BMI-associated Loci Identified in GWAS for Associations With Central Obesity in the Chinese Children	FTO,MC4R	3502	2013	23424664
15	Two New Loci for Body-Weight Regulation Identified in a Joint Analysis of Genome-Wide Association Studies for Early-Onset Extreme Obesity in French and German Study Groups	FTO,MC4R,TMEM18	3141	2010	20421936
16	The Role of Obesity-Associated Loci Identified in Genome-Wide Association Studies in the Determination of Pediatric BMI	FTO,MC4R,TMEM18	6078	2009	19478790
17	Role of BMI-associated Loci Identified in GWAS Meta-Analyses in the Context of Common Childhood Obesity in European Americans	FTO,TMEM18,MC4R,SEC16B	3857(1097)	2011	21779088
18	Characterization of Metabolic Phenotypes of Mice Lacking GPR61, an Orphan G-protein Coupled Receptor	GPR61	Experiment involved young mice	2011	21971119
19	LMX1B rs10733682 Polymorphism Interacts With Macronutrients, Dietary Patterns on the Risk of Obesity in Han Chinese Girls	LMX1B	798	2020	32357537
20	Associations of Six Single Nucleotide Polymorphisms in Obesity-Related Genes With BMI and Risk of Obesity in Chinese Children	MC4R	3503	2010	20843981
21	Common Variants Near MC4R Are Associated With Fat Mass, Weight and Risk of Obesity	MC4R	5988	2008	18454148
22	Association Between LEPR, FTO, MC4R, and PPARG-2 Polymorphisms With Obesity Traits and Metabolic Phenotypes in School-Aged Children	MC4R,FTO	773	2018	29679223
23	Genetic variations in SEC16B, MC4R, MAP2K5 and KCTD15 were associated with childhood obesity and interacted with dietary behaviors in Chinese school-age population	MC4R,SEC16B	2977	2015	25637721
24	Association Study of Common Polymorphisms in MSRA, TFAP2B, MC4R, NRXN3, PPARGC1A, TMEM18, SEC16B, HOXB5 and OLFM4 Genes With Obesity-Related Traits Among Portuguese Children	MC4R,TFAP2B	1433	2014	24670271
25	A genome-wide association meta-analysis identifies new childhood obesity loci	OLFM4	13848	2012	22484627
26	Effect of 15 BMI-Associated Polymorphisms, Reported for Europeans, Across Ethnicities and Degrees of Amerindian Ancestry in Mexican Children	SEC16B,OLFM4,FTO,MC4R,FAIM2,LMX1B,ADAM23	8914	2020	31936053
27	Association of common variants identified by recent genome-wide association studies with obesity in Chinese children: a case-control study	SEC16B,TFAP2B,FTO	2030	2016	26800887
28	Genetic Susceptibility to Obesity and Related Traits in Childhood and Adolescence: Influence of Loci Identified by Genome-Wide Association Studies	SEC16B,TMEM18	1252	2010	20724581
29	Fine-mapping of 98 obesity loci in Mexican children	TFAP2B,MC4R	1559	2018	29769702
30	The obesity gene, TMEM18, is of ancient origin, found in majority of neuronal cells in all major brain regions and associated with obesity in severely obese children	TMEM18	1029	2010	20380707
31	Polymorphisms in Adipokines in Mexican Children with Obesity	TMEM18	773	2019	31354816
32	Validation of Obesity Susceptibility Loci Identified by Genome-Wide Association Studies in Early Childhood in South Brazilian Children	TMEM18	745	2017	27005443
33	Analysis of Association of Gene Variants With Obesity Traits in New Zealand European Children at 6 Years of Age	TMEM18,FTO,MC4R	1208	2017	28636007
