## Supplementary material for "Phenome-wide investigation of the causal associations between childhood BMI and adult outcomes: A two-sample Mendelian randomization study": Table S: S4_Table.xlsx

### Sheet: S4 Table 76 adult snps info
S4 Table. Characteristics of the 76 SNPs associated with adult BMI.
SNPs	Effect allele	Non - Effect allele	Effect allele frequency	Association with adult BMI
				beta	se	P
rs1000940	G	A	0.225	0.0192	0.0034	1.28 × 10-08
rs10132280	A	C	0.3333	-0.023	0.0034	1.14 × 10-11
rs1016287	T	C	0.325	0.0229	0.0034	2.25 × 10-11
rs10182181*	A	G	0.5	-0.0307	0.0031	8.78 × 10-24
rs10733682	A	G	0.425	0.0174	0.0031	1.83 × 10-08
rs10938397*	A	G	0.5667	-0.0402	0.0031	3.21 × 10-38
rs10968576	G	A	0.2917	0.0249	0.0033	6.61 × 10-14
rs11030104	A	G	0.8	0.0414	0.0038	5.56 × 10-28
rs11057405	A	G	0.0917	-0.0307	0.0055	2.02 × 10-08
rs11126666	G	A	0.6917	-0.0207	0.0034	1.33 × 10-09
rs11165643	C	T	0.425	-0.0218	0.0031	2.07 × 10-12
rs11191560	T	C	0.9417	-0.0308	0.0053	8.45 × 10-09
rs11583200	C	T	0.375	0.0177	0.0031	1.48 × 10-08
rs1167827	A	G	0.4583	-0.0202	0.0033	6.33 × 10-10
rs11688816	A	G	0.5417	-0.0172	0.0031	1.89 × 10-08
rs11727676	C	T	0.075	-0.0358	0.0064	2.55 × 10-08
rs11847697	T	C	0.0417	0.0492	0.0084	3.99 × 10-09
rs12286929	G	A	0.4333	0.0217	0.0031	1.31 × 10-12
rs12401738	A	G	0.425	0.0211	0.0033	1.15 × 10-10
rs12429545*	G	A	0.9	-0.0334	0.0047	1.09 × 10-12
rs12446632	A	G	0.1333	-0.0403	0.0046	1.48 × 10-18
rs12566985*	G	A	0.425	0.0242	0.0031	3.28 × 10-15
rs12885454	C	A	0.6333	0.0207	0.0033	1.94 × 10-10
rs12940622	A	G	0.4583	-0.0182	0.0031	2.49 × 10-09
rs13021737*	A	G	0.125	-0.0601	0.004	1.11 × 10-50
rs13078960	T	G	0.8167	-0.0297	0.0039	1.74 × 10-14
rs13107325	C	T	0.8833	-0.0477	0.0068	1.83 × 10-12
rs13191362	A	G	0.8	0.0277	0.0048	7.34 × 10-09
rs1516725	T	C	0.0917	-0.0451	0.0046	1.89 × 10-22
rs1528435	T	C	0.5833	0.0178	0.0031	1.2 × 10-08
rs1558902*	A	T	0.45	0.0818	0.0031	7.5 × 10-153
rs16851483	G	T	0.9083	-0.0483	0.0077	3.55 × 10-10
rs16951275	C	T	0.225	-0.0311	0.0037	1.91 × 10-17
rs17001654	C	G	0.8417	-0.0306	0.0053	7.76 × 10-09
rs17024393*	C	T	0.04167	0.0658	0.0088	7.03 × 10-14
rs17094222	C	T	0.2083	0.0249	0.0038	5.94 × 10-11
rs17405819	C	T	0.3667	-0.0224	0.0033	2.07 × 10-11
rs17724992	A	G	0.6917	0.0194	0.0035	3.42 × 10-08
rs1808579	T	C	0.475	-0.0167	0.0031	4.17 × 10-08
rs1928295	C	T	0.425	-0.0188	0.0031	7.91 × 10-10
rs2033529	G	A	0.2583	0.019	0.0033	1.39 × 10-08
rs2033732	C	T	0.7583	0.0192	0.0035	4.89 × 10-08
rs205262	A	G	0.7333	-0.0221	0.0035	1.75 × 10-10
rs2075650	A	G	0.8583	0.0258	0.0045	1.25 × 10-08
rs2112347	G	T	0.375	-0.0261	0.0031	6.19 × 10-17
rs2121279	T	C	0.1167	0.0245	0.0044	2.31 × 10-08
rs2176598	T	C	0.2	0.0198	0.0036	2.97 × 10-08
rs2207139*	G	A	0.1	0.0447	0.004	4.13 × 10-29
rs2245368	T	C	0.7583	-0.0317	0.0057	3.19 × 10-08
rs2287019	C	T	0.85	0.036	0.0042	4.59 × 10-18
rs2365389	C	T	0.6583	0.02	0.0031	1.63 × 10-10
rs2650492	A	G	0.3083	0.0207	0.0035	1.92 × 10-09
rs2820292	A	C	0.4917	-0.0195	0.0031	1.83 × 10-10
rs29941	A	G	0.3333	-0.0182	0.0033	2.41 × 10-08
rs3101336	T	C	0.3509	-0.0334	0.0031	2.66 × 10-26
rs3736485	A	G	0.425	0.0176	0.0031	7.41 × 10-09
rs3810291	A	G	0.625	0.0283	0.0036	4.81 × 10-15
rs3817334	C	T	0.55	-0.0262	0.0031	5.15 × 10-17
rs3849570	A	C	0.3667	0.0188	0.0034	2.6 × 10-08
rs3888190	A	C	0.3583	0.0309	0.0031	3.14 × 10-23
rs4256980	G	C	0.725	0.0209	0.0031	2.9 × 10-11
rs4740619	T	C	0.5333	0.0179	0.0031	4.56 × 10-09
rs543874*	G	A	0.2667	0.0482	0.0039	2.62 × 10-35
rs6477694	C	T	0.3583	0.0174	0.0031	2.67 × 10-08
rs6567160*	C	T	0.2833	0.0556	0.0036	3.93 × 10-53
rs657452	A	G	0.4167	0.0227	0.0031	5.48 × 10-13
rs6804842	A	G	0.425	-0.0185	0.0031	2.48 × 10-09
rs7138803*	G	A	0.5583	-0.0315	0.0031	8.15 × 10-24
rs7141420	T	C	0.6167	0.0235	0.0031	1.23 × 10-14
rs7243357	G	T	0.1333	-0.0217	0.004	3.86 × 10-08
rs758747	C	T	0.7333	-0.0225	0.0037	7.47 × 10-10
rs7599312	G	A	0.7083	0.022	0.0034	1.17 × 10-10
rs7899106	A	G	0.95	-0.0395	0.0071	2.96 × 10-08
rs7903146	T	C	0.25	-0.0234	0.0034	1.11 × 10-11
rs9400239	C	T	0.7	0.0188	0.0033	1.61 × 10-08
rs9925964	G	A	0.3917	-0.0192	0.0031	8.11 × 10-10
Note: * 11 snps included in or in LD with the 15 childhood BMI snps.
