## Supplementary material for "Phenome-wide investigation of the causal associations between childhood BMI and adult outcomes: A two-sample Mendelian randomization study": Table S: S5_Table.xlsx

### Sheet: S5 Table. Genetic correlation
S5 Table. Genetic correlation results. Only 269 outcomes with P < 0.05 are shown.
Outcome	Type	Sample_size(case)	Ethnic	rg	se	z	p	URL	Outcome type	Note
D60-D64 Aplastic and other anaemias	Blood disease	452264(13656)	Europeans	0.267	0.0985	2.7106	0.0067	http://geneatlas.roslin.ed.ac.uk/downloads/	Binary
D64 Other anaemias	Blood disease	452264(12664)	Europeans	0.2451	0.0929	2.6387	0.0083	http://geneatlas.roslin.ed.ac.uk/downloads/	Binary
Cardiovascular disease	Circulatory system	174185(30909)	Europeans	0.2417	0.0608	3.9776	6.96 × 10-5	http://cnsgenomics.com/data.html	Binary
Coronary artery disease	Circulatory system	194427(63746)	Mixed	0.1611	0.0497	3.2447	0.0012	http://www.cardiogramplusc4d.org/data-downloads/	Binary
Diagnoses - main ICD10: I21 Acute myocardial infarction	Circulatory system	337199(11172)	Europeans	0.1787	0.0801	2.232	0.0256	http://ldsc.broadinstitute.org/ldhub/	Binary
Diagnoses - main ICD10: I25 Chronic ischaemic heart disease	Circulatory system	337199(23126)	Europeans	0.1749	0.0582	3.0072	0.0026	http://ldsc.broadinstitute.org/ldhub/	Binary
Diagnoses - main ICD10: I83 Varicose veins of lower extremities	Circulatory system	337199(13164)	Europeans	0.1808	0.065	2.7826	0.0054	http://ldsc.broadinstitute.org/ldhub/	Binary
Diastolic blood pressure automated reading	Circulatory system	430029	Europeans	0.1366	0.0354	3.8586	0.0001	https://cnsgenomics.com/software/gcta/#UKBiobankGWASresults	Continuous
Heart attack/myocardial infarction	Circulatory system	499250(10356)	Europeans	0.1208	0.0532	2.2689	0.0233	http://geneatlas.roslin.ed.ac.uk/downloads/	Binary
Heart rate	Circulatory system	92355	Mixed	-0.1654	0.0502	-3.2947	0.001	http://ldsc.broadinstitute.org/ldhub/	Continuous
Heart/cardiac problem	Circulatory system	499324(32474)	Europeans	0.1917	0.0486	3.9405	8.13 × 10-5	http://geneatlas.roslin.ed.ac.uk/downloads/	Binary
I10 Essential (primary) hypertension	Circulatory system	452264(84640)	Europeans	0.1764	0.0381	4.6329	3.61 × 10-6	http://geneatlas.roslin.ed.ac.uk/downloads/	Binary
I20-I25 Ischaemic heart diseases	Circulatory system	452264(33387)	Europeans	0.1308	0.0422	3.0967	0.002	http://geneatlas.roslin.ed.ac.uk/downloads/	Binary
I25 Chronic ischaemic heart disease	Circulatory system	452264(27772)	Europeans	0.1275	0.0439	2.9072	0.0036	http://geneatlas.roslin.ed.ac.uk/downloads/	Binary
I30-I52 Other forms of heart disease	Circulatory system	452264(31135)	Europeans	0.246	0.0502	4.899	9.63 × 10-7	http://geneatlas.roslin.ed.ac.uk/downloads/	Binary
I80-I89 Diseases of veins, lymphatic vessels and lymph nodes, not elsewhere classified	Circulatory system	452264(42582)	Europeans	0.1396	0.0565	2.4728	0.0134	http://geneatlas.roslin.ed.ac.uk/downloads/	Binary
I83 Varicose veins of lower extremities	Circulatory system	452264(12021)	Europeans	0.1639	0.0569	2.8805	0.004	http://geneatlas.roslin.ed.ac.uk/downloads/	Binary
Vascular/heart problems diagnosed by doctor: Angina	Circulatory system	455303(14618)	Europeans	0.113	0.0528	2.141	0.0323	https://cnsgenomics.com/software/gcta/#UKBiobankGWASresults	Binary
Vascular/heart problems diagnosed by doctor: Heart attack	Circulatory system	455303(10573)	Europeans	0.1393	0.0518	2.6907	0.0071	https://cnsgenomics.com/software/gcta/#UKBiobankGWASresults	Binary
Vascular/heart problems diagnosed by doctor: High blood pressure	Circulatory system	455303(122620)	Europeans	0.1971	0.0377	5.2355	1.65 × 10-7	https://cnsgenomics.com/software/gcta/#UKBiobankGWASresults	Binary
Venous thromboembolic disease	Circulatory system	452264(11636)	Europeans	0.2293	0.0659	3.4775	0.0005	http://geneatlas.roslin.ed.ac.uk/downloads/	Binary
FI3 : word interpolation	Cognitive function	115868(96755)	Europeans	-0.2071	0.0685	-3.0241	0.0025	https://cnsgenomics.com/software/gcta/#UKBiobankGWASresults	Binary
Final attempt correct: yes	Cognitive function	150165(143956)	Europeans	-0.2584	0.0847	-3.0514	0.0023	https://cnsgenomics.com/software/gcta/#UKBiobankGWASresults	Binary
Fluid intelligence test - FI7 : synonym	Cognitive function	89892(78651)	Europeans	0.0988	0.048	2.0588	0.0395	http://atlas.ctglab.nl/ukb2_sumstats/f.5001.0.0_logistic.EUR.sumstats.MACfilt.txt.gz	Binary
Number of attempts	Cognitive function	150165(30866)	Europeans	0.1342	0.0486	2.759	0.0058	https://cnsgenomics.com/software/gcta/#UKBiobankGWASresults	Binary
Number of symbol digit matches made correctly	Cognitive function	111471	Europeans	-0.092	0.0462	-1.992	0.0464	https://cnsgenomics.com/software/gcta/#UKBiobankGWASresults	Continuous
Prospective memory result	Cognitive function	150165	Europeans	0.1698	0.0504	3.3718	0.0007	https://cnsgenomics.com/software/gcta/#UKBiobankGWASresults	Ordered_Categorical	{Instruction not recalled, either skipped or incorrect...Correct recall on second attempt}
Diagnoses - main ICD10: K21 Gastro-oesophageal reflux disease	Digestive system	337199(18852)	Europeans	0.208	0.1019	2.0411	0.0412	http://ldsc.broadinstitute.org/ldhub/	Binary
K22 Other diseases of oesophagus	Digestive system	452264(10729)	Europeans	0.2195	0.0841	2.6093	0.0091	http://geneatlas.roslin.ed.ac.uk/downloads/	Binary
K40 Inguinal hernia	Digestive system	452264(17116)	Europeans	-0.1892	0.0556	-3.4044	0.0007	http://geneatlas.roslin.ed.ac.uk/downloads/	Binary
K80 Cholelithiasis	Digestive system	452264(15653)	Europeans	0.2269	0.0687	3.3024	0.001	http://geneatlas.roslin.ed.ac.uk/downloads/	Binary
K80-K87 Disorders of gallbladder, biliary tract and pancreas	Digestive system	452264(19750)	Europeans	0.245	0.0673	3.64	0.0003	http://geneatlas.roslin.ed.ac.uk/downloads/	Binary
Mouth/teeth dental problems: Dentures	Digestive system	454565(77191)	Europeans	0.1505	0.043	3.5017	0.0005	https://cnsgenomics.com/software/gcta/#UKBiobankGWASresults	Binary
Ulcerative colitis	Digestive system	72647(20417)	Mixed	-0.1727	0.0635	-2.7205	0.0065	https://www.ibdgenetics.org/downloads.html	Binary
Dyslipidemia	Endocrine,nutritional or metabolic diseases	174185(49842)	Europeans	0.15	0.0672	2.2327	0.0256	http://cnsgenomics.com/data.html	Binary
E11 Non-insulin-dependent diabetes mellitus	Endocrine,nutritional or metabolic diseases	452264(19860)	Europeans	0.2765	0.0459	6.0282	1.66 × 10-9	http://geneatlas.roslin.ed.ac.uk/downloads/	Binary
hypothyroidism/myxoedema	Endocrine,nutritional or metabolic diseases	452264(22141)	Europeans	0.0999	0.0467	2.1399	0.0324	http://geneatlas.roslin.ed.ac.uk/downloads/	Binary
LDL Cholesterol	Endocrine,nutritional or metabolic diseases	188578	Europeans	-0.1201	0.0581	-2.0663	0.0388	http://csg.sph.umich.edu//abecasis/public/lipids2013/	Continuous
Diabetes diagnosed by doctor	Endocrine,nutritional or metabolic traits	455017(21969)	Europeans	0.266	0.0448	5.9353	2.93 × 10-9	https://cnsgenomics.com/software/gcta/#UKBiobankGWASresults	Binary
E00-E07 Disorders of thyroid gland	Endocrine,nutritional or metabolic traits	452264(18652)	Europeans	0.1168	0.0478	2.4453	0.0145	http://geneatlas.roslin.ed.ac.uk/downloads/	Binary
E03 Other hypothyroidism	Endocrine,nutritional or metabolic traits	452264(15536)	Europeans	0.0955	0.0473	2.0201	0.0434	http://geneatlas.roslin.ed.ac.uk/downloads/	Binary
E10-E14 Diabetes mellitus	Endocrine,nutritional or metabolic traits	452264(21484)	Europeans	0.2548	0.0463	5.5031	3.73 × 10-8	http://geneatlas.roslin.ed.ac.uk/downloads/	Binary
E70-E90 Metabolic disorders	Endocrine,nutritional or metabolic traits	452264(47969)	Europeans	0.1523	0.05	3.0479	0.0023	http://geneatlas.roslin.ed.ac.uk/downloads/	Binary
E78 Disorders of lipoprotein metabolism and other lipidaemias	Endocrine,nutritional or metabolic traits	452264(39308)	Europeans	0.1191	0.0467	2.5521	0.0107	http://geneatlas.roslin.ed.ac.uk/downloads/	Binary
HbA1c	Endocrine,nutritional or metabolic traits	123665	Europeans	0.1226	0.053	2.3161	0.0206	http://www.magicinvestigators.org/downloads/	Continuous
HDL Cholesterol	Endocrine,nutritional or metabolic traits	188578	Europeans	-0.2054	0.0487	-4.2186	2.46 × 10-5	http://csg.sph.umich.edu//abecasis/public/lipids2013/	Continuous
thyroid problem (not cancer)	Endocrine,nutritional or metabolic traits	452264(26500)	Europeans	0.1062	0.0431	2.4608	0.0139	http://geneatlas.roslin.ed.ac.uk/downloads/	Binary
Total Cholesterol	Endocrine,nutritional or metabolic traits	188578	Europeans	-0.1713	0.0539	-3.1808	0.0015	http://csg.sph.umich.edu//abecasis/public/lipids2013/	Continuous
Triglycerides	Endocrine,nutritional or metabolic traits	188578	Europeans	0.0836	0.0426	1.9637	0.0496	http://csg.sph.umich.edu//abecasis/public/lipids2013/	Continuous
Type 2 diabetes	Endocrine,nutritional or metabolic traits	898130(74124)	Europeans	0.2781	0.0403	6.8993	5.23 × 10-12	http://diagram-consortium.org/downloads.html	Binary
O60-O75 Complications of labour and delivery	Genitourinary system	245494(10120)	Europeans	-0.5137	0.2052	-2.5038	0.0123	http://geneatlas.roslin.ed.ac.uk/downloads/	Binary
Allergic diseases	Immune system	110361(33593)	Europeans	0.1491	0.0519	2.8736	0.0041	http://lianglab.rc.fas.harvard.edu/AsthmaAllergyHeritability/	Binary
Blood clot DVT bronchitis emphysema asthma rhinitis eczema allergy diagnosed by doctor: Hayfever allergic rhinitis or eczema	Immune system	455449(104559)	Europeans	-0.0744	0.0352	-2.1103	0.0348	https://cnsgenomics.com/software/gcta/#UKBiobankGWASresults	Binary
Alcohol consumed	Lifestyle factor_Alcohol drinking	64001(31460)	Europeans	-0.2789	0.1162	-2.4009	0.0164	https://cnsgenomics.com/software/gcta/#UKBiobankGWASresults	Binary
Alcohol drinker status	Lifestyle factor_Alcohol drinking	501653	Europeans	-0.1278	0.0473	-2.7017	0.0069	http://geneatlas.roslin.ed.ac.uk/downloads/	Continuous
Alcohol drinker status: Current	Lifestyle factor_Alcohol drinking	455655(425126)	Europeans	-0.1527	0.0477	-3.2008	0.0014	https://cnsgenomics.com/software/gcta/#UKBiobankGWASresults	Binary
Alcohol drinker status: Previous	Lifestyle factor_Alcohol drinking	455655(15997)	Europeans	0.1695	0.0613	2.7642	0.0057	https://cnsgenomics.com/software/gcta/#UKBiobankGWASresults	Binary
Alcohol intake frequency	Lifestyle factor_Alcohol drinking	455738	Europeans	-0.1759	0.0351	-5.0189	5.20 × 10-7	https://cnsgenomics.com/software/gcta/#UKBiobankGWASresults	Ordered_Categorical	{Never ...Daily or almost daily}
Alcohol intake versus 10 years previously	Lifestyle factor_Alcohol drinking	422579	Europeans	-0.11	0.0459	-2.3937	0.0167	https://cnsgenomics.com/software/gcta/#UKBiobankGWASresults	Ordered_Categorical	{Less nowadays ...more nowadays}
Average weekly spirits intake	Lifestyle factor_Alcohol drinking	323103	Europeans	0.1319	0.0519	2.5409	0.0111	https://cnsgenomics.com/software/gcta/#UKBiobankGWASresults	Ordered_Categorical	{3 intake bands}
Former vs current drinkers	Lifestyle factor_Alcohol drinking	373560(13491)	Europeans	-0.1074	0.0479	-2.2432	0.0249	http://atlas.ctglab.nl/ukb2_sumstats/20117_1_2_logistic.EUR.sumstats.MACfilt.txt.gz	Binary
Frequency of failure to fulfil normal expectations due to drinking alcohol in last year	Lifestyle factor_Alcohol drinking	81200	Europeans	-0.2736	0.1137	-2.4059	0.0161	https://cnsgenomics.com/software/gcta/#UKBiobankGWASresults	Ordered_Categorical	{Never...aily or almost daily}
Added milk to standard tea	Lifestyle factor_Diet	64001(41684)	Europeans	-0.1714	0.0799	-2.1446	0.032	https://cnsgenomics.com/software/gcta/#UKBiobankGWASresults	Binary
Apple intake	Lifestyle factor_Diet	64001	Europeans	0.3731	0.117	3.1876	0.0014	https://cnsgenomics.com/software/gcta/#UKBiobankGWASresults	Ordered_Categorical	{Half ...4+}
Beef intake	Lifestyle factor_Diet	454502	Europeans	-0.1075	0.0453	-2.3726	0.0177	https://cnsgenomics.com/software/gcta/#UKBiobankGWASresults	Ordered_Categorical	{Never...Once or more daily}
Bread intake	Lifestyle factor_Diet	445850	Europeans	-0.1313	0.0403	-3.2574	0.0011	https://cnsgenomics.com/software/gcta/#UKBiobankGWASresults	Continuous
Bread type: White	Lifestyle factor_Diet	440084(115996)	Europeans	-0.163	0.0388	-4.2065	2.59 × 10-5	https://cnsgenomics.com/software/gcta/#UKBiobankGWASresults	Binary
Bread type: Wholemeal or wholegrain	Lifestyle factor_Diet	440084(252651)	Europeans	0.1611	0.0406	3.9711	7.15 × 10-5	https://cnsgenomics.com/software/gcta/#UKBiobankGWASresults	Binary
Cereal type: Bran cereal (e.g. All Bran Branflakes)	Lifestyle factor_Diet	377801(63677)	Europeans	0.3853	0.0753	5.1193	3.07 × 10-7	https://cnsgenomics.com/software/gcta/#UKBiobankGWASresults	Binary
Cereal type: Oat cereal (e.g. Ready Brek porridge)	Lifestyle factor_Diet	377801(96498)	Europeans	0.1767	0.0603	2.9277	0.0034	https://cnsgenomics.com/software/gcta/#UKBiobankGWASresults	Binary
Cereal type: Other (e.g. Cornflakes Frosties)	Lifestyle factor_Diet	377801(73486)	Europeans	-0.2113	0.0496	-4.2573	2.07 × 10-5	https://cnsgenomics.com/software/gcta/#UKBiobankGWASresults	Binary
Cheese intake	Lifestyle factor_Diet	445077	Europeans	-0.1785	0.0373	-4.7792	1.76 × 10-6	https://cnsgenomics.com/software/gcta/#UKBiobankGWASresults	Ordered_Categorical	{Never...Once or more daily}
Coffee consumed	Lifestyle factor_Diet	64001(45146)	Europeans	0.2814	0.1022	2.7547	0.0059	https://cnsgenomics.com/software/gcta/#UKBiobankGWASresults	Binary
Coffee intake	Lifestyle factor_Diet	422806	Europeans	0.247	0.0436	5.661	1.51 × 10-8	https://cnsgenomics.com/software/gcta/#UKBiobankGWASresults	Continuous
Coffee type: Decaffeinated coffee (any type)	Lifestyle factor_Diet	357425(69306)	Europeans	0.138	0.0613	2.2505	0.0244	https://cnsgenomics.com/software/gcta/#UKBiobankGWASresults	Binary
Cooked vegetable intake	Lifestyle factor_Diet	442381	Europeans	0.2327	0.043	5.4171	6.06 × 10-8	https://cnsgenomics.com/software/gcta/#UKBiobankGWASresults	Continuous
Dried fruit intake	Lifestyle factor_Diet	415946	Europeans	0.0766	0.0381	2.0129	0.0441	https://cnsgenomics.com/software/gcta/#UKBiobankGWASresults	Continuous
Food weight	Lifestyle factor_Diet	64029	Europeans	0.2131	0.073	2.9187	0.0035	https://cnsgenomics.com/software/gcta/#UKBiobankGWASresults	Continuous
Fresh fruit intake	Lifestyle factor_Diet	440074	Europeans	0.2204	0.0395	5.5748	2.48 × 10-8	https://cnsgenomics.com/software/gcta/#UKBiobankGWASresults	Continuous
Instant coffee intake	Lifestyle factor_Diet	64001	Europeans	0.3525	0.131	2.6911	0.0071	https://cnsgenomics.com/software/gcta/#UKBiobankGWASresults	Continuous	{half ...6+}
Intake of sugar added to coffee	Lifestyle factor_Diet	64001	Europeans	-0.3427	0.1017	-3.3696	0.0008	https://cnsgenomics.com/software/gcta/#UKBiobankGWASresults	Continuous	{half ...3+}
Lamb/mutton intake	Lifestyle factor_Diet	453460	Europeans	-0.1582	0.041	-3.8628	0.0001	https://cnsgenomics.com/software/gcta/#UKBiobankGWASresults	Ordered_Categorical	{Never...Once or more daily}
Low calorie drink intake	Lifestyle factor_Diet	64001	Europeans	0.5513	0.1418	3.889	0.0001	https://cnsgenomics.com/software/gcta/#UKBiobankGWASresults	Ordered_Categorical	{half ...6+}
Major dietary changes in the last 5 years: No	Lifestyle factor_Diet	455177(279134)	Europeans	-0.2961	0.0377	-7.8625	3.77 × 10-15	https://cnsgenomics.com/software/gcta/#UKBiobankGWASresults	Binary
Major dietary changes in the last 5 years: Yes because of illness	Lifestyle factor_Diet	455177(48347)	Europeans	0.2086	0.0447	4.6624	3.12 × 10-6	https://cnsgenomics.com/software/gcta/#UKBiobankGWASresults	Binary
Major dietary changes in the last 5 years: Yes because of other reasons	Lifestyle factor_Diet	455177(127696)	Europeans	0.28	0.0457	6.1309	8.74 × 10-10	https://cnsgenomics.com/software/gcta/#UKBiobankGWASresults	Binary
Milk type used: Full cream	Lifestyle factor_Diet	455816(29211)	Europeans	-0.4871	0.0667	-7.3028	2.82 × 10-13	https://cnsgenomics.com/software/gcta/#UKBiobankGWASresults	Binary
Milk type used: Semi-skimmed	Lifestyle factor_Diet	455816(296081)	Europeans	-0.2331	0.0558	-4.1749	2.98 × 10-5	https://cnsgenomics.com/software/gcta/#UKBiobankGWASresults	Binary
Milk type used: Skimmed	Lifestyle factor_Diet	455816(93232)	Europeans	0.4605	0.0479	9.6112	7.17 × 10-22	https://cnsgenomics.com/software/gcta/#UKBiobankGWASresults	Binary
Mineral and other dietary supplements: Calcium	Lifestyle factor_Diet	454825(30724)	Europeans	-0.208	0.0714	-2.912	0.0036	https://cnsgenomics.com/software/gcta/#UKBiobankGWASresults	Binary
Never eat eggs dairy wheat sugar: I eat all of the above	Lifestyle factor_Diet	454499(350709)	Europeans	-0.2656	0.0426	-6.2298	4.67 × 10-10	https://cnsgenomics.com/software/gcta/#UKBiobankGWASresults	Binary
Never eat eggs dairy wheat sugar: Sugar or foods/drinks containing sugar	Lifestyle factor_Diet	454499(85521)	Europeans	0.2734	0.0416	6.565	5.20 × 10-11	https://cnsgenomics.com/software/gcta/#UKBiobankGWASresults	Binary
Non-butter spread type details: Other low or reduced fat spread	Lifestyle factor_Diet	238603(23957)	Europeans	0.4709	0.1117	4.2168	2.48 × 10-5	https://cnsgenomics.com/software/gcta/#UKBiobankGWASresults	Binary
Non-oily fish intake	Lifestyle factor_Diet	454338	Europeans	0.1334	0.0501	2.6639	0.0077	https://cnsgenomics.com/software/gcta/#UKBiobankGWASresults	Ordered_Categorical	{Never ...Once or more daily}
Oily fish intake	Lifestyle factor_Diet	453893	Europeans	0.0825	0.0403	2.0452	0.0408	https://cnsgenomics.com/software/gcta/#UKBiobankGWASresults	Ordered_Categorical	{never ...once or more daily}
Portion size	Lifestyle factor_Diet	64001	Europeans	0.4063	0.0834	4.8687	1.12 × 10-6	https://cnsgenomics.com/software/gcta/#UKBiobankGWASresults	Ordered_Categorical	{smaller ...larger}
Poultry intake	Lifestyle factor_Diet	455301	Europeans	0.1284	0.0478	2.6871	0.0072	https://cnsgenomics.com/software/gcta/#UKBiobankGWASresults
Processed meat intake	Lifestyle factor_Diet	455394	Europeans	-0.1852	0.047	-3.9435	8.03 × 10-5	https://cnsgenomics.com/software/gcta/#UKBiobankGWASresults
Salad/raw vegetable intake	Lifestyle factor_Diet	429129	Europeans	0.1011	0.0426	2.3714	0.0177	http://geneatlas.roslin.ed.ac.uk/downloads/	Continuous
Savoury snack consumers	Lifestyle factor_Diet	64001(22768)	Europeans	-0.314	0.1469	-2.1374	0.0326	https://cnsgenomics.com/software/gcta/#UKBiobankGWASresults	Binary
Spread type: Butter/spreadable butter	Lifestyle factor_Diet	455168(166328)	Europeans	-0.149	0.0418	-3.5639	0.0004	https://cnsgenomics.com/software/gcta/#UKBiobankGWASresults	Binary
Spread type: Never/rarely use spread	Lifestyle factor_Diet	455168(47226)	Europeans	0.3787	0.0549	6.8978	5.28 × 10-12	https://cnsgenomics.com/software/gcta/#UKBiobankGWASresults	Binary
Sweet snack consumers	Lifestyle factor_Diet	64001(34656)	Europeans	-0.3061	0.118	-2.5948	0.0095	https://cnsgenomics.com/software/gcta/#UKBiobankGWASresults	Binary
Variation in diet	Lifestyle factor_Diet	454421	Europeans	0.145	0.0443	3.2693	0.0011	https://cnsgenomics.com/software/gcta/#UKBiobankGWASresults	Ordered_Categorical	{Never/rarely…often}
Water intake	Lifestyle factor_Diet	421403	Europeans	0.0768	0.0389	1.9743	0.0483	https://cnsgenomics.com/software/gcta/#UKBiobankGWASresults	Continuous
Average acceleration 03:00 - 03:59	Lifestyle factor_Physical activity	97140	Europeans	-0.1709	0.0691	-2.4743	0.0133	https://cnsgenomics.com/software/gcta/#UKBiobankGWASresults	Continuous
Average acceleration 11:00 - 11:59	Lifestyle factor_Physical activity	97140	Europeans	-0.13	0.0643	-2.0206	0.0433	https://cnsgenomics.com/software/gcta/#UKBiobankGWASresults	Continuous
Average acceleration 12:00 - 12:59	Lifestyle factor_Physical activity	97140	Europeans	-0.1437	0.0639	-2.2489	0.0245	https://cnsgenomics.com/software/gcta/#UKBiobankGWASresults	Continuous
Average acceleration 19:00 - 19:59	Lifestyle factor_Physical activity	97140	Europeans	-0.1383	0.067	-2.0644	0.039	https://cnsgenomics.com/software/gcta/#UKBiobankGWASresults	Continuous
Duration of moderate activity	Lifestyle factor_Physical activity	339083	Europeans	0.1011	0.0449	2.2501	0.0244	https://cnsgenomics.com/software/gcta/#UKBiobankGWASresults	Continuous
Duration of vigorous activity	Lifestyle factor_Physical activity	247975	Europeans	0.1296	0.0532	2.4352	0.0149	https://cnsgenomics.com/software/gcta/#UKBiobankGWASresults	Continuous
Duration of walks	Lifestyle factor_Physical activity	390101	Europeans	0.1047	0.0414	2.5274	0.0115	https://cnsgenomics.com/software/gcta/#UKBiobankGWASresults	Continuous
Frequency of other exercises in last 4 weeks	Lifestyle factor_Physical activity	217108	Europeans	0.2726	0.0711	3.8317	0.0001	https://cnsgenomics.com/software/gcta/#UKBiobankGWASresults	Ordered_Categorical	{Once in the last 4 weeks ...every day}
Frequency of stair climbing in last 4 weeks	Lifestyle factor_Physical activity	451822	Europeans	-0.2237	0.0413	-5.4151	6.13 × 10-8	https://cnsgenomics.com/software/gcta/#UKBiobankGWASresults	Ordered_Categorical	{none ...more than 20 times a day}
Frequency of walking for pleasure in last 4 weeks	Lifestyle factor_Physical activity	323904	Europeans	0.1366	0.0524	2.6045	0.0092	https://cnsgenomics.com/software/gcta/#UKBiobankGWASresults	Ordered_Categorical	{Once in the last 4 weeks...very day}
Number of days/week of vigorous physical activity 10+ minutes	Lifestyle factor_Physical activity	434243	Europeans	0.1092	0.0425	2.5717	0.0101	https://cnsgenomics.com/software/gcta/#UKBiobankGWASresults	Continuous
Types of physical activity in last 4 weeks: Heavy DIY (eg: weeding lawn mowing carpentry digging)	Lifestyle factor_Physical activity	453838(195399)	Europeans	-0.1165	0.0438	-2.6577	0.0079	https://cnsgenomics.com/software/gcta/#UKBiobankGWASresults	Binary
Types of physical activity in last 4 weeks: Light DIY (eg: pruning watering the lawn)	Lifestyle factor_Physical activity	453838(233765)	Europeans	-0.1065	0.0468	-2.2739	0.023	https://cnsgenomics.com/software/gcta/#UKBiobankGWASresults	Binary
Types of transport used (excluding work): Walk	Lifestyle factor_Physical activity	453928(222804)	Europeans	-0.1681	0.0438	-3.8381	0.0001	https://cnsgenomics.com/software/gcta/#UKBiobankGWASresults	Binary
Usual walking pace	Lifestyle factor_Physical activity	453401	Europeans	-0.196	0.0372	-5.2674	1.38 × 10-7	https://cnsgenomics.com/software/gcta/#UKBiobankGWASresults	Ordered_Categorical	{Slow pace...Brisk pace}
Wednesday average acceleration	Lifestyle factor_Physical activity	97140	Europeans	-0.1169	0.0595	-1.9648	0.0494	https://cnsgenomics.com/software/gcta/#UKBiobankGWASresults	Continuous
Current tobacco smoking	Lifestyle factor_Smoking	455825	Europeans	0.1523	0.0436	3.4947	0.0005	https://cnsgenomics.com/software/gcta/#UKBiobankGWASresults	Ordered_Categorical	{No,Only occasionally,Yes, on most or all days}
Ever smoked	Lifestyle factor_Smoking	454481(276380)	Europeans	0.0858	0.0345	2.4865	0.0129	https://cnsgenomics.com/software/gcta/#UKBiobankGWASresults	Binary
Light smokers at least 100 smokes in lifetime	Lifestyle factor_Smoking	122045(56043)	Europeans	0.1562	0.0539	2.8975	0.0038	https://cnsgenomics.com/software/gcta/#UKBiobankGWASresults	Continuous
Pack years adult smoking as proportion of life span exposed to smoking	Lifestyle factor_Smoking	141119	Europeans	0.159	0.0457	3.4747	0.0005	https://cnsgenomics.com/software/gcta/#UKBiobankGWASresults	Continuous
Pack years of smoking	Lifestyle factor_Smoking	141119	Europeans	0.1578	0.0457	3.4541	0.0006	https://cnsgenomics.com/software/gcta/#UKBiobankGWASresults	Continuous
Past tobacco smoking	Lifestyle factor_Smoking	419020	Europeans	0.1261	0.0344	3.6624	0.0002	https://cnsgenomics.com/software/gcta/#UKBiobankGWASresults	Ordered_Categorical	{Never smoked ...smoked on most or all days}
Smoking behavior ever vs never smoked	Lifestyle factor_Smoking	143023	Europeans	0.1458	0.0647	2.2515	0.0244	https://www.med.unc.edu/pgc/download-category/tag/	Continuous
Smoking Initiation	Lifestyle factor_Smoking	346813	Mixed	0.2524	0.0865	2.9177	0.0035	http://ldsc.broadinstitute.org/ldhub/	Binary
Smoking status	Lifestyle factor_Smoking	501659	Europeans	0.1492	0.035	4.2582	2.06 × 10-5	http://geneatlas.roslin.ed.ac.uk/downloads/	Continuous
Smoking status: Current	Lifestyle factor_Smoking	454429(47558)	Europeans	0.1446	0.0446	3.2377	0.0012	https://cnsgenomics.com/software/gcta/#UKBiobankGWASresults	Binary
Smoking status: Never	Lifestyle factor_Smoking	454429(245064)	Europeans	-0.1503	0.0328	-4.5827	4.59 × 10-6	https://cnsgenomics.com/software/gcta/#UKBiobankGWASresults	Binary
Why stopped smoking: Financial reasons	Lifestyle factor_Smoking	112500(27532)	Europeans	-0.2488	0.1035	-2.4039	0.0162	https://cnsgenomics.com/software/gcta/#UKBiobankGWASresults	Binary
Did your sleep change?	Mental system	71686(57215)	Europeans	-0.2707	0.1184	-2.2868	0.0222	https://cnsgenomics.com/software/gcta/#UKBiobankGWASresults	Binary
Ever taken cannabis	Mental system	147555	Europeans	-0.1597	0.0509	-3.1393	0.0017	https://cnsgenomics.com/software/gcta/#UKBiobankGWASresults	Ordered_Categorical	{No...Yes, more than 100 times}
F17 Mental and behavioural disorders due to use of tobacco	Mental system	452264(12310)	Europeans	0.1555	0.0631	2.4623	0.0138	http://geneatlas.roslin.ed.ac.uk/downloads/	Binary
General happiness with own health	Mental system	147390	Europeans	-0.1367	0.0495	-2.76	0.0058	https://cnsgenomics.com/software/gcta/#UKBiobankGWASresults	Ordered_Categorical	{Extremely unhappy ...extremely happy}
Health satisfaction	Mental system	150001	Europeans	-0.1795	0.0476	-3.7696	0.0002	https://cnsgenomics.com/software/gcta/#UKBiobankGWASresults	Ordered_Categorical	{Extremely unhappy ...extremely happy}
Illness injury bereavement stress in last 2 years: Financial difficulties	Mental system	453246(52374)	Europeans	0.1173	0.0453	2.5904	0.0096	https://cnsgenomics.com/software/gcta/#UKBiobankGWASresults	Binary
Impact on normal roles during worst period of depression	Mental system	83451	Europeans	0.2214	0.0874	2.5324	0.0113	https://cnsgenomics.com/software/gcta/#UKBiobankGWASresults	Continuous	{Not at all... lot}
Nervous feelings	Mental system	444344(105190)	Europeans	-0.2337	0.0395	-5.9111	3.40 × 10-9	https://cnsgenomics.com/software/gcta/#UKBiobankGWASresults	Binary
Recent poor appetite or overeating	Mental system	147560	Europeans	0.3473	0.058	5.9913	2.08 × 10-9	https://cnsgenomics.com/software/gcta/#UKBiobankGWASresults	Ordered_Categorical	{Not at all ...nearly every day}
Risk taking	Mental system	440078(115248)	Europeans	0.1017	0.0389	2.6135	0.009	https://cnsgenomics.com/software/gcta/#UKBiobankGWASresults	Binary
Suffer from 'nerves'	Mental system	439541(93482)	Europeans	-0.1816	0.0429	-4.2317	2.32 × 10-5	https://cnsgenomics.com/software/gcta/#UKBiobankGWASresults	Binary
Tense / 'highly strung'	Mental system	441888(76946)	Europeans	-0.1328	0.0413	-3.2156	0.0013	https://cnsgenomics.com/software/gcta/#UKBiobankGWASresults	Binary
Weight change during worst episode of depression: Gained weight	Mental system	71085(12349)	Europeans	0.6379	0.0779	8.1856	2.71 × 10-16	https://cnsgenomics.com/software/gcta/#UKBiobankGWASresults	Binary
Weight change during worst episode of depression: Lost weight	Mental system	71085(25498)	Europeans	-0.3021	0.1016	-2.9731	0.0029	https://cnsgenomics.com/software/gcta/#UKBiobankGWASresults	Binary
Weight change during worst episode of depression: Stayed about the same or was on a diet	Mental system	71085(28708)	Europeans	-0.3384	0.0699	-4.8395	1.30 × 10-6	https://cnsgenomics.com/software/gcta/#UKBiobankGWASresults	Binary
Worrier / anxious feelings	Mental system	444404(251982)	Europeans	-0.1172	0.0448	-2.6185	0.0088	https://cnsgenomics.com/software/gcta/#UKBiobankGWASresults	Binary
Worry too long after embarrassment	Mental system	437695(208944)	Europeans	-0.0911	0.0437	-2.0834	0.0372	https://cnsgenomics.com/software/gcta/#UKBiobankGWASresults	Binary
Bone disorder	Musculoskeletal system	452264(10131)	Europeans	-0.1628	0.0642	-2.5342	0.0113	http://geneatlas.roslin.ed.ac.uk/downloads/	Binary
Diagnoses - main ICD10: M16 Coxarthrosis [arthrosis of hip]	Musculoskeletal system	337199(16456)	Europeans	0.2755	0.0757	3.6397	0.0003	http://ldsc.broadinstitute.org/ldhub/	Binary
Diagnoses - main ICD10: M17 Gonarthrosis [arthrosis of knee]	Musculoskeletal system	337199(21811)	Europeans	0.1629	0.0742	2.1958	0.0281	http://ldsc.broadinstitute.org/ldhub/	Binary
Heel bone mineral density (BMD)	Musculoskeletal system	262171	Europeans	0.1106	0.0367	3.0187	0.0025	https://cnsgenomics.com/software/gcta/#UKBiobankGWASresults	Continuous
Joint disorder	Musculoskeletal system	452264(57632)	Europeans	0.2192	0.048	4.5619	5.07 × 10-6	http://geneatlas.roslin.ed.ac.uk/downloads/	Binary
Leg pain on walking	Musculoskeletal system	110337(50719)	Europeans	0.2467	0.0624	3.952	7.75 × 10-5	http://ldsc.broadinstitute.org/ldhub/	Binary
M05-M14 Inflammatory polyarthropathies	Musculoskeletal system	452264(20857)	Europeans	0.2153	0.0653	3.2978	0.001	http://geneatlas.roslin.ed.ac.uk/downloads/	Binary
M15-M19 Arthrosis	Musculoskeletal system	452264(48510)	Europeans	0.2581	0.051	5.0615	4.16 × 10-7	http://geneatlas.roslin.ed.ac.uk/downloads/	Binary
M16 Coxarthrosis [arthrosis of hip]	Musculoskeletal system	452264(12868)	Europeans	0.2134	0.0587	3.6358	0.0003	http://geneatlas.roslin.ed.ac.uk/downloads/	Binary
M17 Gonarthrosis [arthrosis of knee]	Musculoskeletal system	452264(21918)	Europeans	0.2609	0.0537	4.855	1.20 × 10-6	http://geneatlas.roslin.ed.ac.uk/downloads/	Binary
M19 Other arthrosis	Musculoskeletal system	452264(18106)	Europeans	0.1941	0.071	2.7316	0.0063	http://geneatlas.roslin.ed.ac.uk/downloads/	Binary
M20 Acquired deformities of fingers and toes	Musculoskeletal system	452264(10650)	Europeans	0.1274	0.0551	2.3132	0.0207	http://geneatlas.roslin.ed.ac.uk/downloads/	Binary
M20-M25 Other joint disorders	Musculoskeletal system	452264(42637)	Europeans	0.181	0.0499	3.628	0.0003	http://geneatlas.roslin.ed.ac.uk/downloads/	Binary
M25 Other joint disorders, not elsewhere classified	Musculoskeletal system	452264(14324)	Europeans	0.2927	0.0814	3.5962	0.0003	http://geneatlas.roslin.ed.ac.uk/downloads/	Binary
M45-M49 Spondylopathies	Musculoskeletal system	452264(12831)	Europeans	0.232	0.0664	3.4913	0.0005	http://geneatlas.roslin.ed.ac.uk/downloads/	Binary
M50-M54 Other dorsopathies	Musculoskeletal system	452264(21803)	Europeans	0.1396	0.0596	2.3423	0.0192	http://geneatlas.roslin.ed.ac.uk/downloads/	Binary
M54 Dorsalgia	Musculoskeletal system	452264(15687)	Europeans	0.1385	0.0631	2.1939	0.0282	http://geneatlas.roslin.ed.ac.uk/downloads/	Binary
M65-M68 Disorders of synovium and tendon	Musculoskeletal system	452264(10046)	Europeans	0.2477	0.1023	2.4208	0.0155	http://geneatlas.roslin.ed.ac.uk/downloads/	Binary
Osteoarthritis	Musculoskeletal system	452264(37782)	Europeans	0.2571	0.0514	5.003	5.64 × 10-7	http://geneatlas.roslin.ed.ac.uk/downloads/	Binary
Osteoarthritis of knee	Musculoskeletal system	300791(12508)	Europeans	-0.0833	0.0397	-2.1011	0.0356	http://atlas.ctglab.nl/ukb2_sumstats/41202_M17_logistic.EUR.sumstats.MACfilt.txt.gz	Binary
Pain type(s) experienced in last month: Hip pain	Musculoskeletal system	455272(51504)	Europeans	0.1686	0.0478	3.5263	0.0004	https://cnsgenomics.com/software/gcta/#UKBiobankGWASresults	Binary
Pain type(s) experienced in last month: Knee pain	Musculoskeletal system	455272(97408)	Europeans	0.1304	0.0481	2.7141	0.0066	https://cnsgenomics.com/software/gcta/#UKBiobankGWASresults	Binary
Pain type(s) experienced in last month: Neck or shoulder pain	Musculoskeletal system	455272(104845)	Europeans	0.0887	0.0448	1.9809	0.0476	https://cnsgenomics.com/software/gcta/#UKBiobankGWASresults	Binary
TBBMD	Musculoskeletal system	41314	Europeans	0.109	0.0455	2.394	0.0167	http://www.gefos.org/?q=documents	Continuous
C50 Malignant neoplasm of breast	Neoplasm	452264(10478)	Europeans	-0.3054	0.0685	-4.46	8.20 × 10-6	http://geneatlas.roslin.ed.ac.uk/downloads/	Binary
Cancer diagnosed by doctor	Neoplasm	454736(35762)	Europeans	-0.1657	0.0768	-2.1578	0.0309	https://cnsgenomics.com/software/gcta/#UKBiobankGWASresults	Binary
Number of self-reported non-cancer illnesses	Neoplasm	456276	Europeans	0.1667	0.0394	4.2281	2.36 × 10-5	https://cnsgenomics.com/software/gcta/#UKBiobankGWASresults	Continuous
Diagnoses - main ICD10: G56 Mononeuropathies of upper limb	Nervous system	337199(14103)	Europeans	0.2728	0.0727	3.7513	0.0002	http://ldsc.broadinstitute.org/ldhub/	Binary
G40-G47 Episodic and paroxysmal disorders	Nervous system	452264(15533)	Europeans	0.1867	0.0752	2.4827	0.013	http://geneatlas.roslin.ed.ac.uk/downloads/	Binary
G50-G59 Nerve, nerve root and plexus disorders	Nervous system	452264(19480)	Europeans	0.2843	0.0596	4.7697	1.84 × 10-6	http://geneatlas.roslin.ed.ac.uk/downloads/	Binary
migraine	Nervous system	452264(13241)	Europeans	-0.1001	0.0502	-1.9934	0.0462	http://geneatlas.roslin.ed.ac.uk/downloads/	Binary
Pain type(s) experienced in last month: Headache	Nervous system	455272(91724)	Europeans	-0.1111	0.0444	-2.4995	0.0124	https://cnsgenomics.com/software/gcta/#UKBiobankGWASresults	Binary
Age at first live birth	Other	168097	Europeans	-0.1161	0.0379	-3.0646	0.0022	https://cnsgenomics.com/software/gcta/#UKBiobankGWASresults	Continuous
Age at last live birth	Other	167851	Europeans	-0.1443	0.045	-3.2061	0.0013	https://cnsgenomics.com/software/gcta/#UKBiobankGWASresults	Continuous
Average total household income before tax	Other	392422	Europeans	-0.0708	0.0349	-2.0309	0.0423	https://cnsgenomics.com/software/gcta/#UKBiobankGWASresults	Ordered_Categorical	{Less than 18,000 ...greater than 100,000}
B95-B98 Bacterial, viral and other infectious agents	Other	452264(14243)	Europeans	0.2315	0.1104	2.0972	0.036	http://geneatlas.roslin.ed.ac.uk/downloads/	Binary
Chest pain or discomfort walking normally	Other	71214(12557)	Europeans	0.2092	0.0706	2.963	0.003	https://cnsgenomics.com/software/gcta/#UKBiobankGWASresults	Binary
Diagnoses - main ICD10: R07 Pain in throat and chest	Other	337199(45432)	Europeans	0.1811	0.06	3.0178	0.0025	http://ldsc.broadinstitute.org/ldhub/	Binary
Disability living allowance	Other	383632(16640)	Europeans	-0.0696	0.0342	-2.0334	0.042	http://atlas.ctglab.nl/ukb2_sumstats/6146_2_logistic.EUR.sumstats.MACfilt.txt.gz	Binary
Ever had same-sex intercourse	Other	349459(12369)	Europeans	0.1053	0.0506	2.0803	0.0375	http://atlas.ctglab.nl/ukb2_sumstats/f.2159.0.0_logistic.EUR.sumstats.MACfilt.txt.gz	Binary
Ever taken oral contraceptive pill	Other	246881(202628)	Europeans	-0.2197	0.0635	-3.458	0.0005	https://cnsgenomics.com/software/gcta/#UKBiobankGWASresults	Binary
Exposure to tobacco smoke outside home	Other	463881	Europeans	0.1073	0.0481	2.2296	0.0258	https://cnsgenomics.com/software/gcta/#UKBiobankGWASresults	Continuous
Facial ageing	Other	417772	Europeans	0.1886	0.0398	4.7421	2.12 × 10-6	https://cnsgenomics.com/software/gcta/#UKBiobankGWASresults	Ordered_Categorical	{younger than you are ...older than you are}
Had other major operations	Other	245308(164856)	Europeans	0.1451	0.0649	2.2368	0.0253	https://cnsgenomics.com/software/gcta/#UKBiobankGWASresults	Binary
Hair colour (natural before greying): Blonde	Other	455164(51424)	Europeans	-0.0896	0.0375	-2.3899	0.0169	https://cnsgenomics.com/software/gcta/#UKBiobankGWASresults	Binary
Hands-free device/speakerphone use with mobile phone in last 3 month	Other	382788	Europeans	0.1459	0.0554	2.6329	0.0085	https://cnsgenomics.com/software/gcta/#UKBiobankGWASresults	Ordered_Categorical	{Never or almost never...lways or almost always}
Hearing aid user	Other	276380(13905)	Europeans	0.2149	0.0632	3.4024	0.0007	https://cnsgenomics.com/software/gcta/#UKBiobankGWASresults	Binary
Illness injury bereavement stress in last 2 years: Serious illness injury or assault to yourself	Other	453246(42167)	Europeans	0.1105	0.0522	2.1149	0.0344	https://cnsgenomics.com/software/gcta/#UKBiobankGWASresults	Binary
Leisure/social activities: Pub or social club	Other	454813(124626)	Europeans	-0.1303	0.0475	-2.7465	0.006	https://cnsgenomics.com/software/gcta/#UKBiobankGWASresults	Binary
Length of mobile phone use	Other	450482	Europeans	0.1587	0.0416	3.8176	0.0001	https://cnsgenomics.com/software/gcta/#UKBiobankGWASresults	Ordered_Categorical	{Never used mobile phone at least once per week...ore than eight years}
Number of children fathered	Other	206859	Europeans	0.1266	0.0566	2.2362	0.0253	https://cnsgenomics.com/software/gcta/#UKBiobankGWASresults	Continuous
Offspring birth weight	Other	230069	Europeans	0.108	0.0402	2.6867	0.0072	http://ldsc.broadinstitute.org/ldhub/	Continuous
Weekly usage of mobile phone in last 3 months	Other	380866	Europeans	0.1316	0.0458	2.8739	0.0041	https://cnsgenomics.com/software/gcta/#UKBiobankGWASresults	Ordered_Categorical	{< 5min ...>6 hour}
Wheeze or whistling in the chest in last year	Other	447600(93869)	Europeans	0.1843	0.0377	4.8844	1.04 × 10-6	https://cnsgenomics.com/software/gcta/#UKBiobankGWASresults	Binary
Years since last breast cancer screening / mammogram	Other	162926	Europeans	-0.213	0.089	-2.3932	0.0167	http://atlas.ctglab.nl/ukb2_sumstats/f.2684.0.0_res.EUR.sumstats.MACfilt.txt.gz	Continuous
Eosinophill count	Other_Blood count	441938	Europeans	0.0978	0.0337	2.906	0.0037	https://cnsgenomics.com/software/gcta/#UKBiobankGWASresults	Continuous
Eosinophill percentage	Other_Blood count	441944	Europeans	0.07	0.0323	2.1651	0.0304	https://cnsgenomics.com/software/gcta/#UKBiobankGWASresults	Continuous
High light scatter reticulocyte count	Other_Blood count	435490	Europeans	0.1275	0.0304	4.19	2.79 × 10-5	https://cnsgenomics.com/software/gcta/#UKBiobankGWASresults	Continuous
High light scatter reticulocyte percentage	Other_Blood count	435491	Europeans	0.1216	0.0323	3.7628	0.0002	https://cnsgenomics.com/software/gcta/#UKBiobankGWASresults	Continuous
Immature reticulocyte fraction	Other_Blood count	435490	Europeans	0.1428	0.0321	4.4457	8.76 × 10-6	https://cnsgenomics.com/software/gcta/#UKBiobankGWASresults	Continuous
Mean reticulocyte volume	Other_Blood count	435490	Europeans	0.0812	0.0342	2.3718	0.0177	https://cnsgenomics.com/software/gcta/#UKBiobankGWASresults	Continuous
Monocyte percentage	Other_Blood count	441944	Europeans	-0.0775	0.0375	-2.0681	0.0386	https://cnsgenomics.com/software/gcta/#UKBiobankGWASresults	Continuous
Platelet count	Other_Blood count	442725	Europeans	-0.0749	0.0338	-2.2178	0.0266	https://cnsgenomics.com/software/gcta/#UKBiobankGWASresults	Continuous
Red blood cell (erythrocyte) distribution width	Other_Blood count	442726	Europeans	0.1499	0.0403	3.7232	0.0002	https://cnsgenomics.com/software/gcta/#UKBiobankGWASresults	Continuous
Reticulocyte count	Other_Blood count	435490	Europeans	0.107	0.0305	3.509	0.0004	https://cnsgenomics.com/software/gcta/#UKBiobankGWASresults	Continuous
Reticulocyte percentage	Other_Blood count	435490	Europeans	0.1092	0.0312	3.5047	0.0005	https://cnsgenomics.com/software/gcta/#UKBiobankGWASresults	Continuous
Qualifications: A levels/AS levels or equivalent	Other_Education	451597(121822)	Europeans	-0.0907	0.0315	-2.8798	0.004	https://cnsgenomics.com/software/gcta/#UKBiobankGWASresults	Binary
Qualifications: College or University degree	Other_Education	451597(145251)	Europeans	-0.0618	0.0299	-2.0627	0.0391	https://cnsgenomics.com/software/gcta/#UKBiobankGWASresults	Binary
Qualifications: NVQ or HND or HNC or equivalent	Other_Education	451597(84091)	Europeans	0.1158	0.0578	2.0027	0.0452	https://cnsgenomics.com/software/gcta/#UKBiobankGWASresults	Binary
Qualifications: O levels/GCSEs or equivalent	Other_Education	451597(210244)	Europeans	-0.1477	0.0418	-3.5324	0.0004	https://cnsgenomics.com/software/gcta/#UKBiobankGWASresults	Binary
Falls in the last year	Other_General health	455194	Europeans	0.1586	0.052	3.0507	0.0023	https://cnsgenomics.com/software/gcta/#UKBiobankGWASresults	Ordered_Categorical	{no falls ...more than one fall}
Had major operations	Other_General health	207167(133145)	Europeans	0.1493	0.0732	2.0412	0.0412	https://cnsgenomics.com/software/gcta/#UKBiobankGWASresults	Binary
Long-standing illness disability or infirmity	Other_General health	445479(145122)	Europeans	0.175	0.0394	4.4456	8.76 × 10-6	https://cnsgenomics.com/software/gcta/#UKBiobankGWASresults	Continuous
Overall health rating	Other_General health	454314	Europeans	-0.179	0.0366	-4.8931	9.93 × 10-7	https://cnsgenomics.com/software/gcta/#UKBiobankGWASresults	Ordered_Categorical	{poor ...excellent}
Hand grip strength (left)	Other_Physical measures	454417	Europeans	0.0808	0.0375	2.1525	0.0314	https://cnsgenomics.com/software/gcta/#UKBiobankGWASresults	Binary
logMAR final (left)	Other_Physical measures	98998	Europeans	0.1594	0.0772	2.0637	0.039	https://cnsgenomics.com/software/gcta/#UKBiobankGWASresults	Continuous
Maximum heart rate during fitness test	Other_Physical measures	67108	Europeans	-0.1667	0.0668	-2.4963	0.0125	https://cnsgenomics.com/software/gcta/#UKBiobankGWASresults	Continuous
Current employment status: Looking after home and/or family	Other_Work environment	336252(27764)	Europeans	-0.2155	0.0992	-2.1736	0.0297	http://ldsc.broadinstitute.org/ldhub/	Binary
Current employment status: Unable to work because of sickness or disability	Other_Work environment	336252(21043)	Europeans	0.1877	0.0567	3.3122	0.0009	http://ldsc.broadinstitute.org/ldhub/	Binary
Job involved shift work: Yes	Other_Work environment	113841(32418)	Europeans	0.2721	0.0735	3.702	0.0002	https://cnsgenomics.com/software/gcta/#UKBiobankGWASresults	Binary
Length of working week for main job	Other_Work environment	256010	Europeans	0.2001	0.0656	3.0519	0.0023	https://cnsgenomics.com/software/gcta/#UKBiobankGWASresults	Continuous
Noisy workplace	Other_Work environment	149208	Europeans	0.1807	0.0561	3.2212	0.0013	https://cnsgenomics.com/software/gcta/#UKBiobankGWASresults	Ordered_Categorical	{No .. yes, for more than 5 years}
Transport type for commuting to job workplace: Car/motor vehicle	Other_Work environment	267548(227514)	Europeans	0.1338	0.0654	2.0468	0.0407	http://ldsc.broadinstitute.org/ldhub/	Binary
Transport type for commuting to job workplace: Walk	Other_Work environment	177550(45697)	Europeans	-0.1481	0.074	-2.0007	0.0454	http://ldsc.broadinstitute.org/ldhub/	Binary
Workplace very cold: Rarely/never	Other_Work environment	113287(96088)	Europeans	-0.1764	0.0727	-2.4258	0.0153	https://cnsgenomics.com/software/gcta/#UKBiobankGWASresults	Binary
Workplace very hot: Rarely/never	Other_Work environment	113220(85715)	Europeans	-0.204	0.087	-2.3447	0.019	https://cnsgenomics.com/software/gcta/#UKBiobankGWASresults	Binary
Workplace very noisy: Rarely/never	Other_Work environment	113530(86654)	Europeans	-0.2309	0.0854	-2.7042	0.0068	https://cnsgenomics.com/software/gcta/#UKBiobankGWASresults	Binary
Inguinal hernia	Parasitic diseases	300791(14278)	Europeans	0.0967	0.0388	2.4937	0.0126	http://atlas.ctglab.nl/ukb2_sumstats/41202_K40_logistic.EUR.sumstats.MACfilt.txt.gz	Binary
Blood clot DVT bronchitis emphysema asthma rhinitis eczema allergy diagnosed by doctor: Asthma	Respiratory system	455449(52504)	Europeans	0.1463	0.0375	3.8964	9.76 × 10-5	https://cnsgenomics.com/software/gcta/#UKBiobankGWASresults	Binary
Forced expiratory volume in 1-second (FEV1) Best measure	Respiratory System	342516	Europeans	-0.1036	0.0366	-2.8333	0.0046	https://cnsgenomics.com/software/gcta/#UKBiobankGWASresults	Continuous
Forced vital capacity (FVC) Best measure	Respiratory System	342516	Europeans	-0.1186	0.038	-3.1214	0.0018	https://cnsgenomics.com/software/gcta/#UKBiobankGWASresults	Continuous
J40-J47 Chronic lower respiratory diseases	Respiratory system	452264(36529)	Europeans	0.1289	0.0485	2.6573	0.0079	http://geneatlas.roslin.ed.ac.uk/downloads/	Binary
Shortness of breath walking on level ground	Respiratory system	147955(15781)	Europeans	0.1778	0.0605	2.938	0.0033	https://cnsgenomics.com/software/gcta/#UKBiobankGWASresults	Binary
dermatology	Skin diseases	452264(19048)	Europeans	0.15	0.0748	2.0055	0.0449	http://geneatlas.roslin.ed.ac.uk/downloads/	Binary
L00-L08 Infections of the skin and subcutaneous tissue	Skin diseases	452264(11569)	Europeans	0.4945	0.0865	5.7193	1.07 × 10-8	http://geneatlas.roslin.ed.ac.uk/downloads/	Binary
Morning/evening person (chronotype)	Sleep-wake disorders	407537	Europeans	-0.0814	0.0383	-2.1226	0.0338	https://cnsgenomics.com/software/gcta/#UKBiobankGWASresults	Ordered_Categorical	{Definitely a 'morning' person ...Definitely an 'evening' person}
Snoring	Sleep-wake disorders	359498(133973)	Europeans	0.0999	0.0414	2.4134	0.0158	https://ctg.cncr.nl/documents/p1651/Snoring_sumstats_Jansenetal.txt.gz	Binary
Napping	Sleep-wake disorders	386577 (20102)	Europeans	-0.1103	0.0509	-2.1668	0.0302	https://ctg.cncr.nl/documents/p1651/Napping_sumstats_Jansenetal.txt.gz	Binary
Sleeplessness / insomnia	Sleep-wake disorders	455744	Europeans	-0.0938	0.0407	-2.3027	0.0213	https://cnsgenomics.com/software/gcta/#UKBiobankGWASresults	Ordered_Categorical	{Never/rarely...Usually}
Age last used hormone-replacement therapy (HRT)	Treatment/medication	60309	Europeans	0.1798	0.0649	2.7703	0.0056	http://atlas.ctglab.nl/ukb2_sumstats/f.3546.0.0_res.EUR.sumstats.MACfilt.txt.gz	Continuous
Allergy status to drug/meds/biol subst	Treatment/medication	244890(24012)	Europeans	-0.13	0.0536	-2.4237	0.0154	http://atlas.ctglab.nl/ukb2_sumstats/41204_Z88_logistic.EUR.sumstats.MACfilt.txt.gz	Binary
Medication for cholesterol blood pressure or diabetes: Blood pressure medication	Treatment/medication	206655(51268)	Europeans	0.2074	0.038	5.4589	4.79 × 10-8	https://cnsgenomics.com/software/gcta/#UKBiobankGWASresults	Binary
Medication for cholesterol blood pressure or diabetes: Cholesterol lowering medication	Treatment/medication	206655(47652)	Europeans	0.1487	0.0473	3.1407	0.0017	https://cnsgenomics.com/software/gcta/#UKBiobankGWASresults	Binary
Medication for pain relief constipation heartburn: Aspirin	Treatment/medication	451068(63593)	Europeans	0.2159	0.0496	4.3533	1.34 × 10-5	https://cnsgenomics.com/software/gcta/#UKBiobankGWASresults	Binary
Medication for pain relief constipation heartburn: Laxatives (e.g. Dulcolax Senokot)	Treatment/medication	451068(13230)	Europeans	0.1731	0.0592	2.9252	0.0034	https://cnsgenomics.com/software/gcta/#UKBiobankGWASresults	Binary
Number of operations self-reported	Treatment/medication	456276	Europeans	0.1278	0.048	2.6638	0.0077	https://cnsgenomics.com/software/gcta/#UKBiobankGWASresults	Continuous
Number of treatments/medications taken	Treatment/medication	456276	Europeans	0.1805	0.0369	4.8854	1.03 × 10-6	https://cnsgenomics.com/software/gcta/#UKBiobankGWASresults	Continuous
Taking other prescription medications	Treatment/medication	454793(213640)	Europeans	0.1489	0.0419	3.5506	0.0004	https://cnsgenomics.com/software/gcta/#UKBiobankGWASresults	Binary
Treatment/medication code: amlodipine	Treatment/medication	456276(18435)	Europeans	0.1315	0.0538	2.4461	0.0144	https://cnsgenomics.com/software/gcta/#UKBiobankGWASresults	Binary
Treatment/medication code: atenolol	Treatment/medication	456276(17684)	Europeans	0.1682	0.0575	2.9277	0.0034	https://cnsgenomics.com/software/gcta/#UKBiobankGWASresults	Binary
Treatment/medication code: bendroflumethiazide	Treatment/medication	456276(25484)	Europeans	0.2406	0.0523	4.601	4.21 × 10-6	https://cnsgenomics.com/software/gcta/#UKBiobankGWASresults	Binary
Treatment/medication code: co-codamol	Treatment/medication	456276(10689)	Europeans	0.1818	0.0707	2.5702	0.0102	https://cnsgenomics.com/software/gcta/#UKBiobankGWASresults	Binary
Treatment/medication code: lisinopril	Treatment/medication	456276(12644)	Europeans	0.2036	0.0655	3.1063	0.0019	https://cnsgenomics.com/software/gcta/#UKBiobankGWASresults	Binary
Treatment/medication code: metformin	Treatment/medication	456276(11358)	Europeans	0.2761	0.0471	5.8599	4.63 × 10-9	https://cnsgenomics.com/software/gcta/#UKBiobankGWASresults	Binary
Treatment/medication code: ramipril	Treatment/medication	456276(21181)	Europeans	0.2307	0.056	4.1194	3.80 × 10-5	https://cnsgenomics.com/software/gcta/#UKBiobankGWASresults	Binary
Treatment/medication code: simvastatin	Treatment/medication	456276(51682)	Europeans	0.1179	0.047	2.5068	0.0122	https://cnsgenomics.com/software/gcta/#UKBiobankGWASresults	Binary
Treatment/medication code: ventolin 100micrograms inhaler	Treatment/medication	456276(13081)	Europeans	0.2025	0.0535	3.781	0.0002	https://cnsgenomics.com/software/gcta/#UKBiobankGWASresults	Binary
Other disorders of urinary system	Urinary system	300791(11705)	Europeans	-0.2581	0.0812	-3.1788	0.0015	http://atlas.ctglab.nl/ukb2_sumstats/41202_N39_logistic.EUR.sumstats.MACfilt.txt.gz	Binary
Reason for glasses/contact lenses: For short-sightedness i.e. only or mainly for distance viewing such as driving cinema etc (called 'myopia')	Visual system	455654(36623)	Europeans	-0.1465	0.0494	-2.9673	0.003	https://cnsgenomics.com/software/gcta/#UKBiobankGWASresults	Binary
Note: 15 datasets not from the UK Biobank population are marked in blue. For categorical outcomes which were reversely coded (marked in yellow), we have recoded them to make sure the variables followed increasing patterns. For example, overall health rating was originally coded from 1 to 4 to refer excellent, good, fair, and poor, respectively. Under such situation, an allele positively associate…
