## Supplementary material for "Phenome-wide investigation of the causal associations between childhood BMI and adult outcomes: A two-sample Mendelian randomization study": Table S: S8_Table.xlsx

### Sheet: S8 Table 
S8 Table. MR-analysis using the 4 SNPs not in LD with adult BMI variants for the 60 outcomes associated with childhood BMI. Outcomes with main MR method P < 0.05 are shown in bold.
Outcome	Type	Data_type	IVW_effect	IVW_effect (95%CI)	IVW_effect_P	Weight_Median_effect	Weight_Median_effect (95%CI)	Weight_Median_effect_P	Weighted_Mode_effect	Weighted_Mode_effect (95%CI)	Weighted_Mode_effect_P	MR_Simex_Slope	MR_Simex_Slope (95%CI)	MR_Simex_Slope_P	I2GX	MR_Egger_intercept	MR_Egger_intercept_95%CI	MR_Egger_intercept_P	MRPRESSO_Global_Test_RSSobs	MRPRESSO_Global_Test_P	Cochran’s Q	Cochran’s Q_P	Rucker’s Qʹ	Rucker’s Qʹ_P	Q-Q'	Q-Q'_P	nsnp	SNPs
Treatment/medication code: metformin	Treatment/medication	Binary	1.11	(1.04, 1.18)	7.13 × 10-4	1.12	(1.04, 1.2)	3.70 × 10-3	1.14	(1.0, 1.3)	1.38 × 10-1	1.12	(0.7, 1.78)	6.90 × 10-1	0.681252	0.0007	(-0.014, 0.0155)	0.933807	6.48081	0.353333	3.14767	0.369413	3.13388	0.208683	0.0137915	0.906514	4	rs13253111,rs13387838,rs3829849,rs8092503
Coffee intake	Lifestyle factor_Diet	Continuous	0.11	(0.04, 0.17)	1.23 × 10-3	0.09	(0.01, 0.17)	3.70 × 10-2	0.07	(-0.04, 0.17)	3.04 × 10-1	0.08	(-0.39, 0.55)	7.71 × 10-1	0.681252	0.002	(-0.0136, 0.0176)	0.821675	6.22962	0.36	3.35718	0.339764	3.25042	0.19687	0.106757	0.743867	4	rs13253111,rs13387838,rs3829849,rs8092503
Never eat eggs dairy wheat sugar: I eat all of the above	Lifestyle factor_Diet	Binary	0.91	(0.86, 0.96)	1.34 × 10-3	0.92	(0.86, 0.99)	2.53 × 10-2	0.92	(0.84, 1.01)	1.79 × 10-1	0.94	(0.73, 1.21)	6.83 × 10-1	0.681252	-0.0022	(-0.014, 0.0096)	0.752123	1.92156	0.806667	1.11327	0.773871	0.98234	0.61191	0.130931	0.717469	4	rs13253111,rs13387838,rs3829849,rs8092503
Spread type: Butter/spreadable butter	Lifestyle factor_Diet	Binary	0.91	(0.86, 0.96)	1.50 × 10-3	0.9	(0.84, 0.97)	5.94 × 10-3	0.89	(0.81, 0.98)	1.03 × 10-1	1.09	(0.84, 1.4)	5.87 × 10-1	0.681252	-0.007	(-0.0188, 0.0048)	0.362692	3.88202	0.523333	2.4144	0.490959	1.04649	0.592596	1.36792	0.24217	4	rs13253111,rs13387838,rs3829849,rs8092503
Major dietary changes in the last 5 years: Yes because of other reasons	Lifestyle factor_Diet	Binary	1.1	(1.03, 1.16)	2.07 × 10-3	1.1	(1.03, 1.18)	5.97 × 10-3	1.1	(1.02, 1.2)	9.36 × 10-2	1.17	(1.07, 1.29)	7.44 × 10-2	0.681252	-0.0015	(-0.0133, 0.0103)	0.827776	0.436668	0.966667	0.258812	0.967579	0.197676	0.905889	0.0611353	0.80471	4	rs13253111,rs13387838,rs3829849,rs8092503
Never eat eggs dairy wheat sugar: Sugar or foods/drinks containing sugar	Lifestyle factor_Diet	Binary	1.09	(1.03, 1.16)	3.74 × 10-3	1.09	(1.02, 1.16)	1.58 × 10-2	1.07	(0.98, 1.18)	2.27 × 10-1	1.08	(0.86, 1.34)	5.85 × 10-1	0.681252	0.0013	(-0.0105, 0.0131)	0.848302	1.64003	0.856667	0.881322	0.829933	0.834213	0.658951	0.0471088	0.828173	4	rs13253111,rs13387838,rs3829849,rs8092503
Type 2 diabetes	Endocrine,nutritional or metabolic traits	Binary	1.17	(1.04, 1.32)	7.44 × 10-3	1.15	(1.02, 1.29)	2.66 × 10-2	1.12	(0.99, 1.27)	1.63 × 10-1	1.98	(1.21, 3.26)	1.14 × 10-1	0.681252	-0.0161	(-0.0352, 0.003)	0.239484	10.1419	0.196667	6.0578	0.108832	2.55407	0.278863	3.50374	0.0612305	4	rs13253111,rs13387838,rs3829849,rs8092503
E10-E14 Diabetes mellitus	Endocrine,nutritional or metabolic traits	Binary	1.08	(1.02, 1.14)	1.33 × 10-2	1.08	(1.01, 1.16)	2.39 × 10-2	1.11	(1.0, 1.23)	1.33 × 10-1	1.04	(0.77, 1.4)	8.35 × 10-1	0.681252	0.0021	(-0.0095, 0.0138)	0.754007	3.21872	0.663333	1.65048	0.647998	1.52166	0.467278	0.128821	0.719658	4	rs13253111,rs13387838,rs3829849,rs8092503
E11 Non-insulin-dependent diabetes mellitus	Endocrine,nutritional or metabolic diseases	Binary	1.08	(1.01, 1.14)	1.51 × 10-2	1.09	(1.02, 1.17)	1.34 × 10-2	1.1	(1.0, 1.21)	1.60 × 10-1	1.14	(0.92, 1.41)	3.57 × 10-1	0.681252	-0.0013	(-0.013, 0.0104)	0.847661	1.63169	0.823333	0.824494	0.8436	0.776977	0.678081	0.0475172	0.827441	4	rs13253111,rs13387838,rs3829849,rs8092503
Red blood cell (erythrocyte) distribution width	Other_Blood count	Continuous	0.09	(0.02, 0.17)	1.55 × 10-2	0.06	(-0.02, 0.14)	1.24 × 10-1	0.04	(-0.07, 0.16)	5.07 × 10-1	0.1	(-0.45, 0.66)	7.45 × 10-1	0.681252	0.0004	(-0.0179, 0.0187)	0.969671	9.70005	0.203333	4.68805	0.196118	4.68373	0.096148	0.00431216	0.947643	4	rs13253111,rs13387838,rs3829849,rs8092503
Major dietary changes in the last 5 years: No	Lifestyle factor_Diet	Binary	0.93	(0.88, 0.99)	1.70 × 10-2	0.94	(0.88, 1.0)	6.44 × 10-2	0.94	(0.86, 1.02)	2.44 × 10-1	-	-	-	0.681252	0.0046	(-0.0072, 0.0164)	0.527077	0.960548	0.893333	0.655937	0.883516	0.0797593	0.960905	0.576178	0.447814	4	rs13253111,rs13387838,rs3829849,rs8092503
Non-butter spread type details: Other low or reduced fat spread	Lifestyle factor_Diet	Binary	1.1	(1.01, 1.19)	2.14 × 10-2	1.08	(0.98, 1.19)	1.16 × 10-1	1.06	(0.94, 1.21)	4.05 × 10-1	1.44	(1.05, 1.98)	1.55 × 10-1	0.681252	-0.0084	(-0.0247, 0.0079)	0.417787	3.20001	0.646667	1.95907	0.580946	0.933476	0.627044	1.02559	0.311197	4	rs13253111,rs13387838,rs3829849,rs8092503
Taking other prescription medications	Treatment/medication	Binary	1.07	(1.0, 1.15)	3.80 × 10-2	1.07	(0.98, 1.15)	1.14 × 10-1	1.03	(0.91, 1.16)	6.80 × 10-1	1.23	(0.78, 1.93)	4.73 × 10-1	0.681252	-0.0039	(-0.0192, 0.0113)	0.662446	7.55733	0.233333	3.76579	0.28789	3.33671	0.188557	0.429084	0.512439	4	rs13253111,rs13387838,rs3829849,rs8092503
Portion size	Lifestyle factor_Diet	Ordered_Categorical	0.19	(-0.01, 0.39)	6.66 × 10-2	0.22	(0.04, 0.41)	1.92 × 10-2	0.3	(0.0, 0.59)	1.43 × 10-1	-0.49	(-1.54, 0.56)	4.59 × 10-1	0.681252	0.025	(-0.0105, 0.0604)	0.301421	8.39603	0.196667	4.9518	0.175361	2.53526	0.281498	2.41655	0.120059	4	rs13253111,rs13387838,rs3829849,rs8092503
Long-standing illness disability or infirmity	Other_General health	Continuous	1.06	(0.99, 1.12)	7.43 × 10-2	1.04	(0.97, 1.12)	2.64 × 10-1	1.04	(0.96, 1.13)	4.17 × 10-1	-	-	-	0.681252	-0.0074	(-0.0193, 0.0045)	0.347795	2.23066	0.733333	1.54391	0.672173	0.0634028	0.968796	1.48051	0.223695	4	rs13253111,rs13387838,rs3829849,rs8092503
Heel bone mineral density (BMD)	Musculoskeletal system	Continuous	0.14	(-0.05, 0.33)	1.39 × 10-1	-	-	-	-	-	-	-	-	-	-	-	-	-	-	-	-	-	2.24713	0.133862	-	-	2	rs13387838,rs8092503
Diabetes diagnosed by doctor	Endocrine,nutritional or metabolic traits	Binary	1.07	(0.99, 1.16)	9.75 × 10-2	1.08	(1.0, 1.17)	5.69 × 10-2	1.09	(0.94, 1.26)	3.28 × 10-1	1.12	(0.61, 2.04)	7.54 × 10-1	0.681252	-0.0008	(-0.0201, 0.0185)	0.940775	11.1597	0.1	5.38524	0.145666	5.36635	0.0683458	0.018889	0.890685	4	rs13253111,rs13387838,rs3829849,rs8092503
Lamb/mutton intake	Lifestyle factor_Diet	Ordered_Categorical	-0.08	(-0.17, 0.01)	1.00 × 10-1	-0.06	(-0.14, 0.02)	1.61 × 10-1	-0.05	(-0.17, 0.07)	4.84 × 10-1	-0.04	(-0.74, 0.67)	9.24 × 10-1	0.681252	-0.002	(-0.024, 0.02)	0.875174	13.4206	0.07	7.01414	0.0714485	6.90485	0.0316688	0.109291	0.740953	4	rs13253111,rs13387838,rs3829849,rs8092503
Bread type: White	Lifestyle factor_Diet	Binary	0.95	(0.9, 1.01)	1.25 × 10-1	0.96	(0.89, 1.03)	2.93 × 10-1	0.98	(0.88, 1.09)	6.98 × 10-1	1.09	(0.8, 1.48)	6.29 × 10-1	0.681252	-0.0051	(-0.0171, 0.0069)	0.490878	4.18095	0.546667	2.2413	0.523859	1.5415	0.462666	0.699804	0.40285	4	rs13253111,rs13387838,rs3829849,rs8092503
Cereal type: Other (e.g. Cornflakes Frosties)	Lifestyle factor_Diet	Binary	0.92	(0.83, 1.02)	1.34 × 10-1	0.9	(0.83, 0.98)	1.87 × 10-2	0.88	(0.78, 0.98)	1.07 × 10-1	1.38	(0.89, 2.15)	2.89 × 10-1	0.681252	-0.0142	(-0.0305, 0.0022)	0.231401	13.2719	0.0766667	7.75961	0.0512501	3.17567	0.204368	4.58394	0.0322729	4	rs13253111,rs13387838,rs3829849,rs8092503
Fresh fruit intake	Lifestyle factor_Diet	Continuous	0.04	(-0.02, 0.1)	2.01 × 10-1	0.05	(-0.02, 0.12)	1.47 × 10-1	0.05	(-0.04, 0.14)	3.44 × 10-1	0.09	(-0.11, 0.29)	4.77 × 10-1	0.681252	-0.0013	(-0.0133, 0.0107)	0.853753	1.25611	0.876667	0.642111	0.886728	0.5984	0.741411	0.0437112	0.834392	4	rs13253111,rs13387838,rs3829849,rs8092503
High light scatter reticulocyte count	Other_Blood count	Continuous	0.04	(-0.02, 0.11)	2.06 × 10-1	0.02	(-0.06, 0.1)	5.92 × 10-1	0	(-0.12, 0.11)	9.79 × 10-1	-0.04	(-0.51, 0.43)	8.76 × 10-1	0.681252	0.0035	(-0.0124, 0.0195)	0.705981	6.83396	0.28	3.81708	0.281906	3.4871	0.174898	0.329976	0.565673	4	rs13253111,rs13387838,rs3829849,rs8092503
Processed meat intake	Lifestyle factor_Diet	Ordered_Categorical	-0.04	(-0.12, 0.03)	2.49 × 10-1	-0.05	(-0.13, 0.02)	1.84 × 10-1	-0.09	(-0.2, 0.02)	2.23 × 10-1	0.14	(-0.33, 0.62)	6.18 × 10-1	0.681252	-0.0064	(-0.0224, 0.0096)	0.514342	8.85686	0.196667	4.80409	0.186717	3.67098	0.159535	1.13311	0.287112	4	rs13253111,rs13387838,rs3829849,rs8092503
Spread type: Never/rarely use spread	Lifestyle factor_Diet	Binary	1.04	(0.97, 1.12)	2.54 × 10-1	1.06	(0.99, 1.15)	1.05 × 10-1	1.09	(0.99, 1.21)	1.85 × 10-1	0.89	(0.55, 1.45)	6.80 × 10-1	0.681252	0.0057	(-0.0105, 0.0219)	0.55989	8.55197	0.2	4.68647	0.196248	3.77872	0.151169	0.907757	0.34071	4	rs13253111,rs13387838,rs3829849,rs8092503
Medication for cholesterol blood pressure or diabetes: Blood pressure medication	Treatment/medication	Binary	1.05	(0.96, 1.15)	2.60 × 10-1	1.06	(0.95, 1.17)	2.79 × 10-1	1.07	(0.93, 1.22)	4.03 × 10-1	1.04	(0.66, 1.63)	8.93 × 10-1	0.681252	0.0008	(-0.0167, 0.0184)	0.934749	2.73387	0.653333	1.44701	0.694553	1.43846	0.487128	0.00855192	0.926319	4	rs13253111,rs13387838,rs3829849,rs8092503
Immature reticulocyte fraction	Other_Blood count	Continuous	0.05	(-0.04, 0.14)	2.67 × 10-1	0.08	(-0.01, 0.16)	7.06 × 10-2	0.09	(-0.05, 0.23)	2.97 × 10-1	0.12	(-0.51, 0.75)	7.44 × 10-1	0.681252	-0.0018	(-0.0236, 0.0199)	0.883893	13.4972	0.06	6.58359	0.0864235	6.49484	0.0388744	0.0887521	0.76577	4	rs13253111,rs13387838,rs3829849,rs8092503
Milk type used: Semi-skimmed	Lifestyle factor_Diet	Binary	0.97	(0.91, 1.03)	2.79 × 10-1	0.99	(0.92, 1.07)	8.59 × 10-1	1	(0.9, 1.1)	9.49 × 10-1	1.05	(0.74, 1.51)	8.00 × 10-1	0.681252	-0.0033	(-0.0151, 0.0085)	0.640715	4.40997	0.47	2.26673	0.518924	1.97029	0.373384	0.296437	0.586125	4	rs13253111,rs13387838,rs3829849,rs8092503
Milk type used: Skimmed	Lifestyle factor_Diet	Binary	1.03	(0.97, 1.09)	3.27 × 10-1	1.02	(0.95, 1.1)	5.57 × 10-1	1	(0.9, 1.11)	9.92 × 10-1	1.07	(0.76, 1.52)	7.32 × 10-1	0.681252	-0.0012	(-0.013, 0.0106)	0.857425	3.90677	0.543333	2.01986	0.568295	1.97836	0.371882	0.0414989	0.838578	4	rs13253111,rs13387838,rs3829849,rs8092503
High light scatter reticulocyte percentage	Other_Blood count	Continuous	0.04	(-0.04, 0.12)	3.70 × 10-1	0.02	(-0.06, 0.09)	6.77 × 10-1	-0.01	(-0.12, 0.11)	9.23 × 10-1	-0.04	(-0.63, 0.56)	9.15 × 10-1	0.681252	0.0029	(-0.0168, 0.0227)	0.800141	10.1767	0.15	5.59183	0.133248	5.36848	0.0682732	0.223357	0.636494	4	rs13253111,rs13387838,rs3829849,rs8092503
Cereal type: Bran cereal (e.g. All Bran Branflakes)	Lifestyle factor_Diet	Binary	1.04	(0.96, 1.13)	3.78 × 10-1	1.05	(0.97, 1.14)	1.87 × 10-1	1.06	(0.96, 1.17)	3.03 × 10-1	0.72	(0.57, 0.92)	1.16 × 10-1	0.681252	0.0128	(-0.0002, 0.0257)	0.193359	7.22523	0.26	4.84794	0.183276	1.12271	0.570436	3.72523	0.0535961	4	rs13253111,rs13387838,rs3829849,rs8092503
Forced vital capacity (FVC) Best measure	Respiratory System	Continuous	-0.04	(-0.12, 0.05)	4.10 × 10-1	-0.06	(-0.14, 0.03)	2.14 × 10-1	-0.09	(-0.21, 0.03)	2.51 × 10-1	0.24	(-0.23, 0.71)	4.23 × 10-1	0.681252	-0.0095	(-0.0257, 0.0066)	0.367548	8.22474	0.206667	4.65859	0.198573	2.79517	0.247193	1.86341	0.172231	4	rs13253111,rs13387838,rs3829849,rs8092503
Alcohol intake frequency	Lifestyle factor_Alcohol drinking	Ordered_Categorical	-0.06	(-0.2, 0.09)	4.49 × 10-1	-0.08	(-0.16, 0.0)	6.01 × 10-2	-0.13	(-0.24, -0.03)	9.14 × 10-2	0.21	(-0.82, 1.24)	7.29 × 10-1	0.681252	-0.0093	(-0.0426, 0.024)	0.638657	33.7316	0.00333333	18.3592	0.000370834	15.9621	0.000341881	2.39714	0.121557	4	rs13253111,rs13387838,rs3829849,rs8092503
Pain type(s) experienced in last month: Knee pain	Musculoskeletal system	Binary	1.04	(0.93, 1.17)	4.53 × 10-1	1.04	(0.96, 1.13)	3.40 × 10-1	1.05	(0.95, 1.16)	4.24 × 10-1	0.65	(0.39, 1.08)	2.38 × 10-1	0.681252	0.0167	(0.0013, 0.032)	0.167432	18.1608	0.0233333	11.0692	0.0113575	3.39637	0.183015	7.67283	0.00560584	4	rs13253111,rs13387838,rs3829849,rs8092503
Ever smoked	Lifestyle factor_Smoking	Binary	1.04	(0.94, 1.15)	4.57 × 10-1	1.06	(0.98, 1.15)	1.64 × 10-1	1.11	(0.97, 1.26)	2.39 × 10-1	1.22	(0.63, 2.37)	6.18 × 10-1	0.681252	-0.0055	(-0.0285, 0.0176)	0.688564	15.162	0.0366667	8.46053	0.0373936	7.63992	0.0219286	0.820608	0.365002	4	rs13253111,rs13387838,rs3829849,rs8092503
Weight change during worst episode of depression: Gained weight	Mental system	Binary	1.07	(0.9, 1.27)	4.63 × 10-1	1.03	(0.86, 1.24)	7.29 × 10-1	1	(0.75, 1.34)	9.97 × 10-1	0.63	(0.23, 1.73)	4.68 × 10-1	0.681252	0.0185	(-0.0148, 0.0517)	0.390153	7.4167	0.2	4.0522	0.255882	2.54514	0.280111	1.50707	0.219587	4	rs13253111,rs13387838,rs3829849,rs8092503
Milk type used: Full cream	Lifestyle factor_Diet	Binary	0.98	(0.92, 1.04)	4.79 × 10-1	0.96	(0.9, 1.04)	3.24 × 10-1	0.95	(0.85, 1.05)	3.71 × 10-1	0.84	(0.61, 1.16)	3.96 × 10-1	0.681252	0.0049	(-0.0069, 0.0167)	0.498047	5.02281	0.403333	2.61224	0.455348	1.9386	0.379349	0.673644	0.411784	4	rs13253111,rs13387838,rs3829849,rs8092503
Reticulocyte count	Other_Blood count	Continuous	0.03	(-0.05, 0.1)	4.79 × 10-1	0.01	(-0.07, 0.08)	8.41 × 10-1	0.01	(-0.09, 0.1)	9.21 × 10-1	-0.16	(-0.62, 0.3)	5.57 × 10-1	0.681252	0.0069	(-0.0083, 0.0221)	0.46648	7.283	0.246667	4.43344	0.218304	3.17149	0.204795	1.26195	0.261282	4	rs13253111,rs13387838,rs3829849,rs8092503
Past tobacco smoking	Lifestyle factor_Smoking	Ordered_Categorical	0.03	(-0.06, 0.12)	4.90 × 10-1	0.05	(-0.03, 0.14)	2.05 × 10-1	0.07	(-0.04, 0.18)	3.11 × 10-1	0.11	(-0.55, 0.76)	7.79 × 10-1	0.681252	-0.0023	(-0.0236, 0.0189)	0.84879	11.0577	0.11	6.10544	0.106592	5.96584	0.0506447	0.139597	0.708682	4	rs13253111,rs13387838,rs3829849,rs8092503
Smoking status	Lifestyle factor_Smoking	Continuous	0.04	(-0.07, 0.15)	5.23 × 10-1	0.07	(-0.01, 0.16)	7.39 × 10-2	0.08	(-0.02, 0.18)	2.07 × 10-1	0.34	(-0.64, 1.31)	5.69 × 10-1	0.681252	-0.0089	(-0.0383, 0.0206)	0.614977	17.4611	0.0233333	9.98242	0.0187162	8.5026	0.0142457	1.47982	0.223803	4	rs13253111,rs13387838,rs3829849,rs8092503
Smoking status: Never	Lifestyle factor_Smoking	Binary	0.97	(0.88, 1.07)	5.32 × 10-1	0.94	(0.87, 1.02)	1.32 × 10-1	0.93	(0.84, 1.02)	2.10 × 10-1	0.82	(0.42, 1.62)	6.24 × 10-1	0.681252	0.0057	(-0.0165, 0.0279)	0.662908	13.8644	0.08	7.98314	0.0463615	7.076	0.0290714	0.907133	0.340876	4	rs13253111,rs13387838,rs3829849,rs8092503
Osteoarthritis	Musculoskeletal system	Binary	1.02	(0.96, 1.09)	5.53 × 10-1	1	(0.93, 1.08)	9.69 × 10-1	0.99	(0.9, 1.09)	9.05 × 10-1	0.89	(0.59, 1.35)	6.39 × 10-1	0.681252	0.005	(-0.0093, 0.0193)	0.564099	6.33663	0.296667	3.71881	0.293472	3.0122	0.221773	0.706609	0.400572	4	rs13253111,rs13387838,rs3829849,rs8092503
G50-G59 Nerve, nerve root and plexus disorders	Nervous system	Binary	1.03	(0.94, 1.12)	5.62 × 10-1	1.01	(0.94, 1.09)	7.88 × 10-1	0.96	(0.84, 1.1)	6.29 × 10-1	0.85	(0.48, 1.51)	6.37 × 10-1	0.681252	0.0067	(-0.0125, 0.0259)	0.564345	12.9252	0.0733333	6.6997	0.0821109	5.42813	0.066267	1.27157	0.259472	4	rs13253111,rs13387838,rs3829849,rs8092503
Leisure/social activities: Pub or social club	Other	Binary	1.02	(0.94, 1.11)	5.86 × 10-1	1.01	(0.93, 1.09)	8.96 × 10-1	0.97	(0.86, 1.09)	6.06 × 10-1	0.89	(0.49, 1.61)	7.27 × 10-1	0.681252	0.005	(-0.0145, 0.0245)	0.663553	10.9495	0.113333	6.15838	0.104154	5.46127	0.0651777	0.697109	0.403757	4	rs13253111,rs13387838,rs3829849,rs8092503
Number of self-reported non-cancer illnesses	Neoplasm	Continuous	0.03	(-0.08, 0.14)	6.12 × 10-1	0.03	(-0.05, 0.1)	5.22 × 10-1	0.02	(-0.07, 0.11)	7.14 × 10-1	0.51	(0.12, 0.89)	1.22 × 10-1	0.681252	-0.0162	(-0.0312, -0.0012)	0.16852	15.7388	0.0433333	10.5394	0.0144963	3.25288	0.196628	7.28648	0.00694756	4	rs13253111,rs13387838,rs3829849,rs8092503
Health satisfaction	Mental system	Ordered_Categorical	-0.03	(-0.13, 0.08)	6.24 × 10-1	-0.07	(-0.2, 0.05)	2.61 × 10-1	-0.08	(-0.24, 0.08)	4.08 × 10-1	-0.04	(-0.81, 0.74)	9.34 × 10-1	0.681252	0.0004	(-0.0251, 0.0258)	0.980119	5.61784	0.373333	3.08652	0.378477	3.0853	0.213814	0.00121999	0.972137	4	rs13253111,rs13387838,rs3829849,rs8092503
Beef intake	Lifestyle factor_Diet	Ordered_Categorical	-0.02	(-0.13, 0.08)	6.32 × 10-1	-0.02	(-0.1, 0.06)	6.02 × 10-1	-0.02	(-0.16, 0.11)	7.66 × 10-1	-0.04	(-0.78, 0.7)	9.26 × 10-1	0.681252	0.0007	(-0.0241, 0.0255)	0.960109	16.7084	0.0233333	8.86349	0.031162	8.84939	0.0119779	0.0141045	0.905463	4	rs13253111,rs13387838,rs3829849,rs8092503
M15-M19 Arthrosis	Musculoskeletal system	Binary	0.99	(0.93, 1.05)	6.54 × 10-1	1	(0.93, 1.08)	9.87 × 10-1	1.03	(0.93, 1.14)	6.23 × 10-1	0.91	(0.6, 1.39)	7.11 × 10-1	0.681252	0.0025	(-0.0119, 0.0169)	0.768	6.27936	0.32	3.2298	0.357534	3.05596	0.216974	0.17384	0.676721	4	rs13253111,rs13387838,rs3829849,rs8092503
Pain type(s) experienced in last month: Hip pain	Musculoskeletal system	Binary	0.98	(0.89, 1.08)	6.90 × 10-1	0.96	(0.88, 1.04)	2.74 × 10-1	0.95	(0.83, 1.08)	4.68 × 10-1	0.87	(0.45, 1.68)	7.17 × 10-1	0.681252	0.0039	(-0.0182, 0.0261)	0.760695	14.8205	0.05	7.49936	0.0575748	7.0699	0.0291603	0.429466	0.512251	4	rs13253111,rs13387838,rs3829849,rs8092503
Reticulocyte percentage	Other_Blood count	Continuous	0.02	(-0.07, 0.11)	7.01 × 10-1	-0.01	(-0.08, 0.06)	7.88 × 10-1	-0.02	(-0.1, 0.07)	7.48 × 10-1	-0.18	(-0.77, 0.41)	6.17 × 10-1	0.681252	0.007	(-0.0129, 0.0268)	0.562353	11.3256	0.1	6.71347	0.0816134	5.42761	0.0662842	1.28586	0.256812	4	rs13253111,rs13387838,rs3829849,rs8092503
Usual walking pace	Lifestyle factor_Physical activity	Ordered_Categorical	-0.02	(-0.11, 0.08)	7.38 × 10-1	-0.05	(-0.13, 0.02)	1.78 × 10-1	-0.06	(-0.15, 0.03)	2.70 × 10-1	-0.16	(-0.84, 0.52)	6.88 × 10-1	0.681252	0.005	(-0.0175, 0.0276)	0.704085	13.9375	0.0766667	7.99055	0.0462074	7.29085	0.0261103	0.6997	0.402884	4	rs13253111,rs13387838,rs3829849,rs8092503
hypothyroidism/myxoedema	Endocrine,nutritional or metabolic diseases	Binary	0.99	(0.93, 1.05)	7.45 × 10-1	0.99	(0.93, 1.06)	8.54 × 10-1	1	(0.92, 1.08)	9.67 × 10-1	0.86	(0.77, 0.96)	1.18 × 10-1	0.681252	0.0048	(-0.0069, 0.0164)	0.507416	1.54036	0.836667	0.943349	0.814956	0.302602	0.859589	0.640747	0.42344	4	rs13253111,rs13387838,rs3829849,rs8092503
Bread type: Wholemeal or wholegrain	Lifestyle factor_Diet	Binary	1.01	(0.93, 1.1)	7.79 × 10-1	1	(0.93, 1.08)	9.37 × 10-1	1	(0.89, 1.12)	9.56 × 10-1	0.76	(0.51, 1.13)	3.09 × 10-1	0.681252	0.0101	(-0.0045, 0.0246)	0.307382	9.91693	0.13	5.65124	0.129867	2.94023	0.229899	2.71101	0.0996576	4	rs13253111,rs13387838,rs3829849,rs8092503
Thyroid problem (not cancer)	Endocrine,nutritional or metabolic traits	Binary	1.01	(0.95, 1.07)	8.02 × 10-1	1.02	(0.95, 1.09)	6.61 × 10-1	1.03	(0.94, 1.13)	5.50 × 10-1	0.99	(0.76, 1.28)	9.29 × 10-1	0.681252	0.0008	(-0.0108, 0.0125)	0.902549	2.2876	0.746667	1.13394	0.768889	1.11476	0.572708	0.0191756	0.889864	4	rs13253111,rs13387838,rs3829849,rs8092503
Vascular/heart problems diagnosed by doctor: High blood pressure	Circulatory system	Binary	1.01	(0.92, 1.11)	8.05 × 10-1	1.01	(0.94, 1.09)	7.45 × 10-1	1.01	(0.92, 1.1)	9.04 × 10-1	1.48	(1.01, 2.16)	1.80 × 10-1	0.681252	-0.0128	(-0.0261, 0.0006)	0.201346	10.6693	0.0866667	7.06925	0.069723	2.56014	0.278018	4.50911	0.0337147	4	rs13253111,rs13387838,rs3829849,rs8092503
I10 Essential (primary) hypertension	Circulatory system	Binary	1.01	(0.92, 1.11)	8.09 × 10-1	1.01	(0.94, 1.09)	7.50 × 10-1	0.97	(0.86, 1.09)	6.45 × 10-1	1.23	(0.69, 2.22)	5.58 × 10-1	0.681252	-0.0065	(-0.0267, 0.0136)	0.591017	12.8624	0.0766667	7.15954	0.0669829	5.96198	0.0507425	1.19755	0.273811	4	rs13253111,rs13387838,rs3829849,rs8092503
Overall health rating	Other_General health	Ordered_Categorical	-0.02	(-0.21, 0.17)	8.37 × 10-1	-0.08	(-0.16, 0.0)	5.29 × 10-2	-0.09	(-0.18, 0.0)	1.34 × 10-1	-0.41	(-1.67, 0.86)	5.95 × 10-1	0.681252	0.0132	(-0.0285, 0.0548)	0.598522	50.5807	<0.00333333333333333	29.6829	1.60911e-06	24.8985	3.92069e-06	4.78442	0.0287183	4	rs13253111,rs13387838,rs3829849,rs8092503
K80 Cholelithiasis	Digestive system	Binary	1	(0.94, 1.06)	8.87 × 10-1	0.98	(0.91, 1.05)	5.89 × 10-1	0.97	(0.9, 1.06)	5.69 × 10-1	1.28	(1.15, 1.41)	4.29 × 10-2	0.681252	-0.0085	(-0.0202, 0.0031)	0.287623	3.69895	0.586667	2.46588	0.481489	0.405125	0.816635	2.06076	0.151135	4	rs13253111,rs13387838,rs3829849,rs8092503
Coronary artery disease	Circulatory system	Binary	1.01	(0.9, 1.13)	9.07 × 10-1	0.99	(0.88, 1.12)	8.58 × 10-1	0.98	(0.85, 1.13)	7.65 × 10-1	1.75	(0.76, 3.98)	3.17 × 10-1	0.681252	-0.0165	(-0.0419, 0.0089)	0.330924	7.66793	0.233333	4.75093	0.19097	2.62412	0.269265	2.12681	0.144741	4	rs13253111,rs13387838,rs3829849,rs8092503
HDL Cholesterol	Endocrine,nutritional or metabolic traits	Continuous	-0.01	(-0.13, 0.12)	9.22 × 10-1	0.01	(-0.11, 0.14)	8.20 × 10-1	0.02	(-0.14, 0.17)	8.54 × 10-1	0.52	(-0.23, 1.26)	3.08 × 10-1	0.681252	-0.0167	(-0.0406, 0.0072)	0.304758	6.03957	0.35	4.09735	0.251142	2.11685	0.347002	1.9805	0.159338	4	rs13253111,rs13387838,rs3829849,rs8092503
Recent poor appetite or overeating	Mental system	Ordered_Categorical	0	(-0.1, 0.11)	9.33 × 10-1	0.05	(-0.08, 0.18)	4.60 × 10-1	0.05	(-0.14, 0.24)	6.27 × 10-1	0.18	(-0.37, 0.73)	5.80 × 10-1	0.681252	-0.006	(-0.0268, 0.0148)	0.630025	3.94607	0.526667	1.96904	0.578858	1.65186	0.437828	0.317179	0.573308	4	rs13253111,rs13387838,rs3829849,rs8092503
