## Supplementary material for "Phenome-wide investigation of the causal associations between childhood BMI and adult outcomes: A two-sample Mendelian randomization study": Table S: S9_Table.xlsx

### Sheet: S9 Table 
S9 Table. MR-analysis using adulthood BMI as exposure for the 60 outcomes associated with childhood BMI. 76 SNPs were used as instruments.
Exposure	Outcome	Data_type	IVW_effect	IVW_effect_95%CI	IVW_effect_P	Weight_Median_effect	Weight_Median_effect_95%CI	Weight_Median_effect_P	Weighted_Mode_effect	Weighted_Mode_effect_95%CI	Weighted_Mode_effect_P	MR_Egger_effect	MR_Egger_effect_95%CI	MR_Egger_effect_P	I2GX	MR_Egger_intercept	MR_Egger_intercept_95%CI	MR_Egger_intercept_P	MRPRESSO_Global_Test_RSSobs	MRPRESSO_Global_Test_P	Cochran’s Q	Cochran’s Q_P	Rucker’s Qʹ	Rucker’s Qʹ_P	Q-Q'	Q-Q'_P	nsnp	SNPs
Adulthood BMI	Vascular/heart problems diagnosed by doctor: High blood pressure	Binary	1.31	(1.27, 1.35)	6.03 × 10-68	1.3	(1.24, 1.35)	3.47 × 10-31	1.3	(1.23, 1.38)	3.38 × 10-11	1.25	(1.15, 1.36)	2.44 × 10-6	0.984161	0.0012	(-0.0008, 0.0031)	0.241861	39.4139	0.8315	38.0506	0.685453	36.6414	0.704693	1.40919	0.23519	44	rs10132280,rs1016287,rs10938397,rs10968576,rs11165643,rs11583200,rs11688816,rs11847697,rs12286929,rs12429545,rs12446632,rs12885454,rs13021737,rs1516725,rs16851483,rs16951275,rs17001654,rs17094222,rs1928295,rs2033529,rs2033732,rs2075650,rs2121279,rs2207139,rs2245368,rs2287019,rs2365389,rs2650492,rs29941,rs3736485,rs3810291,rs3817334,rs3888190,rs4256980,rs4740619,rs543874,rs6567160,rs657452,rs68048…
Adulthood BMI	I10 Essential (primary) hypertension	Binary	1.21	(1.18, 1.25)	4.38 × 10-35	1.23	(1.17, 1.29)	9.33 × 10-18	1.23	(1.13, 1.34)	1.48 × 10-5	1.14	(1.04, 1.26)	8.20 × 10-3	0.982225	0.0014	(-0.0007, 0.0035)	0.193374	43.6525	0.797	47.154	0.507441	45.4127	0.538466	1.74124	0.186982	49	rs10132280,rs10938397,rs10968576,rs11030104,rs11165643,rs11583200,rs11688816,rs11847697,rs12286929,rs12401738,rs12429545,rs12566985,rs12885454,rs12940622,rs13078960,rs1516725,rs16851483,rs16951275,rs17001654,rs17024393,rs17094222,rs1928295,rs2033529,rs2033732,rs2075650,rs2245368,rs2287019,rs2365389,rs2650492,rs29941,rs3101336,rs3736485,rs3810291,rs3849570,rs3888190,rs4256980,rs4740619,rs543874,rs…
Adulthood BMI	Coronary artery disease	Binary	1.19	(1.15, 1.24)	1.89 × 10-17	1.17	(1.1, 1.24)	3.34 × 10-7	1.16	(1.04, 1.29)	1.02 × 10-2	1.16	(1.04, 1.31)	1.29 × 10-2	0.982728	0.0006	(-0.0019, 0.0032)	0.637295	47.0942	0.93	45.5387	0.916505	45.3141	0.904965	0.224614	0.635546	61	rs10132280,rs1016287,rs10182181,rs10938397,rs10968576,rs11030104,rs11057405,rs11165643,rs11583200,rs1167827,rs11688816,rs12286929,rs12401738,rs12429545,rs12446632,rs12566985,rs12885454,rs12940622,rs13021737,rs13107325,rs1516725,rs1528435,rs16851483,rs16951275,rs17001654,rs17094222,rs17405819,rs17724992,rs1808579,rs1928295,rs2033529,rs2033732,rs2112347,rs2121279,rs2176598,rs2207139,rs2245368,rs228…
Adulthood BMI	K80 Cholelithiasis	Binary	1.11	(1.08, 1.14)	5.59 × 10-15	1.11	(1.07, 1.15)	2.51 × 10-7	1.13	(1.06, 1.2)	3.07 × 10-4	1.14	(1.06, 1.22)	9.17 × 10-4	0.982768	-0.0006	(-0.0022, 0.001)	0.462746	60.197	0.831	62.2752	0.703648	61.7298	0.690576	0.545397	0.460205	70	rs1000940,rs10132280,rs1016287,rs10182181,rs10938397,rs10968576,rs11030104,rs11126666,rs11165643,rs11191560,rs11583200,rs11688816,rs11847697,rs12286929,rs12401738,rs12429545,rs12446632,rs12566985,rs12885454,rs12940622,rs13021737,rs13078960,rs13107325,rs13191362,rs1516725,rs1528435,rs16851483,rs16951275,rs17001654,rs17024393,rs17094222,rs17405819,rs17724992,rs1808579,rs1928295,rs2033529,rs2033732,…
Adulthood BMI	E11 Non-insulin-dependent diabetes mellitus	Binary	1.24	(1.21, 1.28)	1.21 × 10-55	1.24	(1.19, 1.3)	1.07 × 10-23	1.26	(1.18, 1.34)	1.49 × 10-9	1.21	(1.13, 1.3)	4.15 × 10-6	0.983582	0.0006	(-0.001, 0.0023)	0.466552	49.9675	0.88	55.6478	0.563268	55.1105	0.546292	0.537315	0.463548	59	rs1000940,rs10182181,rs10938397,rs10968576,rs11030104,rs11126666,rs11165643,rs11191560,rs11583200,rs1167827,rs11688816,rs11847697,rs12286929,rs12401738,rs12429545,rs12446632,rs12566985,rs12885454,rs12940622,rs13021737,rs13078960,rs13191362,rs1516725,rs1528435,rs16851483,rs16951275,rs17001654,rs17024393,rs17094222,rs17405819,rs1928295,rs2033732,rs205262,rs2075650,rs2112347,rs2121279,rs2176598,rs22…
Adulthood BMI	hypothyroidism/myxoedema	Binary	1.09	(1.06, 1.13)	4.96 × 10-10	1.09	(1.05, 1.14)	3.86 × 10-5	1.06	(0.99, 1.14)	1.09 × 10-1	1.14	(1.05, 1.23)	2.14 × 10-3	0.981534	-0.0009	(-0.0027, 0.0008)	0.287343	59.8946	0.549	59.4901	0.457645	58.3304	0.463137	1.1597	0.281529	60	rs1000940,rs10132280,rs10182181,rs10968576,rs11030104,rs11057405,rs11165643,rs11191560,rs11583200,rs1167827,rs11847697,rs12286929,rs12429545,rs12446632,rs12566985,rs12885454,rs12940622,rs13021737,rs13078960,rs13191362,rs1516725,rs1528435,rs16851483,rs16951275,rs17001654,rs17024393,rs17094222,rs17405819,rs17724992,rs1808579,rs1928295,rs2033529,rs2033732,rs2121279,rs2176598,rs2207139,rs2245368,rs23…
Adulthood BMI	Type 2 diabetes	Binary	1.56	(1.49, 1.65)	1.25 × 10-66	1.55	(1.44, 1.67)	8.96 × 10-29	1.74	(1.51, 2)	1.12 × 10-9	1.56	(1.36, 1.78)	7.55 × 10-8	0.982106	0.0001	(-0.0029, 0.0031)	0.942883	59.3918	0.2575	56.5861	0.0965958	56.5792	0.0801965	0.00683372	0.934117	45	rs1000940,rs10182181,rs11030104,rs11126666,rs11165643,rs1167827,rs11688816,rs11847697,rs12286929,rs12401738,rs12429545,rs12446632,rs12885454,rs12940622,rs13021737,rs13078960,rs13191362,rs1516725,rs16851483,rs16951275,rs17001654,rs17024393,rs17094222,rs17405819,rs17724992,rs1928295,rs2033732,rs2121279,rs2207139,rs2365389,rs2650492,rs29941,rs3101336,rs3736485,rs3849570,rs3888190,rs4256980,rs4740619…
Adulthood BMI	E10-E14 Diabetes mellitus	Binary	1.24	(1.21, 1.28)	9.33 × 10-56	1.24	(1.19, 1.3)	2.05 × 10-22	1.23	(1.14, 1.32)	7.60 × 10-7	1.22	(1.14, 1.32)	1.72 × 10-6	0.983571	0.0004	(-0.0013, 0.0021)	0.638291	52.6239	0.8235	58.1695	0.469052	57.9424	0.440308	0.22706	0.633713	59	rs1000940,rs10182181,rs10938397,rs10968576,rs11030104,rs11126666,rs11165643,rs11191560,rs11583200,rs1167827,rs11688816,rs11847697,rs12286929,rs12401738,rs12429545,rs12446632,rs12566985,rs12885454,rs12940622,rs13021737,rs13078960,rs13191362,rs1516725,rs1528435,rs16851483,rs16951275,rs17001654,rs17024393,rs17094222,rs17405819,rs17724992,rs1928295,rs2033732,rs205262,rs2112347,rs2121279,rs2176598,rs2…
Adulthood BMI	thyroid problem (not cancer)	Binary	1.1	(1.06, 1.13)	2.89 × 10-10	1.1	(1.05, 1.15)	1.60 × 10-5	1.12	(1.05, 1.19)	1.06 × 10-3	1.17	(1.08, 1.26)	3.29 × 10-4	0.981401	-0.0015	(-0.0032, 0.0002)	0.0962307	53.187	0.77	52.9699	0.696124	50.1109	0.759885	2.85902	0.090863	60	rs1000940,rs10132280,rs1016287,rs10182181,rs10968576,rs11030104,rs11057405,rs11165643,rs11191560,rs11583200,rs1167827,rs11727676,rs11847697,rs12286929,rs12429545,rs12446632,rs12566985,rs12885454,rs12940622,rs13021737,rs13078960,rs13191362,rs1516725,rs16851483,rs17001654,rs17024393,rs17094222,rs17405819,rs17724992,rs1808579,rs1928295,rs2033529,rs2033732,rs2121279,rs2176598,rs2207139,rs2245368,rs26…
Adulthood BMI	Diabetes diagnosed by doctor	Binary	1.25	(1.22, 1.29)	1.11 × 10-50	1.26	(1.2, 1.32)	1.38 × 10-23	1.25	(1.17, 1.35)	4.42 × 10-8	1.17	(1.08, 1.27)	5.18 × 10-4	0.982184	0.0016	(-0.0002, 0.0034)	0.0834091	46.8104	0.872	45.2735	0.765698	42.1577	0.833287	3.11578	0.0775373	54	rs1000940,rs10182181,rs10938397,rs10968576,rs11030104,rs11126666,rs11165643,rs11191560,rs11583200,rs1167827,rs11688816,rs11847697,rs12286929,rs12401738,rs12429545,rs12446632,rs12885454,rs12940622,rs13021737,rs13078960,rs13191362,rs1516725,rs1528435,rs16851483,rs16951275,rs17001654,rs17024393,rs17094222,rs17405819,rs17724992,rs1808579,rs1928295,rs2033732,rs205262,rs2121279,rs2176598,rs2245368,rs23…
Adulthood BMI	HDL Cholesterol	Continuous	-0.2969	(-0.35, -0.25)	7.26 × 10-33	-0.2454	(-0.32, -0.17)	2.86 × 10-10	-0.2385	(-0.35, -0.13)	8.94 × 10-5	-0.2788	(-0.43, -0.13)	6.95 × 10-4	0.9824	-0.0004	(-0.0035, 0.0027)	0.803995	51.1081	0.5755	49.1732	0.466183	49.1095	0.428436	0.0637183	0.800713	50	rs1000940,rs10132280,rs1016287,rs10182181,rs10938397,rs10968576,rs11030104,rs11126666,rs11165643,rs11583200,rs1167827,rs12401738,rs12429545,rs12566985,rs12885454,rs12940622,rs13021737,rs13191362,rs1528435,rs16851483,rs16951275,rs17405819,rs17724992,rs1928295,rs2033529,rs2033732,rs2112347,rs2121279,rs2176598,rs2365389,rs2650492,rs2820292,rs29941,rs3101336,rs3736485,rs3888190,rs4256980,rs4740619,rs…
Adulthood BMI	Long-standing illness disability or infirmity	Binary	1.19	(1.15, 1.22)	2.84 × 10-33	1.19	(1.14, 1.24)	1.45 × 10-16	1.21	(1.13, 1.29)	1.39 × 10-6	1.12	(1.03, 1.2)	6.43 × 10-3	0.983332	0.0015	(-0.0002, 0.0032)	0.0902633	51.4855	0.78	49.7911	0.707552	46.8177	0.775818	2.97335	0.0846465	57	rs1000940,rs10132280,rs1016287,rs10182181,rs10938397,rs10968576,rs11030104,rs11057405,rs11126666,rs11165643,rs11583200,rs1167827,rs11688816,rs11847697,rs12286929,rs12429545,rs12566985,rs12885454,rs12940622,rs13021737,rs1516725,rs1528435,rs16851483,rs16951275,rs17001654,rs17024393,rs17094222,rs17405819,rs17724992,rs1928295,rs2033529,rs2075650,rs2112347,rs2121279,rs2176598,rs2207139,rs2245368,rs228…
Adulthood BMI	Overall health rating	Ordered_Categorical	-0.1852	(-0.21, -0.16)	9.78 × 10-37	-0.1887	(-0.23, -0.14)	1.41 × 10-16	-0.1785	(-0.24, -0.12)	2.82 × 10-7	-0.1112	(-0.19, -0.03)	8.06 × 10-3	0.98513	-0.0019	(-0.0038, 0)	0.0545764	51.0582	0.525	49.3751	0.418014	45.4885	0.535294	3.88659	0.0486733	49	rs10132280,rs1016287,rs10182181,rs10938397,rs11030104,rs11057405,rs11126666,rs11165643,rs11847697,rs12286929,rs12429545,rs12446632,rs12566985,rs12885454,rs13021737,rs1516725,rs16851483,rs16951275,rs17024393,rs17094222,rs17405819,rs1928295,rs2033529,rs2075650,rs2112347,rs2121279,rs2176598,rs2207139,rs2245368,rs2287019,rs2365389,rs2650492,rs29941,rs3101336,rs3810291,rs3817334,rs3849570,rs3888190,rs…
Adulthood BMI	Alcohol intake frequency	Ordered_Categorical	-0.2004	(-0.23, -0.17)	3.85 × 10-34	-0.1952	(-0.25, -0.15)	1.74 × 10-14	-0.2419	(-0.34, -0.14)	2.07 × 10-5	-0.16	(-0.25, -0.07)	7.23 × 10-4	0.982672	-0.001	(-0.0029, 0.0009)	0.326616	48.637	0.4775	46.1235	0.384499	45.091	0.384529	1.03248	0.309576	45	rs1000940,rs10132280,rs1016287,rs10182181,rs10938397,rs10968576,rs11126666,rs11583200,rs1167827,rs11688816,rs11847697,rs12286929,rs12401738,rs12429545,rs12940622,rs13021737,rs1516725,rs1528435,rs16951275,rs17001654,rs17024393,rs17094222,rs1928295,rs2033529,rs2033732,rs205262,rs2112347,rs2121279,rs2176598,rs2207139,rs2245368,rs2365389,rs2820292,rs29941,rs3101336,rs3736485,rs3810291,rs3849570,rs543…
Adulthood BMI	Coffee intake	Continuous	0.1837	(0.15, 0.22)	2.53 × 10-22	0.2173	(0.16, 0.27)	4.53 × 10-15	0.2701	(0.17, 0.37)	3.87 × 10-6	0.3702	(0.26, 0.48)	4.73 × 10-8	0.97924	-0.004	(-0.0063, -0.0017)	0.00136073	64.7208	0.1805	61.613	0.146701	50.083	0.470102	11.53	0.000684826	52	rs1000940,rs10132280,rs1016287,rs10182181,rs10938397,rs11030104,rs11126666,rs11165643,rs11191560,rs11688816,rs11727676,rs11847697,rs12286929,rs12401738,rs12429545,rs12566985,rs12885454,rs12940622,rs13078960,rs13191362,rs1528435,rs16851483,rs16951275,rs17001654,rs17024393,rs17094222,rs17724992,rs1928295,rs2033529,rs2033732,rs205262,rs2075650,rs2112347,rs2121279,rs2176598,rs2207139,rs2365389,rs2650…
Adulthood BMI	Cereal type: Other (e.g. Cornflakes Frosties)	Binary	0.92	(0.89, 0.95)	2.92 × 10-7	0.9	(0.85, 0.94)	8.42 × 10-6	0.86	(0.81, 0.93)	9.31 × 10-5	0.77	(0.7, 0.84)	1.06 × 10-7	0.981984	0.0042	(0.0023, 0.0061)	5.53052e-05	72.7252	0.169	69.8476	0.157746	50.9015	0.734165	18.9461	1.34466e-05	60	rs1000940,rs10132280,rs1016287,rs10182181,rs10938397,rs10968576,rs11030104,rs11057405,rs11126666,rs11165643,rs11191560,rs1167827,rs11688816,rs11727676,rs11847697,rs12286929,rs12401738,rs12429545,rs12446632,rs12566985,rs12885454,rs12940622,rs13021737,rs13078960,rs13107325,rs13191362,rs1516725,rs1528435,rs16851483,rs16951275,rs17024393,rs17094222,rs17724992,rs1928295,rs2033529,rs2033732,rs205262,rs…
Adulthood BMI	Non-butter spread type details: Other low or reduced fat spread	Binary	1.17	(1.13, 1.22)	2.10 × 10-17	1.21	(1.14, 1.27)	5.37 × 10-12	1.23	(1.13, 1.35)	1.21 × 10-5	1.33	(1.19, 1.49)	4.62 × 10-6	0.981738	-0.0029	(-0.0053, -0.0005)	0.0216204	50.7347	0.9545	49.2709	0.948797	43.735	0.984318	5.53588	0.0186304	68	rs1000940,rs1016287,rs10182181,rs10938397,rs10968576,rs11030104,rs11057405,rs11126666,rs11165643,rs11191560,rs11583200,rs1167827,rs11688816,rs11727676,rs11847697,rs12286929,rs12401738,rs12446632,rs12566985,rs12885454,rs12940622,rs13078960,rs13191362,rs1516725,rs1528435,rs16851483,rs16951275,rs17001654,rs17024393,rs17094222,rs17405819,rs17724992,rs1808579,rs1928295,rs2033529,rs2033732,rs205262,rs2…
Adulthood BMI	Milk type used: Skimmed	Binary	1.2	(1.16, 1.23)	1.28 × 10-34	1.21	(1.16, 1.26)	3.68 × 10-17	1.2	(1.11, 1.28)	6.44 × 10-6	1.21	(1.12, 1.31)	1.97 × 10-5	0.981102	-0.0002	(-0.0019, 0.0015)	0.825436	50.9752	0.839	49.2318	0.758127	49.1826	0.728618	0.049104	0.82463	58	rs10132280,rs1016287,rs10938397,rs10968576,rs11057405,rs11126666,rs11165643,rs11191560,rs11583200,rs1167827,rs11688816,rs11727676,rs11847697,rs12286929,rs12401738,rs12429545,rs12446632,rs12566985,rs13021737,rs13107325,rs13191362,rs1516725,rs1528435,rs16951275,rs17001654,rs17024393,rs17405819,rs1808579,rs1928295,rs2033529,rs2033732,rs205262,rs2121279,rs2176598,rs2207139,rs2245368,rs2287019,rs23653…
Adulthood BMI	Fresh fruit intake	Continuous	0.0808	(0.05, 0.12)	9.70 × 10-6	0.0901	(0.04, 0.14)	8.98 × 10-4	0.1613	(0.03, 0.29)	2.01 × 10-2	0.3009	(0.18, 0.43)	2.17 × 10-5	0.979667	-0.0047	(-0.0072, -0.0021)	0.000821654	59.501	0.2305	56.4447	0.246755	43.7303	0.686046	12.7145	0.000362837	51	rs1000940,rs10132280,rs10182181,rs10968576,rs11030104,rs11057405,rs11126666,rs11191560,rs1167827,rs11727676,rs12286929,rs12401738,rs12429545,rs12446632,rs12566985,rs12885454,rs13078960,rs13107325,rs13191362,rs1528435,rs16851483,rs16951275,rs17001654,rs17024393,rs17094222,rs17724992,rs1808579,rs1928295,rs2033529,rs2033732,rs205262,rs2112347,rs2121279,rs2176598,rs2245368,rs2365389,rs2820292,rs29941…
Adulthood BMI	Never eat eggs dairy wheat sugar: Sugar or foods/drinks containing sugar	Binary	1.19	(1.16, 1.23)	3.46 × 10-32	1.19	(1.14, 1.24)	1.40 × 10-14	1.2	(1.12, 1.29)	1.92 × 10-6	1.21	(1.11, 1.31)	2.75 × 10-5	0.982957	-0.0003	(-0.0021, 0.0016)	0.786856	56.4171	0.4705	54.4761	0.380476	54.3973	0.346456	0.0788093	0.778918	53	rs1000940,rs10132280,rs1016287,rs10968576,rs11030104,rs11126666,rs11191560,rs11583200,rs1167827,rs11688816,rs11847697,rs12429545,rs12566985,rs12940622,rs13021737,rs13191362,rs1516725,rs1528435,rs16851483,rs16951275,rs17001654,rs17024393,rs17094222,rs17405819,rs2033529,rs2033732,rs205262,rs2075650,rs2112347,rs2121279,rs2176598,rs2207139,rs2245368,rs2287019,rs2365389,rs2650492,rs2820292,rs29941,rs3…
Adulthood BMI	Milk type used: Full cream	Binary	0.86	(0.83, 0.88)	9.10 × 10-25	0.85	(0.81, 0.88)	2.48 × 10-14	0.83	(0.77, 0.9)	3.53 × 10-5	0.83	(0.77, 0.9)	6.62 × 10-5	0.980946	0.0007	(-0.0011, 0.0025)	0.440151	53.4463	0.7185	51.6379	0.675764	51.0334	0.662907	0.604466	0.436879	58	rs1000940,rs10132280,rs1016287,rs10938397,rs10968576,rs11030104,rs11057405,rs11165643,rs11191560,rs11583200,rs1167827,rs11688816,rs11727676,rs11847697,rs12401738,rs12429545,rs12446632,rs12566985,rs12885454,rs12940622,rs13078960,rs13191362,rs1516725,rs1528435,rs16851483,rs16951275,rs17024393,rs17094222,rs17724992,rs1808579,rs1928295,rs2033529,rs2033732,rs205262,rs2121279,rs2207139,rs2287019,rs2365…
Adulthood BMI	Never eat eggs dairy wheat sugar: I eat all of the above	Binary	0.84	(0.82, 0.87)	1.18 × 10-28	0.83	(0.8, 0.87)	2.04 × 10-16	0.83	(0.78, 0.88)	1.40 × 10-7	0.84	(0.77, 0.91)	8.43 × 10-5	0.982691	0.0001	(-0.0017, 0.0019)	0.909524	58.1284	0.4025	56.3489	0.315582	56.3344	0.282194	0.0144069	0.90446	53	rs1000940,rs10132280,rs1016287,rs10968576,rs11030104,rs11126666,rs11583200,rs1167827,rs11688816,rs11847697,rs12429545,rs12566985,rs12885454,rs12940622,rs13021737,rs13191362,rs1516725,rs1528435,rs16851483,rs16951275,rs17001654,rs17024393,rs17094222,rs17405819,rs17724992,rs1928295,rs2033529,rs2033732,rs205262,rs2112347,rs2121279,rs2176598,rs2207139,rs2245368,rs2287019,rs2365389,rs2650492,rs2820292,…
Adulthood BMI	Major dietary changes in the last 5 years: Yes because of other reasons	Binary	1.2	(1.17, 1.23)	4.00 × 10-37	1.21	(1.16, 1.27)	3.13 × 10-18	1.23	(1.14, 1.32)	6.93 × 10-7	1.18	(1.09, 1.28)	8.55 × 10-5	0.982584	0.0003	(-0.0014, 0.002)	0.706042	45.7738	0.9465	44.1912	0.924331	44.0475	0.91207	0.143672	0.704658	60	rs1000940,rs10132280,rs1016287,rs10182181,rs10938397,rs10968576,rs11030104,rs11057405,rs11126666,rs11165643,rs11191560,rs11583200,rs1167827,rs11688816,rs11847697,rs12286929,rs12401738,rs12429545,rs12885454,rs12940622,rs13021737,rs13078960,rs13107325,rs13191362,rs1516725,rs1528435,rs16851483,rs16951275,rs17001654,rs17024393,rs17094222,rs17724992,rs1808579,rs1928295,rs2033529,rs2033732,rs205262,rs2…
Adulthood BMI	Cereal type: Bran cereal (e.g. All Bran Branflakes)	Binary	1.13	(1.1, 1.17)	9.72 × 10-17	1.16	(1.11, 1.21)	4.14 × 10-11	1.16	(1.09, 1.24)	2.47 × 10-5	1.19	(1.1, 1.29)	8.55 × 10-5	0.982501	-0.0012	(-0.003, 0.0006)	0.194102	51.4186	0.872	49.9325	0.864836	48.2085	0.882805	1.72396	0.189184	63	rs1000940,rs1016287,rs10968576,rs11030104,rs11057405,rs11126666,rs11165643,rs11191560,rs11583200,rs1167827,rs11847697,rs12286929,rs12401738,rs12429545,rs12446632,rs12566985,rs12885454,rs12940622,rs13021737,rs13078960,rs13191362,rs1516725,rs1528435,rs16851483,rs16951275,rs17001654,rs17094222,rs17405819,rs1808579,rs1928295,rs2033529,rs2033732,rs205262,rs2112347,rs2121279,rs2176598,rs2207139,rs22453…
Adulthood BMI	Major dietary changes in the last 5 years: No	Binary	0.8	(0.78, 0.82)	8.84 × 10-58	0.81	(0.77, 0.85)	2.39 × 10-19	0.8	(0.75, 0.86)	2.06 × 10-8	0.85	(0.79, 0.92)	1.31 × 10-4	0.983409	-0.0017	(-0.0034, 0)	0.0598749	57.9673	0.6395	55.9011	0.478585	52.2095	0.581922	3.69162	0.0546866	57	rs1000940,rs10132280,rs1016287,rs10182181,rs10938397,rs10968576,rs11030104,rs11057405,rs11165643,rs11583200,rs1167827,rs11688816,rs11847697,rs12286929,rs12401738,rs12429545,rs12566985,rs12885454,rs12940622,rs13021737,rs13078960,rs13191362,rs1516725,rs1528435,rs16851483,rs16951275,rs17001654,rs17024393,rs17094222,rs1808579,rs1928295,rs2033529,rs2033732,rs205262,rs2112347,rs2121279,rs2176598,rs2207…
Adulthood BMI	Spread type: Never/rarely use spread	Binary	1.16	(1.13, 1.2)	1.92 × 10-20	1.16	(1.1, 1.21)	1.03 × 10-8	1.24	(1.12, 1.37)	9.31 × 10-5	1.26	(1.12, 1.41)	2.12 × 10-4	0.980794	-0.0017	(-0.0041, 0.0006)	0.154158	50.192	0.654	47.9297	0.596355	45.8361	0.641078	2.0936	0.147917	52	rs10132280,rs1016287,rs10182181,rs10938397,rs10968576,rs11030104,rs11057405,rs11191560,rs11583200,rs1167827,rs11688816,rs11727676,rs11847697,rs12401738,rs12429545,rs12446632,rs12566985,rs12885454,rs12940622,rs13107325,rs13191362,rs1528435,rs16851483,rs16951275,rs17001654,rs17094222,rs17405819,rs1808579,rs1928295,rs2033732,rs205262,rs2121279,rs2176598,rs2287019,rs2650492,rs2820292,rs29941,rs373648…
Adulthood BMI	Beef intake	Ordered_Categorical	-0.088	(-0.12, -0.06)	2.73 × 10-8	-0.0896	(-0.14, -0.04)	1.43 × 10-4	-0.1649	(-0.24, -0.09)	1.18 × 10-4	-0.1844	(-0.28, -0.09)	4.37 × 10-4	0.981344	0.0022	(0.0001, 0.0043)	0.0423615	36.2478	0.965	34.5262	0.953066	30.1816	0.98421	4.34459	0.0371268	51	rs10132280,rs1016287,rs10938397,rs10968576,rs11030104,rs11126666,rs11165643,rs11191560,rs1167827,rs11688816,rs11727676,rs11847697,rs12401738,rs12429545,rs12885454,rs12940622,rs13078960,rs13107325,rs1516725,rs16851483,rs16951275,rs17001654,rs17024393,rs17094222,rs17405819,rs17724992,rs1928295,rs2033529,rs2033732,rs2112347,rs2121279,rs2207139,rs2245368,rs2287019,rs2365389,rs2820292,rs29941,rs373648…
Adulthood BMI	Spread type: Butter/spreadable butter	Binary	0.91	(0.88, 0.94)	3.55 × 10-8	0.9	(0.86, 0.94)	2.73 × 10-6	0.86	(0.8, 0.93)	1.46 × 10-4	0.85	(0.78, 0.93)	4.69 × 10-4	0.983619	0.0018	(-0.0002, 0.0038)	0.0831967	68.7012	0.089	66.0048	0.0770211	62.122	0.116709	3.88275	0.0487845	52	rs1000940,rs10132280,rs1016287,rs10938397,rs10968576,rs11030104,rs11057405,rs11165643,rs1167827,rs11727676,rs11847697,rs12401738,rs12429545,rs12566985,rs12940622,rs13021737,rs13191362,rs1516725,rs1528435,rs16851483,rs16951275,rs17001654,rs17024393,rs17094222,rs17405819,rs1928295,rs2033529,rs2033732,rs205262,rs2112347,rs2121279,rs2176598,rs2207139,rs2287019,rs2365389,rs2650492,rs2820292,rs29941,rs…
Adulthood BMI	Portion size	Ordered_Categorical	0.3445	(0.27, 0.42)	6.75 × 10-21	0.3313	(0.23, 0.43)	1.43 × 10-10	0.3022	(0.13, 0.47)	8.54 × 10-4	0.3871	(0.18, 0.6)	5.96 × 10-4	0.981904	-0.001	(-0.0056, 0.0036)	0.672828	43.8115	0.984	42.5627	0.977509	42.3827	0.973203	0.180016	0.671359	64	rs1000940,rs10132280,rs1016287,rs10182181,rs10938397,rs10968576,rs11030104,rs11057405,rs11126666,rs11165643,rs11191560,rs11583200,rs1167827,rs11688816,rs11727676,rs11847697,rs12286929,rs12401738,rs12429545,rs12446632,rs12566985,rs12885454,rs12940622,rs13021737,rs13078960,rs13107325,rs13191362,rs1516725,rs1528435,rs16851483,rs16951275,rs17001654,rs17024393,rs17094222,rs17405819,rs1928295,rs2033529…
Adulthood BMI	Bread type: Wholemeal or wholegrain	Binary	1.1	(1.06, 1.14)	2.15 × 10-8	1.13	(1.08, 1.19)	1.31 × 10-6	1.14	(1.05, 1.24)	3.51 × 10-3	1.21	(1.09, 1.35)	1.25 × 10-3	0.980845	-0.0021	(-0.0044, 0.0002)	0.0792145	46.0133	0.5665	44.0698	0.55342	40.8442	0.648553	3.22552	0.0724988	47	rs1000940,rs10938397,rs11030104,rs11191560,rs11583200,rs11688816,rs11727676,rs12286929,rs12401738,rs12429545,rs12446632,rs12566985,rs12885454,rs12940622,rs13078960,rs13107325,rs13191362,rs1516725,rs1528435,rs16851483,rs16951275,rs17024393,rs17094222,rs17724992,rs1928295,rs2033529,rs2033732,rs205262,rs2112347,rs2121279,rs2176598,rs2287019,rs2365389,rs2650492,rs29941,rs3736485,rs3817334,rs4256980,r…
Adulthood BMI	Bread type: White	Binary	0.87	(0.84, 0.91)	2.13 × 10-12	0.85	(0.8, 0.89)	2.15 × 10-10	0.83	(0.75, 0.91)	2.06 × 10-4	0.81	(0.72, 0.92)	2.59 × 10-3	0.979665	0.0016	(-0.001, 0.0042)	0.244406	32.9785	0.836	31.2636	0.806421	29.8657	0.824183	1.39799	0.237061	40	rs1000940,rs10968576,rs11030104,rs11191560,rs11688816,rs11727676,rs11847697,rs12429545,rs12446632,rs12566985,rs12885454,rs12940622,rs13078960,rs13107325,rs13191362,rs1516725,rs1528435,rs16951275,rs17024393,rs17094222,rs17405819,rs17724992,rs1928295,rs2033529,rs2033732,rs2112347,rs2121279,rs2176598,rs2287019,rs2365389,rs3736485,rs3817334,rs3849570,rs4256980,rs7138803,rs7141420,rs758747,rs7599312,r…
Adulthood BMI	Milk type used: Semi-skimmed	Binary	0.92	(0.9, 0.95)	5.70 × 10-9	0.92	(0.88, 0.95)	1.59 × 10-5	0.91	(0.85, 0.97)	6.86 × 10-3	0.89	(0.82, 0.96)	3.08 × 10-3	0.981219	0.001	(-0.0007, 0.0026)	0.258912	39.6051	0.995	38.2761	0.99816	36.9793	0.998534	1.29682	0.254796	68	rs10132280,rs1016287,rs10182181,rs10938397,rs10968576,rs11030104,rs11057405,rs11126666,rs11165643,rs11583200,rs1167827,rs11688816,rs11727676,rs11847697,rs12286929,rs12401738,rs12429545,rs12446632,rs12566985,rs12885454,rs12940622,rs13021737,rs13078960,rs13107325,rs13191362,rs1516725,rs1528435,rs16851483,rs16951275,rs17001654,rs17024393,rs17094222,rs17405819,rs17724992,rs1808579,rs1928295,rs2033529…
Adulthood BMI	Processed meat intake	Ordered_Categorical	-0.0481	(-0.08, -0.02)	3.57 × 10-3	-0.0526	(-0.1, -0.01)	2.95 × 10-2	-0.0791	(-0.15, -0.01)	2.81 × 10-2	-0.1171	(-0.21, -0.03)	1.47 × 10-2	0.981317	0.0017	(-0.0004, 0.0039)	0.115443	30.658	0.9255	29.0442	0.935439	26.4576	0.961828	2.58664	0.107769	43	rs1016287,rs10182181,rs10938397,rs10968576,rs11057405,rs11191560,rs1167827,rs11727676,rs11847697,rs12429545,rs12566985,rs12885454,rs12940622,rs13021737,rs13078960,rs13107325,rs13191362,rs1516725,rs16851483,rs16951275,rs17001654,rs17024393,rs17094222,rs17724992,rs1928295,rs2033732,rs205262,rs2112347,rs2121279,rs2207139,rs2245368,rs2287019,rs2650492,rs2820292,rs3810291,rs3817334,rs4256980,rs6477694…
Adulthood BMI	Lamb/mutton intake	Ordered_Categorical	-0.0465	(-0.08, -0.01)	9.84 × 10-3	-0.0497	(-0.1, 0)	6.80 × 10-2	-0.0339	(-0.13, 0.06)	4.86 × 10-1	-0.1048	(-0.23, 0.02)	1.05 × 10-1	0.978228	0.0012	(-0.0013, 0.0037)	0.342505	44.1455	0.6035	42.2456	0.589311	41.3248	0.586933	0.920812	0.337262	46	rs10132280,rs10968576,rs11030104,rs11057405,rs11126666,rs11191560,rs1167827,rs11688816,rs11727676,rs11847697,rs12401738,rs12429545,rs12940622,rs13191362,rs1516725,rs16851483,rs17001654,rs17024393,rs17094222,rs17405819,rs17724992,rs1928295,rs2033529,rs2033732,rs205262,rs2112347,rs2245368,rs2287019,rs2365389,rs2820292,rs29941,rs3736485,rs3810291,rs3817334,rs4256980,rs6477694,rs657452,rs6804842,rs71…
Adulthood BMI	Usual walking pace	Ordered_Categorical	-0.2709	(-0.3, -0.24)	5.31 × 10-64	-0.2603	(-0.31, -0.21)	2.09 × 10-22	-0.2732	(-0.35, -0.2)	3.91 × 10-9	-0.1887	(-0.28, -0.1)	1.60 × 10-4	0.981898	-0.0019	(-0.0039, 0)	0.0618043	42.5308	0.819	40.919	0.684516	37.2501	0.787497	3.66891	0.0554365	47	rs10132280,rs1016287,rs10182181,rs10968576,rs11030104,rs11057405,rs11126666,rs11165643,rs11191560,rs11583200,rs11688816,rs11847697,rs12286929,rs12401738,rs12446632,rs12566985,rs12885454,rs12940622,rs13021737,rs13078960,rs1528435,rs16951275,rs17001654,rs17094222,rs17405819,rs17724992,rs1928295,rs2075650,rs2176598,rs2207139,rs2245368,rs2287019,rs2365389,rs3810291,rs3849570,rs4256980,rs543874,rs6477…
Adulthood BMI	Smoking status	Ordered_Categorical	0.1229	(0.08, 0.16)	1.18 × 10-9	0.1187	(0.06, 0.18)	4.97 × 10-5	0.1232	(0.02, 0.23)	2.62 × 10-2	0.1629	(0.05, 0.28)	9.75 × 10-3	0.980029	-0.0009	(-0.0034, 0.0016)	0.482273	51.574	0.21	49.0527	0.181542	48.4435	0.168999	0.609248	0.435071	42	rs1000940,rs10132280,rs1016287,rs11057405,rs11126666,rs11191560,rs1167827,rs11727676,rs11847697,rs12286929,rs12401738,rs12446632,rs12885454,rs12940622,rs13191362,rs1516725,rs1528435,rs16851483,rs16951275,rs17024393,rs17094222,rs1808579,rs1928295,rs2033529,rs2033732,rs2075650,rs2112347,rs2176598,rs2245368,rs2365389,rs2650492,rs2820292,rs29941,rs3888190,rs4740619,rs543874,rs6477694,rs6567160,rs7243…
Adulthood BMI	Past tobacco smoking	Ordered_Categorical	0.1198	(0.08, 0.16)	5.04 × 10-10	0.115	(0.06, 0.17)	9.86 × 10-5	0.1021	(0, 0.2)	5.74 × 10-2	0.1494	(0.03, 0.26)	1.46 × 10-2	0.979651	-0.0007	(-0.0032, 0.0018)	0.594321	37.442	0.657	35.5519	0.627943	35.2635	0.596671	0.28849	0.59119	40	rs1000940,rs10132280,rs1016287,rs11057405,rs11191560,rs1167827,rs11727676,rs11847697,rs12401738,rs12885454,rs12940622,rs13191362,rs1516725,rs1528435,rs16851483,rs17001654,rs17024393,rs17094222,rs17405819,rs1928295,rs2033529,rs2033732,rs205262,rs2075650,rs2112347,rs2176598,rs2207139,rs2245368,rs2287019,rs2365389,rs2820292,rs3101336,rs543874,rs6477694,rs657452,rs7141420,rs7243357,rs7599312,rs789910…
Adulthood BMI	Smoking status: Never	Binary	0.9	(0.86, 0.93)	2.60 × 10-9	0.9	(0.86, 0.95)	2.21 × 10-4	0.92	(0.84, 1.01)	8.38 × 10-2	0.9	(0.81, 1)	6.92 × 10-2	0.980132	-0.0002	(-0.0026, 0.0022)	0.872281	37.75	0.6195	35.6546	0.578403	35.6284	0.533319	0.0262051	0.871401	39	rs1000940,rs10132280,rs1016287,rs11057405,rs11191560,rs1167827,rs11727676,rs11847697,rs12401738,rs12446632,rs12885454,rs12940622,rs13191362,rs1516725,rs1528435,rs16851483,rs16951275,rs17001654,rs17024393,rs17094222,rs1928295,rs2033529,rs2033732,rs2075650,rs2112347,rs2176598,rs2207139,rs2245368,rs2287019,rs2365389,rs2650492,rs2820292,rs3101336,rs543874,rs6477694,rs7243357,rs7599312,rs7899106,rs790…
Adulthood BMI	Ever smoked	Binary	1.07	(1.03, 1.11)	1.08 × 10-3	1.08	(1.02, 1.14)	7.60 × 10-3	1.08	(0.96, 1.23)	2.10 × 10-1	1.07	(0.93, 1.22)	3.64 × 10-1	0.979691	0	(-0.0028, 0.0028)	0.996	56.0142	0.143	53.3955	0.156733	53.3954	0.133029	3.15759e-05	0.995517	45	rs1000940,rs10132280,rs1016287,rs10968576,rs11057405,rs11126666,rs11191560,rs1167827,rs11727676,rs11847697,rs12286929,rs12401738,rs12429545,rs12446632,rs12885454,rs12940622,rs13191362,rs1516725,rs1528435,rs16851483,rs17094222,rs17405819,rs17724992,rs1928295,rs2033529,rs205262,rs2075650,rs2112347,rs2245368,rs2287019,rs2365389,rs2820292,rs3101336,rs3736485,rs543874,rs6477694,rs657452,rs7138803,rs71…
Adulthood BMI	Weight change during worst episode of depression: Gained weight	Binary	1.64	(1.53, 1.75)	1.27 × 10-48	1.58	(1.42, 1.75)	2.80 × 10-18	1.49	(1.19, 1.85)	7.16 × 10-4	1.63	(1.35, 1.96)	2.42 × 10-6	0.982604	0.0001	(-0.004, 0.0042)	0.954494	56.7104	0.892	54.6201	0.840129	54.6168	0.817244	0.0032816	0.954318	67	rs1000940,rs10132280,rs1016287,rs10182181,rs10938397,rs10968576,rs11030104,rs11057405,rs11126666,rs11165643,rs11583200,rs1167827,rs11688816,rs11727676,rs11847697,rs12286929,rs12401738,rs12429545,rs12446632,rs12566985,rs12885454,rs12940622,rs13021737,rs13107325,rs13191362,rs1516725,rs1528435,rs16851483,rs16951275,rs17024393,rs17094222,rs17405819,rs17724992,rs1808579,rs1928295,rs2033529,rs2033732,r…
Adulthood BMI	Recent poor appetite or overeating	Ordered_Categorical	0.2749	(0.23, 0.32)	4.09 × 10-31	0.2904	(0.22, 0.36)	2.97 × 10-17	0.3142	(0.22, 0.41)	1.31 × 10-8	0.337	(0.21, 0.47)	3.37 × 10-6	0.983566	-0.0015	(-0.0044, 0.0014)	0.31549	40.2831	0.992	39.2128	0.98647	38.1882	0.987409	1.02462	0.311425	62	rs1000940,rs1016287,rs10182181,rs10938397,rs10968576,rs11030104,rs11057405,rs11126666,rs11165643,rs11583200,rs1167827,rs11688816,rs11847697,rs12286929,rs12401738,rs12429545,rs12566985,rs12885454,rs12940622,rs13021737,rs13078960,rs13107325,rs1516725,rs1528435,rs16851483,rs16951275,rs17001654,rs17024393,rs17094222,rs17405819,rs1808579,rs1928295,rs2033732,rs205262,rs2075650,rs2112347,rs2121279,rs217…
Adulthood BMI	Health satisfaction	Ordered_Categorical	-0.1721	(-0.22, -0.13)	2.84 × 10-13	-0.1799	(-0.25, -0.11)	1.88 × 10-7	-0.1661	(-0.28, -0.06)	4.11 × 10-3	-0.236	(-0.36, -0.11)	5.87 × 10-4	0.983334	0.0016	(-0.0013, 0.0045)	0.295594	52.8654	0.8165	51.1761	0.810832	50.0628	0.816181	1.11331	0.291363	62	rs10132280,rs1016287,rs10182181,rs10938397,rs10968576,rs11030104,rs11057405,rs11126666,rs11165643,rs11191560,rs11583200,rs1167827,rs11688816,rs11727676,rs11847697,rs12286929,rs12401738,rs12429545,rs12446632,rs12566985,rs12885454,rs12940622,rs13021737,rs13078960,rs13107325,rs1516725,rs1528435,rs16851483,rs16951275,rs17024393,rs17094222,rs17405819,rs1808579,rs1928295,rs2033529,rs2033732,rs2075650,r…
Adulthood BMI	Pain type(s) experienced in last month: Knee pain	Binary	1.14	(1.11, 1.17)	4.50 × 10-23	1.18	(1.13, 1.22)	5.08 × 10-15	1.19	(1.11, 1.28)	1.28 × 10-5	1.18	(1.1, 1.27)	4.31 × 10-5	0.983705	-0.0007	(-0.0024, 0.0009)	0.383974	59.8676	0.5825	57.9059	0.515887	57.1363	0.507406	0.769556	0.380354	60	rs1000940,rs10132280,rs1016287,rs10182181,rs10938397,rs10968576,rs11030104,rs11057405,rs11126666,rs11165643,rs11191560,rs11583200,rs1167827,rs11688816,rs11847697,rs12286929,rs12401738,rs12429545,rs12446632,rs12566985,rs12885454,rs12940622,rs13021737,rs1516725,rs16851483,rs16951275,rs17001654,rs17024393,rs17094222,rs17405819,rs1808579,rs1928295,rs2033529,rs2075650,rs2112347,rs2176598,rs2207139,rs2…
Adulthood BMI	osteoarthritis	Binary	1.14	(1.11, 1.17)	3.63 × 10-21	1.16	(1.12, 1.21)	2.79 × 10-14	1.18	(1.11, 1.25)	1.24 × 10-6	1.17	(1.09, 1.26)	9.62 × 10-5	0.982885	-0.0007	(-0.0023, 0.0009)	0.40388	43.638	0.9765	49.8763	0.8661	49.1698	0.861688	0.706534	0.400597	63	rs1000940,rs10132280,rs1016287,rs10182181,rs10938397,rs10968576,rs11057405,rs11126666,rs11165643,rs11583200,rs1167827,rs11688816,rs12286929,rs12401738,rs12429545,rs12446632,rs12566985,rs12885454,rs12940622,rs13021737,rs13078960,rs13191362,rs1516725,rs1528435,rs16851483,rs16951275,rs17001654,rs17024393,rs17094222,rs17405819,rs17724992,rs1928295,rs2033529,rs2033732,rs2075650,rs2121279,rs2176598,rs2…
Adulthood BMI	Pain type(s) experienced in last month: Hip pain	Binary	1.15	(1.11, 1.18)	2.47 × 10-20	1.14	(1.1, 1.19)	4.74 × 10-10	1.15	(1.08, 1.23)	6.60 × 10-5	1.16	(1.07, 1.26)	5.60 × 10-4	0.982621	-0.0003	(-0.0021, 0.0015)	0.737879	73.0965	0.2525	71.105	0.200465	70.9735	0.179416	0.131506	0.716876	63	rs1000940,rs10132280,rs1016287,rs10182181,rs11030104,rs11057405,rs11126666,rs11165643,rs11583200,rs1167827,rs11688816,rs12286929,rs12401738,rs12429545,rs12446632,rs12566985,rs12885454,rs12940622,rs13021737,rs13078960,rs13191362,rs1516725,rs1528435,rs16851483,rs16951275,rs17001654,rs17024393,rs17094222,rs17405819,rs17724992,rs1808579,rs1928295,rs2033529,rs2075650,rs2112347,rs2121279,rs2176598,rs22…
Adulthood BMI	M15-M19 Arthrosis	Binary	1.17	(1.14, 1.2)	2.00 × 10-29	1.15	(1.1, 1.2)	9.97 × 10-11	1.14	(1.07, 1.22)	1.96 × 10-4	1.11	(1.03, 1.2)	1.02 × 10-2	0.983175	0.0013	(-0.0004, 0.003)	0.141379	46.7437	0.9005	48.1493	0.791854	45.924	0.829454	2.2253	0.135767	58	rs1000940,rs1016287,rs10938397,rs10968576,rs11030104,rs11057405,rs11126666,rs11165643,rs11191560,rs1167827,rs11847697,rs12286929,rs12401738,rs12429545,rs12446632,rs12566985,rs12885454,rs12940622,rs13021737,rs13078960,rs13191362,rs1528435,rs16851483,rs16951275,rs17001654,rs17024393,rs17094222,rs17405819,rs17724992,rs1928295,rs2033529,rs2033732,rs2075650,rs2112347,rs2176598,rs2207139,rs2287019,rs23…
Adulthood BMI	Heel bone mineral density (BMD)	Continuous	0.1017	(0.05, 0.15)	5.31 × 10-5	0.1122	(0.04, 0.18)	2.38 × 10-3	0.2163	(0.01, 0.43)	4.90 × 10-2	0.2053	(-0.02, 0.43)	8.39 × 10-2	0.977116	-0.002	(-0.0062, 0.0022)	0.365145	43.5142	0.6045	41.3696	0.584996	40.5318	0.578909	0.83775	0.360041	45	rs1000940,rs10132280,rs10182181,rs10968576,rs11057405,rs11126666,rs11165643,rs11583200,rs1167827,rs11688816,rs12401738,rs12885454,rs12940622,rs13078960,rs13191362,rs1528435,rs16851483,rs16951275,rs17001654,rs17024393,rs17094222,rs17405819,rs17724992,rs1928295,rs2033732,rs205262,rs2075650,rs2112347,rs2121279,rs2176598,rs2287019,rs2820292,rs29941,rs3736485,rs3817334,rs3849570,rs4256980,rs4740619,rs…
Adulthood BMI	Number of self-reported non-cancer illnesses	Continuous	0.1857	(0.16, 0.21)	3.41 × 10-38	0.1817	(0.14, 0.22)	5.33 × 10-17	0.1756	(0.12, 0.24)	5.33 × 10-7	0.145	(0.07, 0.22)	3.51 × 10-4	0.983015	0.001	(-0.0007, 0.0027)	0.251427	48.6673	0.818	47.2482	0.730403	45.9037	0.744445	1.34457	0.24623	55	rs1000940,rs10132280,rs1016287,rs10938397,rs10968576,rs11030104,rs11057405,rs11165643,rs11583200,rs1167827,rs11688816,rs11847697,rs12286929,rs12401738,rs12429545,rs12566985,rs12885454,rs12940622,rs13021737,rs13107325,rs1516725,rs1528435,rs16851483,rs16951275,rs17001654,rs17024393,rs17094222,rs17405819,rs1808579,rs1928295,rs2033529,rs2033732,rs2112347,rs2121279,rs2207139,rs2245368,rs2287019,rs2365…
Adulthood BMI	G50-G59 Nerve, nerve root and plexus disorders	Binary	1.07	(1.05, 1.1)	1.79 × 10-7	1.09	(1.05, 1.14)	1.87 × 10-5	1.11	(1.03, 1.2)	1.13 × 10-2	1.1	(1.02, 1.2)	2.21 × 10-2	0.981759	-0.0006	(-0.0024, 0.0012)	0.506294	50.8833	0.9475	51.2221	0.909538	50.7755	0.901936	0.446656	0.503927	67	rs1000940,rs10132280,rs1016287,rs10182181,rs10938397,rs10968576,rs11030104,rs11057405,rs11165643,rs11191560,rs11583200,rs1167827,rs11688816,rs11727676,rs11847697,rs12286929,rs12401738,rs12429545,rs12446632,rs12885454,rs12940622,rs13078960,rs13107325,rs13191362,rs1516725,rs1528435,rs16851483,rs16951275,rs17001654,rs17024393,rs17094222,rs17405819,rs17724992,rs1928295,rs2033529,rs2033732,rs205262,rs…
Adulthood BMI	Leisure/social activities: Pub or social club	Binary	0.94	(0.92, 0.97)	3.17 × 10-4	0.95	(0.91, 1)	3.93 × 10-2	0.95	(0.88, 1.02)	1.72 × 10-1	0.93	(0.85, 1.01)	8.74 × 10-2	0.980656	0.0004	(-0.0014, 0.0023)	0.642381	47.69	0.6555	45.7014	0.646398	45.4831	0.616506	0.218337	0.64031	51	rs1000940,rs10132280,rs1016287,rs10182181,rs10938397,rs10968576,rs11057405,rs11126666,rs11191560,rs1167827,rs11688816,rs11727676,rs11847697,rs12286929,rs12401738,rs12429545,rs12446632,rs12566985,rs12885454,rs12940622,rs13021737,rs13191362,rs1516725,rs1528435,rs16851483,rs17001654,rs17024393,rs17094222,rs1808579,rs1928295,rs2033529,rs2033732,rs205262,rs2075650,rs2112347,rs2121279,rs2207139,rs22453…
Adulthood BMI	Red blood cell (erythrocyte) distribution width	Continuous	0.1589	(0.13, 0.19)	7.06 × 10-28	0.1592	(0.11, 0.2)	3.08 × 10-12	0.1531	(0.09, 0.22)	3.91 × 10-5	0.1959	(0.12, 0.27)	4.94 × 10-6	0.983488	-0.0009	(-0.0026, 0.0008)	0.30537	49.4976	0.7665	47.8151	0.710443	46.7439	0.714944	1.07122	0.300671	55	rs1000940,rs10132280,rs1016287,rs10182181,rs10938397,rs10968576,rs11030104,rs11126666,rs11165643,rs11583200,rs11847697,rs12286929,rs12429545,rs12566985,rs12885454,rs12940622,rs13021737,rs13191362,rs1516725,rs1528435,rs16851483,rs16951275,rs17024393,rs17094222,rs17724992,rs1808579,rs1928295,rs2033529,rs2033732,rs2112347,rs2121279,rs2176598,rs2207139,rs2245368,rs2287019,rs2365389,rs2650492,rs282029…
Adulthood BMI	Immature reticulocyte fraction	Continuous	0.257	(0.23, 0.29)	1.43 × 10-57	0.2339	(0.19, 0.28)	2.10 × 10-23	0.2404	(0.18, 0.3)	6.23 × 10-10	0.1905	(0.11, 0.27)	5.75 × 10-5	0.983816	0.0016	(-0.0003, 0.0035)	0.103722	53.061	0.52	51.3391	0.344239	48.4982	0.412327	2.84091	0.091892	49	rs1000940,rs1016287,rs10182181,rs10938397,rs10968576,rs11030104,rs11165643,rs11583200,rs1167827,rs11688816,rs11847697,rs12286929,rs12429545,rs12446632,rs12566985,rs12885454,rs12940622,rs13021737,rs13078960,rs13191362,rs1516725,rs16851483,rs17001654,rs17024393,rs17094222,rs17405819,rs17724992,rs1928295,rs2033529,rs2033732,rs2075650,rs2121279,rs2176598,rs2820292,rs29941,rs3101336,rs3736485,rs381029…
Adulthood BMI	High light scatter reticulocyte count	Continuous	0.2911	(0.26, 0.32)	3.95 × 10-76	0.2575	(0.21, 0.31)	1.58 × 10-25	0.2408	(0.17, 0.31)	6.71 × 10-9	0.1775	(0.09, 0.26)	1.27 × 10-4	0.984427	0.0028	(0.0009, 0.0047)	0.00618412	53.1499	0.5635	50.936	0.358856	42.7165	0.650486	8.2195	0.00414426	49	rs10132280,rs1016287,rs10938397,rs10968576,rs11030104,rs11165643,rs11583200,rs11688816,rs11847697,rs12286929,rs12401738,rs12429545,rs12446632,rs12566985,rs12885454,rs12940622,rs13021737,rs13078960,rs1516725,rs16851483,rs16951275,rs17001654,rs17024393,rs17094222,rs17405819,rs17724992,rs1928295,rs2033732,rs205262,rs2075650,rs2112347,rs2245368,rs2365389,rs2650492,rs29941,rs3101336,rs3736485,rs381733…
Adulthood BMI	High light scatter reticulocyte percentage	Continuous	0.2882	(0.26, 0.32)	1.44 × 10-69	0.2441	(0.2, 0.29)	1.26 × 10-23	0.2317	(0.17, 0.29)	1.07 × 10-9	0.1403	(0.06, 0.22)	1.89 × 10-3	0.98442	0.0036	(0.0017, 0.0055)	0.000523211	54.9914	0.4315	52.5496	0.2678	38.6314	0.771267	13.9182	0.000190939	48	rs1000940,rs10132280,rs1016287,rs10938397,rs10968576,rs11030104,rs11165643,rs11583200,rs11688816,rs11847697,rs12286929,rs12401738,rs12429545,rs12446632,rs12566985,rs12885454,rs12940622,rs13021737,rs13078960,rs1516725,rs16851483,rs16951275,rs17001654,rs17024393,rs17094222,rs17405819,rs17724992,rs1928295,rs2033732,rs205262,rs2112347,rs2820292,rs29941,rs3101336,rs3736485,rs3810291,rs3817334,rs425698…
Adulthood BMI	Reticulocyte count	Continuous	0.2387	(0.21, 0.27)	7.25 × 10-52	0.2192	(0.17, 0.26)	2.56 × 10-21	0.2005	(0.14, 0.26)	2.02 × 10-7	0.1314	(0.05, 0.22)	3.80 × 10-3	0.984774	0.0027	(0.0007, 0.0046)	0.0102459	39.5966	0.8305	37.5731	0.74202	30.3607	0.926682	7.21246	0.00723991	45	rs10132280,rs10938397,rs10968576,rs11030104,rs11165643,rs11583200,rs11688816,rs11847697,rs12286929,rs12401738,rs12429545,rs12446632,rs12566985,rs12885454,rs12940622,rs13021737,rs13078960,rs1516725,rs16951275,rs17001654,rs17024393,rs17094222,rs17405819,rs17724992,rs1928295,rs2033732,rs205262,rs2112347,rs2245368,rs2365389,rs2650492,rs29941,rs3101336,rs3736485,rs3888190,rs4256980,rs543874,rs6477694,…
Adulthood BMI	Reticulocyte percentage	Continuous	0.2385	(0.21, 0.27)	3.87 × 10-52	0.2069	(0.16, 0.25)	3.40 × 10-18	0.1821	(0.12, 0.25)	1.30 × 10-6	0.1112	(0.03, 0.19)	1.23 × 10-2	0.984432	0.0031	(0.0012, 0.005)	0.00248532	53.0684	0.5125	50.5131	0.374499	40.293	0.744746	10.2201	0.00138918	49	rs10132280,rs1016287,rs10938397,rs10968576,rs11030104,rs11165643,rs11583200,rs11688816,rs11847697,rs12286929,rs12401738,rs12429545,rs12446632,rs12566985,rs12885454,rs12940622,rs13021737,rs13078960,rs13107325,rs1516725,rs16951275,rs17001654,rs17024393,rs17094222,rs17405819,rs17724992,rs1928295,rs2033732,rs205262,rs2112347,rs2245368,rs2365389,rs2650492,rs29941,rs3101336,rs3736485,rs3810291,rs388819…
Adulthood BMI	Forced vital capacity (FVC) Best measure	Continuous	-0.1896	(-0.23, -0.15)	1.58 × 10-21	-0.1855	(-0.24, -0.13)	3.17 × 10-10	-0.1753	(-0.28, -0.07)	2.44 × 10-3	-0.2082	(-0.33, -0.09)	1.86 × 10-3	0.981493	0.0004	(-0.0022, 0.0031)	0.754611	45.6571	0.466	43.2707	0.416869	43.1664	0.378835	0.104246	0.746792	43	rs1000940,rs10132280,rs1016287,rs10938397,rs10968576,rs11165643,rs11191560,rs11583200,rs11847697,rs12566985,rs12885454,rs12940622,rs13078960,rs13191362,rs1516725,rs1528435,rs16951275,rs17001654,rs17094222,rs17405819,rs1808579,rs1928295,rs2033529,rs2033732,rs2075650,rs2112347,rs2121279,rs2207139,rs2245368,rs2287019,rs2365389,rs2650492,rs2820292,rs3101336,rs3810291,rs3849570,rs3888190,rs543874,rs64…
Adulthood BMI	Treatment/medication code: metformin	Binary	1.26	(1.23, 1.3)	1.63 × 10-61	1.24	(1.19, 1.3)	3.65 × 10-24	1.21	(1.12, 1.3)	2.57 × 10-6	1.23	(1.14, 1.32)	8.46 × 10-7	0.982457	0.0006	(-0.001, 0.0023)	0.45839	55.386	0.8285	53.4506	0.712143	52.8934	0.698763	0.557112	0.455426	61	rs1000940,rs10182181,rs10968576,rs11030104,rs11057405,rs11126666,rs11165643,rs11191560,rs11583200,rs1167827,rs11688816,rs11847697,rs12401738,rs12429545,rs12446632,rs12885454,rs12940622,rs13021737,rs13078960,rs13107325,rs13191362,rs1516725,rs1528435,rs16851483,rs16951275,rs17001654,rs17024393,rs17094222,rs17405819,rs17724992,rs1808579,rs1928295,rs2033732,rs205262,rs2075650,rs2112347,rs2121279,rs21…
Adulthood BMI	Medication for cholesterol blood pressure or diabetes: Blood pressure medication	Binary	1.32	(1.27, 1.38)	5.74 × 10-37	1.31	(1.23, 1.4)	9.57 × 10-16	1.31	(1.18, 1.45)	2.80 × 10-6	1.25	(1.11, 1.4)	6.65 × 10-4	0.982812	0.0014	(-0.0012, 0.0041)	0.288669	35.3839	0.985	33.9892	0.974839	32.8395	0.977401	1.14966	0.283621	53	rs1016287,rs10938397,rs10968576,rs11030104,rs11165643,rs11583200,rs11688816,rs11847697,rs12286929,rs12401738,rs12429545,rs12885454,rs12940622,rs13021737,rs13078960,rs13191362,rs1516725,rs16851483,rs16951275,rs17001654,rs17024393,rs17094222,rs1928295,rs2033529,rs2033732,rs205262,rs2121279,rs2245368,rs2287019,rs2365389,rs2650492,rs2820292,rs29941,rs3736485,rs3810291,rs3817334,rs3849570,rs3888190,rs…
Adulthood BMI	Taking other prescription medications	Binary	1.14	(1.11, 1.17)	1.94 × 10-19	1.15	(1.1, 1.2)	1.05 × 10-10	1.16	(1.09, 1.23)	3.03 × 10-5	1.11	(1.03, 1.2)	1.11 × 10-2	0.984007	0.0007	(-0.001, 0.0025)	0.429975	36.1148	0.97	34.9367	0.958101	34.3036	0.955807	0.633118	0.426214	52	rs10132280,rs1016287,rs10182181,rs10938397,rs10968576,rs11030104,rs11057405,rs11126666,rs11165643,rs11583200,rs1167827,rs11847697,rs12286929,rs12401738,rs12429545,rs12446632,rs12566985,rs12940622,rs13021737,rs1516725,rs1528435,rs16851483,rs17001654,rs17024393,rs17094222,rs17405819,rs1928295,rs2033732,rs2112347,rs2121279,rs2176598,rs2207139,rs2245368,rs2365389,rs2650492,rs2820292,rs29941,rs3736485…
