## Supplementary material for "Phenome-wide investigation of the causal associations between childhood BMI and adult outcomes: A two-sample Mendelian randomization study": Table S: S10_Table.xlsx

### Sheet: S10 Table 
S10 Table. MR-analysis using adulthood BMI as exposure for the 60 outcomes associated with childhood BMI. 65 SNPs were used as instruments (11 SNPs exists in or in LD with the childhood BMI SNPs were excluded).
Exposure	Outcome	Type	Data_type	IVW_effect	IVW_effect_95%CI	IVW_effect_P	Weight_Median_effect	Weight_Median_effect_95%CI	Weight_Median_effect_P	Weighted_Mode_effect	Weighted_Mode_effect_95%CI	Weighted_Mode_effect_P	MR_Egger_effect	MR_Egger_effect_95%CI	MR_Egger_effect_P	I2GX	MR_Egger_intercept	MR_Egger_intercept_95%CI	MR_Egger_intercept_P	MRPRESSO_Global_Test_RSSobs	MRPRESSO_Global_Test_P	Cochran’s Q	Cochran’s Q_P	Rucker’s Qʹ	Rucker’s Qʹ_P	Q-Q'	Q-Q'_P	nsnp	SNPs
Adulthood BMI	I10 Essential (primary) hypertension	Circulatory system	Binary	1.22	(1.17, 1.27)	1.88 × 10-21	1.18	(1.12, 1.26)	2.33 × 10-8	1.14	(1.02, 1.27)	2.56 × 10-2	1.01	(0.86, 1.18)	9.10 × 10-1	0.976434	0.0037	(0.0007, 0.0068)	0.019834	37.2846	0.6465	40.4756	0.319518	34.5317	0.538443	5.94395	0.0147679	38	rs10132280,rs10968576,rs11030104,rs11165643,rs11583200,rs11688816,rs11847697,rs12286929,rs12401738,rs12885454,rs12940622,rs13078960,rs16851483,rs16951275,rs17001654,rs17094222,rs1928295,rs2033529,rs2033732,rs2245368,rs2287019,rs2365389,rs2650492,rs29941,rs3736485,rs3810291,rs3849570,rs3888190,rs4256980,rs4740619,rs6477694,rs657452,rs6804842,rs7141420,rs7243357,rs758747,rs7599312,rs7899106
Adulthood BMI	Coronary artery disease	Circulatory system	Binary	1.18	(1.13, 1.25)	3.16 × 10-11	1.17	(1.09, 1.26)	2.67 × 10-5	1.14	(0.99, 1.32)	7.64 × 10-2	1.04	(0.86, 1.25)	6.92 × 10-1	0.978874	0.0026	(-0.001, 0.0062)	0.157054	38.0924	0.9405	36.6147	0.935501	34.5508	0.952756	2.06388	0.150826	52	rs10132280,rs1016287,rs10968576,rs11030104,rs11057405,rs11165643,rs11583200,rs1167827,rs11688816,rs12286929,rs12401738,rs12446632,rs12885454,rs12940622,rs13107325,rs1516725,rs1528435,rs16851483,rs16951275,rs17001654,rs17094222,rs17405819,rs17724992,rs1808579,rs1928295,rs2033529,rs2033732,rs2112347,rs2121279,rs2176598,rs2245368,rs2365389,rs2650492,rs2820292,rs29941,rs3101336,rs3736485,rs3810291,rs…
Adulthood BMI	Vascular/heart problems diagnosed by doctor: High blood pressure	Circulatory system	Binary	1.33	(1.28, 1.39)	5.96 × 10-47	1.32	(1.24, 1.41)	5.52 × 10-19	1.35	(1.2, 1.51)	1.45 × 10-5	1.15	(1, 1.33)	5.60 × 10-2	0.978029	0.003	(0.0001, 0.0058)	0.0478971	34.9406	0.741	32.829	0.573325	28.6168	0.72866	4.21218	0.0401348	36	rs10132280,rs1016287,rs10968576,rs11165643,rs11583200,rs11688816,rs11847697,rs12286929,rs12446632,rs12885454,rs1516725,rs16851483,rs16951275,rs17001654,rs17094222,rs1928295,rs2033529,rs2033732,rs2121279,rs2245368,rs2287019,rs2365389,rs2650492,rs29941,rs3736485,rs3810291,rs3817334,rs3849570,rs3888190,rs4256980,rs4740619,rs657452,rs6804842,rs7141420,rs7243357,rs7899106
Adulthood BMI	K80 Cholelithiasis	Digestive system	Binary	1.1	(1.07, 1.14)	1.44 × 10-9	1.11	(1.06, 1.16)	1.08 × 10-5	1.16	(1.05, 1.28)	4.24 × 10-3	1.11	(0.99, 1.25)	7.70 × 10-2	0.97833	-0.0003	(-0.0025, 0.002)	0.831095	55.0088	0.696	56.6093	0.56415	56.5634	0.52887	0.0459078	0.830343	60	rs1000940,rs10132280,rs1016287,rs10968576,rs11030104,rs11126666,rs11165643,rs11191560,rs11583200,rs11688816,rs11847697,rs12286929,rs12401738,rs12446632,rs12885454,rs12940622,rs13078960,rs13107325,rs13191362,rs1516725,rs1528435,rs16851483,rs16951275,rs17001654,rs17094222,rs17405819,rs17724992,rs1808579,rs1928295,rs2033529,rs2033732,rs205262,rs2075650,rs2112347,rs2121279,rs2176598,rs2245368,rs23653…
Adulthood BMI	E11 Non-insulin-dependent diabetes mellitus	Endocrine,nutritional or metabolic diseases	Binary	1.24	(1.19, 1.28)	2.75 × 10-32	1.22	(1.16, 1.28)	6.85 × 10-14	1.16	(1.05, 1.28)	4.70 × 10-3	1.09	(0.96, 1.24)	1.90 × 10-1	0.978694	0.0026	(0.0001, 0.0051)	0.0474214	37.8441	0.894	43.054	0.554704	38.894	0.689719	4.16002	0.0413888	46	rs1000940,rs10968576,rs11030104,rs11126666,rs11165643,rs11191560,rs11583200,rs1167827,rs11847697,rs12286929,rs12401738,rs12446632,rs12885454,rs12940622,rs13078960,rs13191362,rs1516725,rs16851483,rs16951275,rs17001654,rs17094222,rs17405819,rs1928295,rs2033732,rs205262,rs2075650,rs2121279,rs2176598,rs2245368,rs2365389,rs2820292,rs29941,rs3101336,rs3849570,rs3888190,rs4256980,rs4740619,rs6477694,rs6…
Adulthood BMI	hypothyroidism/myxoedema	Endocrine,nutritional or metabolic diseases	Binary	1.06	(1.03, 1.1)	4.66 × 10-4	1.04	(0.99, 1.09)	1.39 × 10-1	1.03	(0.94, 1.13)	5.87 × 10-1	1.05	(0.93, 1.19)	3.99 × 10-1	0.977962	0.0002	(-0.0022, 0.0025)	0.899954	50.4901	0.5725	49.5575	0.531074	49.5415	0.491705	0.0159666	0.899448	52	rs1000940,rs10132280,rs10968576,rs11030104,rs11057405,rs11165643,rs11191560,rs11583200,rs1167827,rs11727676,rs11847697,rs12286929,rs12446632,rs12885454,rs12940622,rs13078960,rs13191362,rs1516725,rs1528435,rs16851483,rs16951275,rs17001654,rs17094222,rs17405819,rs17724992,rs1808579,rs1928295,rs2033529,rs2033732,rs2121279,rs2176598,rs2245368,rs2650492,rs2820292,rs29941,rs3101336,rs3736485,rs3810291,…
Adulthood BMI	Type 2 diabetes	Endocrine,nutritional or metabolic traits	Binary	1.49	(1.4, 1.58)	1.12 × 10-36	1.39	(1.27, 1.52)	6.41 × 10-13	1.34	(1.15, 1.57)	8.51 × 10-4	1.22	(1, 1.49)	5.61 × 10-2	0.977399	0.0039	(0.0001, 0.0077)	0.0520469	40.6807	0.4555	38.2663	0.281858	34.0718	0.415865	4.19452	0.0405549	35	rs1000940,rs11030104,rs11165643,rs1167827,rs11688816,rs11847697,rs12286929,rs12401738,rs12885454,rs12940622,rs13078960,rs13191362,rs1516725,rs16851483,rs17001654,rs17094222,rs17405819,rs17724992,rs1928295,rs2033732,rs2121279,rs2365389,rs2650492,rs29941,rs3101336,rs3736485,rs3849570,rs4740619,rs6477694,rs657452,rs6804842,rs7599312,rs7899106,rs9400239,rs9925964
Adulthood BMI	HDL Cholesterol	Endocrine,nutritional or metabolic traits	Continuous	-0.2746	(-0.34, -0.21)	1.74 × 10-17	-0.2471	(-0.34, -0.16)	5.85 × 10-8	-0.2864	(-0.46, -0.11)	2.43 × 10-3	-0.2101	(-0.5, 0.08)	1.65 × 10-1	0.977051	-0.0012	(-0.0066, 0.0041)	0.658996	51.515	0.311	49.318	0.235256	49.0871	0.210277	0.230872	0.630878	44	rs1000940,rs10132280,rs1016287,rs10968576,rs11030104,rs11126666,rs11165643,rs11191560,rs11583200,rs1167827,rs12401738,rs12885454,rs12940622,rs13191362,rs1528435,rs16851483,rs16951275,rs17094222,rs17405819,rs17724992,rs1928295,rs2033529,rs2033732,rs2112347,rs2121279,rs2176598,rs2365389,rs2650492,rs2820292,rs29941,rs3101336,rs3736485,rs4256980,rs4740619,rs6477694,rs657452,rs7141420,rs7243357,rs7587…
Adulthood BMI	thyroid problem (not cancer)	Endocrine,nutritional or metabolic traits	Binary	1.06	(1.03, 1.1)	2.26 × 10-4	1.08	(1.02, 1.13)	3.12 × 10-3	1.07	(0.98, 1.16)	1.30 × 10-1	1.13	(1, 1.28)	4.65 × 10-2	0.97751	-0.0013	(-0.0036, 0.0011)	0.293389	50.3237	0.6505	49.6721	0.604536	48.5454	0.610552	1.12668	0.288484	54	rs1000940,rs10132280,rs1016287,rs10968576,rs11030104,rs11057405,rs11165643,rs11191560,rs11583200,rs1167827,rs11688816,rs11727676,rs11847697,rs12286929,rs12446632,rs12885454,rs12940622,rs13078960,rs13191362,rs1516725,rs1528435,rs16851483,rs17001654,rs17094222,rs17405819,rs17724992,rs1808579,rs1928295,rs2033529,rs2033732,rs2121279,rs2176598,rs2245368,rs2650492,rs2820292,rs29941,rs3101336,rs3736485,…
Adulthood BMI	Diabetes diagnosed by doctor	Endocrine,nutritional or metabolic traits	Binary	1.24	(1.2, 1.29)	5.51 × 10-34	1.2	(1.14, 1.27)	9.63 × 10-12	1.17	(1.07, 1.28)	1.03 × 10-3	1.07	(0.95, 1.21)	2.63 × 10-1	0.978382	0.003	(0.0006, 0.0054)	0.0169783	42.2938	0.767	40.3968	0.66708	34.2394	0.854672	6.15745	0.013086	46	rs1000940,rs10968576,rs11030104,rs11126666,rs11165643,rs11191560,rs11583200,rs1167827,rs11688816,rs11847697,rs12286929,rs12401738,rs12446632,rs12885454,rs12940622,rs13078960,rs13191362,rs1516725,rs1528435,rs16851483,rs16951275,rs17001654,rs17094222,rs17405819,rs17724992,rs1808579,rs1928295,rs2033732,rs205262,rs2121279,rs2176598,rs2245368,rs2365389,rs2820292,rs29941,rs3101336,rs3849570,rs3888190,r…
Adulthood BMI	E10-E14 Diabetes mellitus	Endocrine,nutritional or metabolic traits	Binary	1.22	(1.18, 1.26)	5.77 × 10-29	1.19	(1.13, 1.26)	4.19 × 10-11	1.17	(1.08, 1.28)	8.48 × 10-4	1.11	(0.98, 1.25)	1.15 × 10-1	0.978757	0.002	(-0.0004, 0.0045)	0.110137	37.0821	0.9005	42.1489	0.593438	39.4904	0.665104	2.65849	0.102998	46	rs1000940,rs10968576,rs11030104,rs11126666,rs11165643,rs11191560,rs11583200,rs1167827,rs11688816,rs11847697,rs12286929,rs12401738,rs12446632,rs12885454,rs12940622,rs13078960,rs13191362,rs1516725,rs1528435,rs16851483,rs16951275,rs17001654,rs17094222,rs17405819,rs1928295,rs2033732,rs205262,rs2121279,rs2245368,rs2365389,rs2820292,rs29941,rs3101336,rs3849570,rs3888190,rs4256980,rs4740619,rs6477694,rs…
Adulthood BMI	Long-standing illness disability or infirmity	General health	Binary	1.19	(1.15, 1.24)	3.23 × 10-22	1.2	(1.14, 1.26)	5.58 × 10-12	1.24	(1.1, 1.39)	6.50 × 10-4	1.02	(0.89, 1.17)	7.80 × 10-1	0.977923	0.0031	(0.0005, 0.0058)	0.0239837	41.3691	0.784	39.5894	0.699813	34.122	0.858027	5.4674	0.0193744	46	rs1000940,rs10132280,rs1016287,rs10968576,rs11030104,rs11057405,rs11126666,rs11165643,rs11583200,rs1167827,rs11688816,rs12286929,rs12885454,rs12940622,rs1516725,rs1528435,rs16851483,rs16951275,rs17001654,rs17094222,rs17405819,rs17724992,rs1928295,rs2033529,rs2075650,rs2112347,rs2121279,rs2176598,rs2245368,rs2287019,rs2365389,rs2650492,rs29941,rs3736485,rs3817334,rs3849570,rs3888190,rs4256980,rs64…
Adulthood BMI	Overall health rating	General health	Ordered_Categorical	-0.2114	(-0.25, -0.17)	3.86 × 10-28	-0.1905	(-0.25, -0.13)	4.58 × 10-11	-0.1981	(-0.3, -0.1)	3.11 × 10-4	-0.0666	(-0.2, 0.07)	3.28 × 10-1	0.980079	-0.0032	(-0.0059, -0.0004)	0.0311381	40.1058	0.5085	38.2468	0.412655	33.2153	0.601744	5.03151	0.0248902	38	rs10132280,rs1016287,rs11030104,rs11057405,rs11126666,rs11165643,rs11847697,rs12286929,rs12446632,rs12885454,rs1516725,rs16851483,rs16951275,rs17094222,rs17405819,rs1928295,rs2033529,rs2075650,rs2112347,rs2121279,rs2176598,rs2245368,rs2287019,rs2365389,rs2650492,rs29941,rs3101336,rs3810291,rs3849570,rs3888190,rs4256980,rs4740619,rs6804842,rs7141420,rs7243357,rs7599312,rs7899106,rs9400239
Adulthood BMI	Alcohol intake frequency	Lifestyle factor_Alcohol drinking	Ordered_Categorical	-0.2044	(-0.24, -0.16)	3.77 × 10-24	-0.2015	(-0.26, -0.14)	6.21 × 10-12	-0.2151	(-0.32, -0.11)	1.68 × 10-4	-0.1134	(-0.27, 0.04)	1.64 × 10-1	0.977765	-0.0018	(-0.0047, 0.0012)	0.245862	39.0663	0.582	37.2834	0.456043	35.8917	0.473722	1.39166	0.238124	38	rs1000940,rs10132280,rs1016287,rs10968576,rs11126666,rs11583200,rs1167827,rs11688816,rs11847697,rs12286929,rs12401738,rs12940622,rs1516725,rs1528435,rs16951275,rs17001654,rs17094222,rs1928295,rs2033529,rs2033732,rs205262,rs2112347,rs2121279,rs2176598,rs2245368,rs2365389,rs2820292,rs29941,rs3101336,rs3736485,rs3810291,rs3849570,rs6477694,rs657452,rs7141420,rs758747,rs7899106,rs7903146
Adulthood BMI	Spread type: Butter/spreadable butter	Lifestyle factor_Diet	Binary	0.95	(0.91, 0.99)	1.00 × 10-2	0.96	(0.9, 1.02)	1.57 × 10-1	1.03	(0.89, 1.19)	6.83 × 10-1	0.88	(0.74, 1.03)	1.13 × 10-1	0.977268	0.0016	(-0.0015, 0.0047)	0.329586	52.4762	0.173	49.7252	0.164762	48.543	0.166544	1.18217	0.276914	42	rs1000940,rs10132280,rs1016287,rs11057405,rs11165643,rs1167827,rs11727676,rs11847697,rs12401738,rs12885454,rs12940622,rs13191362,rs1516725,rs1528435,rs16851483,rs16951275,rs17001654,rs17094222,rs17405819,rs1928295,rs2033529,rs2033732,rs205262,rs2112347,rs2121279,rs2176598,rs2287019,rs2365389,rs2650492,rs2820292,rs29941,rs3849570,rs3888190,rs4256980,rs6477694,rs6804842,rs7141420,rs758747,rs7599312…
Adulthood BMI	Never eat eggs dairy wheat sugar: Sugar or foods/drinks containing sugar	Lifestyle factor_Diet	Binary	1.15	(1.11, 1.2)	1.77 × 10-12	1.12	(1.06, 1.18)	8.64 × 10-5	1.09	(0.97, 1.21)	1.45 × 10-1	1.05	(0.9, 1.22)	5.31 × 10-1	0.977541	0.0019	(-0.0011, 0.0048)	0.219798	53.0034	0.2675	50.7937	0.223553	49.0259	0.244198	1.76783	0.183651	45	rs1000940,rs10132280,rs1016287,rs10968576,rs11126666,rs11165643,rs11191560,rs11583200,rs1167827,rs11688816,rs11847697,rs12940622,rs13191362,rs1516725,rs1528435,rs16851483,rs16951275,rs17001654,rs17094222,rs17405819,rs2033529,rs2033732,rs205262,rs2075650,rs2112347,rs2121279,rs2176598,rs2245368,rs2287019,rs2365389,rs2650492,rs2820292,rs29941,rs3101336,rs3736485,rs3810291,rs4256980,rs6477694,rs65745…
Adulthood BMI	Lamb/mutton intake	Lifestyle factor_Diet	Ordered_Categorical	-0.0253	(-0.06, 0.01)	1.79 × 10-1	-0.037	(-0.09, 0.02)	1.71 × 10-1	-0.0485	(-0.13, 0.04)	2.65 × 10-1	-0.1173	(-0.25, 0.02)	9.70 × 10-2	0.977169	0.0019	(-0.0008, 0.0045)	0.17383	45.14	0.4685	43.2549	0.460423	41.3409	0.49975	1.91399	0.166521	44	rs10132280,rs11030104,rs11057405,rs11126666,rs11165643,rs11191560,rs1167827,rs11688816,rs11727676,rs11847697,rs12401738,rs12940622,rs13191362,rs1516725,rs16851483,rs17001654,rs17094222,rs17405819,rs17724992,rs1928295,rs2033529,rs2033732,rs205262,rs2112347,rs2176598,rs2245368,rs2287019,rs2365389,rs2820292,rs29941,rs3736485,rs3810291,rs3817334,rs4256980,rs6477694,rs657452,rs6804842,rs7141420,rs7243…
Adulthood BMI	Non-butter spread type details: Other low or reduced fat spread	Lifestyle factor_Diet	Binary	1.15	(1.1, 1.21)	1.83 × 10-10	1.18	(1.11, 1.26)	3.45 × 10-7	1.19	(1.04, 1.37)	1.44 × 10-2	1.41	(1.18, 1.69)	4.59 × 10-4	0.977451	-0.0039	(-0.0074, -0.0005)	0.0292002	45.3515	0.928	43.8203	0.916057	38.8153	0.968809	5.00504	0.0252736	59	rs1000940,rs1016287,rs10968576,rs11030104,rs11057405,rs11126666,rs11165643,rs11191560,rs11583200,rs1167827,rs11688816,rs11727676,rs11847697,rs12286929,rs12401738,rs12446632,rs12885454,rs12940622,rs13078960,rs13191362,rs1528435,rs16851483,rs16951275,rs17001654,rs17094222,rs17405819,rs17724992,rs1808579,rs1928295,rs2033529,rs2033732,rs205262,rs2075650,rs2112347,rs2121279,rs2176598,rs2245368,rs22870…
Adulthood BMI	Coffee intake	Lifestyle factor_Diet	Continuous	0.1364	(0.1, 0.17)	1.84 × 10-13	0.1127	(0.06, 0.17)	3.56 × 10-5	0.0856	(-0.03, 0.2)	1.39 × 10-1	0.2001	(0.06, 0.34)	6.39 × 10-3	0.978352	-0.0013	(-0.004, 0.0014)	0.35148	56.7	0.36	54.4477	0.309074	53.4819	0.306239	0.965828	0.325723	51	rs1000940,rs10132280,rs1016287,rs10968576,rs11030104,rs11126666,rs11165643,rs11191560,rs11688816,rs11727676,rs11847697,rs12286929,rs12401738,rs12885454,rs12940622,rs13078960,rs13191362,rs1516725,rs1528435,rs16851483,rs16951275,rs17001654,rs17094222,rs17405819,rs17724992,rs1928295,rs2033529,rs2033732,rs205262,rs2075650,rs2112347,rs2121279,rs2176598,rs2365389,rs2650492,rs2820292,rs29941,rs3101336,r…
Adulthood BMI	Milk type used: Skimmed	Lifestyle factor_Diet	Binary	1.18	(1.14, 1.22)	1.97 × 10-21	1.17	(1.12, 1.24)	1.38 × 10-9	1.28	(1.13, 1.45)	2.15 × 10-4	1.17	(1.03, 1.34)	2.36 × 10-2	0.976835	0.0001	(-0.0024, 0.0027)	0.919541	54.5734	0.5235	52.3499	0.460321	52.3393	0.421759	0.0105755	0.918092	53	rs1000940,rs10132280,rs1016287,rs10968576,rs11057405,rs11126666,rs11165643,rs11191560,rs11583200,rs1167827,rs11688816,rs11727676,rs11847697,rs12286929,rs12401738,rs12446632,rs13107325,rs13191362,rs1516725,rs1528435,rs16951275,rs17001654,rs17094222,rs17405819,rs1808579,rs1928295,rs2033529,rs2033732,rs205262,rs2121279,rs2176598,rs2245368,rs2287019,rs2365389,rs2650492,rs2820292,rs29941,rs3736485,rs3…
Adulthood BMI	Bread type: White	Lifestyle factor_Diet	Binary	0.92	(0.88, 0.95)	2.39 × 10-5	0.88	(0.83, 0.93)	6.09 × 10-6	0.84	(0.76, 0.93)	1.49 × 10-3	0.86	(0.75, 0.99)	3.89 × 10-2	0.978464	0.0014	(-0.0015, 0.0042)	0.354301	45.9532	0.294	43.4491	0.287511	42.4664	0.284551	0.982711	0.32153	40	rs1000940,rs10968576,rs11030104,rs11057405,rs11191560,rs11688816,rs11727676,rs11847697,rs12446632,rs12885454,rs12940622,rs13078960,rs13107325,rs13191362,rs1516725,rs1528435,rs16851483,rs16951275,rs17001654,rs17094222,rs17405819,rs17724992,rs1928295,rs2033529,rs2033732,rs205262,rs2112347,rs2121279,rs2176598,rs2287019,rs2365389,rs3736485,rs3817334,rs3849570,rs7141420,rs758747,rs7599312,rs7899106,rs…
Adulthood BMI	Portion size	Lifestyle factor_Diet	Ordered_Categorical	0.3409	(0.26, 0.43)	2.50 × 10-15	0.3312	(0.21, 0.45)	6.73 × 10-8	0.3144	(0.08, 0.55)	1.16 × 10-2	0.3901	(0.08, 0.7)	1.71 × 10-2	0.97868	-0.001	(-0.0073, 0.0052)	0.748491	41.7552	0.939	40.339	0.930662	40.2351	0.91801	0.103859	0.747246	56	rs1000940,rs10132280,rs1016287,rs10968576,rs11030104,rs11057405,rs11126666,rs11165643,rs11191560,rs11583200,rs1167827,rs11688816,rs11727676,rs11847697,rs12286929,rs12401738,rs12446632,rs12885454,rs12940622,rs13078960,rs13107325,rs13191362,rs1516725,rs1528435,rs16851483,rs16951275,rs17001654,rs17094222,rs17405819,rs1928295,rs2033529,rs2033732,rs205262,rs2121279,rs2176598,rs2245368,rs2287019,rs2365…
Adulthood BMI	Major dietary changes in the last 5 years: Yes because of other reasons	Lifestyle factor_Diet	Binary	1.21	(1.17, 1.25)	2.82 × 10-27	1.22	(1.16, 1.28)	1.61 × 10-14	1.25	(1.13, 1.39)	1.36 × 10-4	1.19	(1.06, 1.35)	6.78 × 10-3	0.977647	0.0002	(-0.0022, 0.0026)	0.883182	39.0886	0.9505	37.4974	0.92069	37.4756	0.904454	0.0218122	0.882588	52	rs1000940,rs10132280,rs1016287,rs10968576,rs11030104,rs11057405,rs11126666,rs11165643,rs11191560,rs11583200,rs1167827,rs11688816,rs11847697,rs12286929,rs12401738,rs12885454,rs12940622,rs13078960,rs13107325,rs13191362,rs1516725,rs1528435,rs16851483,rs16951275,rs17001654,rs17094222,rs17724992,rs1808579,rs1928295,rs2033529,rs2033732,rs205262,rs2112347,rs2121279,rs2176598,rs2245368,rs2287019,rs236538…
Adulthood BMI	Milk type used: Semi-skimmed	Lifestyle factor_Diet	Binary	0.94	(0.92, 0.97)	3.06 × 10-4	0.94	(0.9, 0.99)	8.76 × 10-3	0.94	(0.87, 1.03)	1.70 × 10-1	0.97	(0.86, 1.09)	5.71 × 10-1	0.977921	-0.0005	(-0.0027, 0.0018)	0.682587	36.0431	0.998	34.8964	0.996087	34.7275	0.995081	0.168892	0.681098	61	rs10132280,rs1016287,rs10968576,rs11030104,rs11057405,rs11126666,rs11165643,rs11191560,rs11583200,rs1167827,rs11688816,rs11727676,rs11847697,rs12286929,rs12401738,rs12446632,rs12885454,rs12940622,rs13078960,rs13107325,rs13191362,rs1516725,rs1528435,rs16851483,rs16951275,rs17001654,rs17094222,rs17405819,rs17724992,rs1808579,rs1928295,rs2033529,rs2033732,rs205262,rs2112347,rs2121279,rs2176598,rs224…
Adulthood BMI	Major dietary changes in the last 5 years: No	Lifestyle factor_Diet	Binary	0.79	(0.76, 0.81)	3.23 × 10-42	0.79	(0.75, 0.84)	2.37 × 10-17	0.8	(0.72, 0.88)	4.04 × 10-5	0.84	(0.74, 0.96)	1.24 × 10-2	0.977936	-0.0014	(-0.0039, 0.0011)	0.276397	48.5227	0.6435	46.6215	0.488142	45.4081	0.496938	1.21337	0.270666	48	rs1000940,rs10132280,rs1016287,rs10968576,rs11030104,rs11057405,rs11165643,rs11583200,rs1167827,rs11688816,rs11847697,rs12286929,rs12401738,rs12885454,rs12940622,rs13078960,rs13191362,rs1516725,rs1528435,rs16851483,rs16951275,rs17001654,rs17094222,rs1808579,rs1928295,rs2033529,rs2033732,rs205262,rs2112347,rs2121279,rs2176598,rs2245368,rs2287019,rs2365389,rs2650492,rs2820292,rs29941,rs3736485,rs38…
Adulthood BMI	Milk type used: Full cream	Lifestyle factor_Diet	Binary	0.86	(0.83, 0.89)	4.11 × 10-17	0.86	(0.81, 0.9)	3.47 × 10-9	0.83	(0.74, 0.92)	1.63 × 10-3	0.8	(0.71, 0.91)	8.94 × 10-4	0.977527	0.0014	(-0.0009, 0.0038)	0.234177	48.5924	0.6415	46.4489	0.577152	44.9973	0.596629	1.45161	0.22827	50	rs1000940,rs10132280,rs1016287,rs10968576,rs11030104,rs11057405,rs11165643,rs11191560,rs11583200,rs1167827,rs11688816,rs11727676,rs11847697,rs12401738,rs12446632,rs12885454,rs12940622,rs13078960,rs13191362,rs1516725,rs1528435,rs16851483,rs16951275,rs17094222,rs17724992,rs1808579,rs1928295,rs2033529,rs2033732,rs205262,rs2121279,rs2287019,rs2365389,rs2650492,rs2820292,rs29941,rs3810291,rs3849570,rs…
Adulthood BMI	Cereal type: Bran cereal (e.g. All Bran Branflakes)	Lifestyle factor_Diet	Binary	1.11	(1.07, 1.15)	4.28 × 10-9	1.11	(1.06, 1.17)	3.94 × 10-5	1.12	(1.02, 1.23)	1.91 × 10-2	1.12	(0.98, 1.27)	9.60 × 10-2	0.978808	-0.0001	(-0.0026, 0.0024)	0.922385	44.2538	0.9015	42.8478	0.883401	42.8382	0.862826	0.00958174	0.922023	56	rs1000940,rs1016287,rs10968576,rs11030104,rs11057405,rs11126666,rs11165643,rs11191560,rs11583200,rs1167827,rs11847697,rs12286929,rs12401738,rs12446632,rs12885454,rs12940622,rs13078960,rs13191362,rs1516725,rs1528435,rs16851483,rs16951275,rs17001654,rs17094222,rs17405819,rs1808579,rs1928295,rs2033529,rs2033732,rs205262,rs2112347,rs2121279,rs2176598,rs2245368,rs2287019,rs2650492,rs2820292,rs29941,rs…
Adulthood BMI	Bread type: Wholemeal or wholegrain	Lifestyle factor_Diet	Binary	1.07	(1.03, 1.11)	4.69 × 10-4	1.1	(1.04, 1.15)	7.19 × 10-4	1.13	(1.03, 1.24)	1.57 × 10-2	1.12	(0.99, 1.28)	8.81 × 10-2	0.97757	-0.001	(-0.0036, 0.0016)	0.445486	39.6365	0.646	37.9245	0.608089	37.3307	0.59107	0.593788	0.440958	42	rs1000940,rs11030104,rs11057405,rs11191560,rs11583200,rs11688816,rs11727676,rs12286929,rs12401738,rs12446632,rs12885454,rs12940622,rs13078960,rs13107325,rs13191362,rs1516725,rs1528435,rs16851483,rs16951275,rs17094222,rs17724992,rs1928295,rs2033529,rs2033732,rs205262,rs2112347,rs2121279,rs2176598,rs2287019,rs2365389,rs2650492,rs29941,rs3736485,rs3817334,rs4256980,rs6477694,rs657452,rs7141420,rs758…
Adulthood BMI	Spread type: Never/rarely use spread	Lifestyle factor_Diet	Binary	1.11	(1.07, 1.15)	5.21 × 10-8	1.12	(1.06, 1.18)	8.78 × 10-5	1.09	(0.96, 1.22)	1.83 × 10-1	1.07	(0.91, 1.24)	4.24 × 10-1	0.976625	0.0008	(-0.0021, 0.0037)	0.599945	32.9392	0.933	31.4658	0.92168	31.1867	0.909875	0.279196	0.597229	45	rs10132280,rs1016287,rs10968576,rs11057405,rs11191560,rs11583200,rs1167827,rs11688816,rs11727676,rs11847697,rs12286929,rs12401738,rs12446632,rs12885454,rs12940622,rs13107325,rs13191362,rs1528435,rs16851483,rs17001654,rs17094222,rs17405819,rs1808579,rs1928295,rs2033732,rs205262,rs2121279,rs2176598,rs2287019,rs2650492,rs2820292,rs29941,rs3736485,rs3817334,rs3888190,rs4256980,rs6477694,rs657452,rs68…
Adulthood BMI	Never eat eggs dairy wheat sugar: I eat all of the above	Lifestyle factor_Diet	Binary	0.86	(0.82, 0.89)	6.25 × 10-14	0.86	(0.82, 0.91)	1.23 × 10-7	0.85	(0.77, 0.94)	2.46 × 10-3	0.95	(0.82, 1.11)	5.14 × 10-1	0.977262	-0.002	(-0.005, 0.0009)	0.175687	54.8214	0.226	52.7066	0.172796	50.4811	0.201817	2.22551	0.135748	45	rs1000940,rs10132280,rs1016287,rs10968576,rs11126666,rs11583200,rs1167827,rs11688816,rs11727676,rs11847697,rs12885454,rs12940622,rs13191362,rs1516725,rs1528435,rs16851483,rs16951275,rs17001654,rs17094222,rs17405819,rs17724992,rs1928295,rs2033529,rs2033732,rs205262,rs2112347,rs2121279,rs2176598,rs2245368,rs2287019,rs2365389,rs2650492,rs2820292,rs29941,rs3101336,rs3736485,rs3810291,rs6477694,rs6574…
Adulthood BMI	Fresh fruit intake	Lifestyle factor_Diet	Continuous	0.036	(0, 0.07)	6.89 × 10-2	0.0147	(-0.04, 0.07)	6.13 × 10-1	-0.0354	(-0.18, 0.11)	6.26 × 10-1	0.2193	(0.05, 0.39)	1.54 × 10-2	0.976462	-0.0035	(-0.0068, -0.0003)	0.0358119	36.6231	0.8025	34.715	0.811933	30.0115	0.916789	4.70355	0.0301003	44	rs1000940,rs10132280,rs10968576,rs11057405,rs11126666,rs11191560,rs1167827,rs11727676,rs12286929,rs12401738,rs12446632,rs12885454,rs13078960,rs13107325,rs13191362,rs1528435,rs16851483,rs16951275,rs17001654,rs17094222,rs17724992,rs1808579,rs1928295,rs2033529,rs2033732,rs205262,rs2112347,rs2176598,rs2245368,rs2365389,rs2820292,rs29941,rs3736485,rs3810291,rs3888190,rs4740619,rs6477694,rs6804842,rs72…
Adulthood BMI	Processed meat intake	Lifestyle factor_Diet	Ordered_Categorical	-0.0074	(-0.05, 0.03)	7.12 × 10-1	-0.0234	(-0.08, 0.03)	4.14 × 10-1	-0.0434	(-0.14, 0.05)	3.81 × 10-1	-0.1234	(-0.27, 0.03)	1.12 × 10-1	0.977073	0.0024	(-0.0006, 0.0055)	0.120828	36.0515	0.6475	34.3712	0.637993	31.8499	0.708988	2.5213	0.112318	39	rs1000940,rs1016287,rs10968576,rs11057405,rs11191560,rs1167827,rs11727676,rs11847697,rs12885454,rs12940622,rs13078960,rs13107325,rs13191362,rs1516725,rs16851483,rs16951275,rs17001654,rs17094222,rs17724992,rs1928295,rs2033529,rs2033732,rs205262,rs2112347,rs2121279,rs2245368,rs2287019,rs2650492,rs2820292,rs3810291,rs3817334,rs4256980,rs6477694,rs7243357,rs758747,rs7899106,rs7903146,rs9400239,rs9925…
Adulthood BMI	Cereal type: Other (e.g. Cornflakes Frosties)	Lifestyle factor_Diet	Binary	0.97	(0.93, 1)	8.13 × 10-2	0.93	(0.88, 0.98)	8.33 × 10-3	0.89	(0.8, 0.99)	4.48 × 10-2	0.83	(0.73, 0.95)	9.22 × 10-3	0.977426	0.0031	(0.0005, 0.0058)	0.0248919	55.832	0.3965	53.5563	0.414343	48.2141	0.584982	5.34222	0.020815	53	rs1000940,rs10132280,rs1016287,rs10968576,rs11030104,rs11057405,rs11126666,rs11165643,rs11191560,rs1167827,rs11688816,rs11727676,rs11847697,rs12286929,rs12401738,rs12446632,rs12885454,rs12940622,rs13078960,rs13107325,rs13191362,rs1516725,rs1528435,rs16851483,rs16951275,rs17001654,rs17094222,rs17724992,rs1928295,rs2033529,rs2033732,rs205262,rs2121279,rs2176598,rs2287019,rs2365389,rs2650492,rs28202…
Adulthood BMI	Beef intake	Lifestyle factor_Diet	Ordered_Categorical	-0.0311	(-0.07, 0.01)	9.56 × 10-2	-0.0511	(-0.1, 0)	4.92 × 10-2	-0.0588	(-0.16, 0.04)	2.39 × 10-1	-0.0661	(-0.22, 0.09)	4.18 × 10-1	0.977283	0.0007	(-0.0023, 0.0037)	0.658812	35.0243	0.8785	33.5996	0.894261	33.402	0.877614	0.19764	0.656633	46	rs10132280,rs1016287,rs10968576,rs11030104,rs11126666,rs11165643,rs11191560,rs1167827,rs11688816,rs11727676,rs11847697,rs12401738,rs12885454,rs12940622,rs13078960,rs13107325,rs13191362,rs16851483,rs17001654,rs17094222,rs17405819,rs17724992,rs1928295,rs2033529,rs2033732,rs205262,rs2112347,rs2176598,rs2245368,rs2287019,rs2365389,rs2820292,rs29941,rs3736485,rs3810291,rs3817334,rs4256980,rs6477694,rs…
Adulthood BMI	Usual walking pace	Lifestyle factor_Physical activity	Ordered_Categorical	-0.3124	(-0.35, -0.27)	9.75 × 10-58	-0.3055	(-0.36, -0.25)	3.47 × 10-27	-0.316	(-0.43, -0.2)	2.64 × 10-6	-0.2176	(-0.38, -0.05)	1.43 × 10-2	0.977837	-0.0019	(-0.005, 0.0013)	0.257022	35.8422	0.849	34.062	0.694353	32.7378	0.711063	1.32424	0.249832	40	rs10132280,rs1016287,rs10968576,rs11030104,rs11057405,rs11126666,rs11165643,rs11583200,rs11688816,rs12286929,rs12401738,rs12446632,rs12885454,rs12940622,rs13078960,rs1528435,rs16951275,rs17094222,rs17405819,rs17724992,rs1928295,rs2033529,rs2075650,rs2112347,rs2176598,rs2245368,rs2287019,rs2365389,rs3810291,rs3849570,rs4256980,rs6477694,rs657452,rs6804842,rs7141420,rs7243357,rs7599312,rs7899106,rs…
Adulthood BMI	Ever smoked	Lifestyle factor_Smoking	Binary	1.07	(1.03, 1.11)	1.33 × 10-3	1.08	(1.02, 1.15)	7.40 × 10-3	1.08	(0.97, 1.22)	1.70 × 10-1	1.05	(0.91, 1.21)	5.32 × 10-1	0.977972	0.0004	(-0.0026, 0.0033)	0.809382	48.0361	0.284	45.8751	0.277125	45.8076	0.243819	0.0675247	0.794976	42	rs1000940,rs10132280,rs1016287,rs10968576,rs11057405,rs11126666,rs11191560,rs1167827,rs11727676,rs11847697,rs12286929,rs12401738,rs12446632,rs12885454,rs12940622,rs13191362,rs1516725,rs1528435,rs16851483,rs17094222,rs17405819,rs17724992,rs1928295,rs2033529,rs205262,rs2075650,rs2112347,rs2245368,rs2287019,rs2365389,rs2820292,rs3101336,rs3736485,rs6477694,rs657452,rs7141420,rs7243357,rs758747,rs759…
Adulthood BMI	Smoking status	Lifestyle factor_Smoking	Ordered_Categorical	0.126	(0.08, 0.17)	2.76 × 10-8	0.1342	(0.07, 0.19)	1.32 × 10-5	0.142	(0.01, 0.27)	4.31 × 10-2	0.1928	(0.03, 0.35)	2.33 × 10-2	0.975933	-0.0013	(-0.0044, 0.0017)	0.39808	45.2774	0.271	42.9356	0.231831	42.0807	0.22439	0.854962	0.355152	38	rs1000940,rs10132280,rs1016287,rs11057405,rs11126666,rs11191560,rs1167827,rs11727676,rs11847697,rs12286929,rs12401738,rs12446632,rs12885454,rs12940622,rs13191362,rs1516725,rs1528435,rs16851483,rs16951275,rs17094222,rs1808579,rs1928295,rs2033529,rs2033732,rs2075650,rs2112347,rs2176598,rs2245368,rs2365389,rs2650492,rs2820292,rs29941,rs4740619,rs6477694,rs7243357,rs7599312,rs7899106,rs7903146
Adulthood BMI	Smoking status: Never	Lifestyle factor_Smoking	Binary	0.91	(0.87, 0.95)	4.18 × 10-6	0.91	(0.85, 0.96)	8.76 × 10-4	0.89	(0.8, 0.98)	2.71 × 10-2	0.95	(0.83, 1.09)	4.79 × 10-1	0.977509	-0.001	(-0.0038, 0.0019)	0.51745	27.7658	0.8365	26.2962	0.824668	25.868	0.806969	0.428115	0.512916	35	rs1000940,rs10132280,rs1016287,rs11057405,rs11191560,rs1167827,rs11727676,rs11847697,rs12401738,rs12446632,rs12885454,rs12940622,rs13191362,rs1516725,rs1528435,rs16851483,rs17001654,rs17094222,rs1928295,rs2033529,rs2033732,rs2075650,rs2112347,rs2176598,rs2245368,rs2287019,rs2365389,rs2650492,rs2820292,rs3101336,rs6477694,rs7243357,rs7599312,rs7899106,rs7903146
Adulthood BMI	Past tobacco smoking	Lifestyle factor_Smoking	Ordered_Categorical	0.1052	(0.06, 0.15)	5.40 × 10-7	0.1154	(0.06, 0.17)	1.43 × 10-4	0.1505	(0.04, 0.26)	9.97 × 10-3	0.1347	(-0.02, 0.29)	9.25 × 10-2	0.977325	-0.0006	(-0.0037, 0.0024)	0.696361	35.2257	0.6765	33.5129	0.633307	33.3582	0.594889	0.154746	0.694041	38	rs1000940,rs10132280,rs1016287,rs11057405,rs11191560,rs1167827,rs11727676,rs11847697,rs12401738,rs12885454,rs12940622,rs13191362,rs1516725,rs1528435,rs16851483,rs17001654,rs17094222,rs17405819,rs1928295,rs2033529,rs2033732,rs205262,rs2075650,rs2112347,rs2176598,rs2245368,rs2287019,rs2365389,rs2650492,rs2820292,rs3101336,rs6477694,rs657452,rs7141420,rs7243357,rs7599312,rs7899106,rs7903146
Adulthood BMI	Health satisfaction	Mental system	Ordered_Categorical	-0.1607	(-0.22, -0.1)	3.83 × 10-8	-0.1439	(-0.23, -0.06)	8.89 × 10-4	-0.1099	(-0.32, 0.1)	3.13 × 10-1	-0.2628	(-0.47, -0.06)	1.56 × 10-2	0.978615	0.0021	(-0.002, 0.0063)	0.316086	43.8617	0.827	41.9597	0.812505	40.9341	0.816001	1.02553	0.31121	52	rs10132280,rs1016287,rs10968576,rs11030104,rs11057405,rs11126666,rs11165643,rs11191560,rs11583200,rs1167827,rs11688816,rs11727676,rs11847697,rs12286929,rs12401738,rs12446632,rs12885454,rs12940622,rs13078960,rs13107325,rs1516725,rs1528435,rs16851483,rs16951275,rs17094222,rs17405819,rs1808579,rs1928295,rs2033529,rs2033732,rs2075650,rs2112347,rs2121279,rs2176598,rs2245368,rs2287019,rs2365389,rs29941…
Adulthood BMI	Weight change during worst episode of depression: Gained weight	Mental system	Binary	1.61	(1.48, 1.74)	5.07 × 10-32	1.59	(1.41, 1.8)	3.91 × 10-14	1.55	(1.19, 2.02)	1.72 × 10-3	1.6	(1.19, 2.14)	2.86 × 10-3	0.978525	0.0001	(-0.0056, 0.0059)	0.967293	51.308	0.828	49.4741	0.779756	49.4724	0.750318	0.00169614	0.967149	59	rs1000940,rs10132280,rs1016287,rs10968576,rs11030104,rs11057405,rs11126666,rs11165643,rs11583200,rs1167827,rs11688816,rs11727676,rs11847697,rs12286929,rs12401738,rs12446632,rs12885454,rs12940622,rs13107325,rs13191362,rs1516725,rs1528435,rs16851483,rs16951275,rs17094222,rs17405819,rs17724992,rs1808579,rs1928295,rs2033529,rs2033732,rs205262,rs2075650,rs2112347,rs2121279,rs2176598,rs2245368,rs228701…
Adulthood BMI	Recent poor appetite or overeating	Mental system	Ordered_Categorical	0.2755	(0.22, 0.33)	6.33 × 10-21	0.3025	(0.22, 0.39)	1.29 × 10-12	0.3761	(0.22, 0.53)	1.12 × 10-5	0.4485	(0.23, 0.66)	1.47 × 10-4	0.979004	-0.0035	(-0.0078, 0.0007)	0.105994	37.0206	0.9745	35.5772	0.950295	32.8672	0.970748	2.70999	0.0997216	52	rs1000940,rs1016287,rs10968576,rs11030104,rs11057405,rs11126666,rs11165643,rs11583200,rs1167827,rs11688816,rs11847697,rs12286929,rs12401738,rs12885454,rs12940622,rs13078960,rs13107325,rs1516725,rs1528435,rs16851483,rs16951275,rs17001654,rs17094222,rs17405819,rs1808579,rs1928295,rs2033732,rs205262,rs2075650,rs2112347,rs2121279,rs2176598,rs2245368,rs2287019,rs2365389,rs2650492,rs29941,rs3101336,rs3…
Adulthood BMI	M15-M19 Arthrosis	Musculoskeletal system	Binary	1.18	(1.14, 1.22)	1.64 × 10-20	1.16	(1.11, 1.22)	1.90 × 10-9	1.14	(1.04, 1.26)	1.09 × 10-2	1.08	(0.95, 1.24)	2.55 × 10-1	0.978292	0.0016	(-0.001, 0.0043)	0.23438	39.614	0.8845	41.1461	0.747597	39.695	0.766295	1.45112	0.228349	49	rs1000940,rs1016287,rs10968576,rs11030104,rs11057405,rs11126666,rs11165643,rs11191560,rs1167827,rs11847697,rs12286929,rs12401738,rs12446632,rs12885454,rs12940622,rs13078960,rs13191362,rs1528435,rs16851483,rs16951275,rs17001654,rs17094222,rs17405819,rs17724992,rs1928295,rs2033529,rs2033732,rs2075650,rs2112347,rs2176598,rs2287019,rs2365389,rs2650492,rs2820292,rs29941,rs3101336,rs3810291,rs3849570,r…
Adulthood BMI	Heel bone mineral density (BMD)	Musculoskeletal system	Continuous	0.0291	(-0.02, 0.08)	2.58 × 10-1	-0.0008	(-0.07, 0.07)	9.82 × 10-1	-0.0666	(-0.2, 0.07)	3.47 × 10-1	-0.1643	(-0.38, 0.05)	1.36 × 10-1	0.976833	0.0037	(-0.0002, 0.0076)	0.0731442	51.3699	0.3215	49.0123	0.315322	45.5252	0.408392	3.48715	0.0618471	46	rs1000940,rs10132280,rs1016287,rs10968576,rs11057405,rs11126666,rs11165643,rs11583200,rs1167827,rs11688816,rs12401738,rs12885454,rs12940622,rs13078960,rs13191362,rs1516725,rs1528435,rs16851483,rs16951275,rs17001654,rs17094222,rs17405819,rs17724992,rs1928295,rs2033732,rs205262,rs2075650,rs2121279,rs2176598,rs2820292,rs29941,rs3736485,rs3810291,rs3817334,rs3849570,rs3888190,rs4256980,rs4740619,rs64…
Adulthood BMI	Pain type(s) experienced in last month: Hip pain	Musculoskeletal system	Binary	1.13	(1.09, 1.17)	2.91 × 10-11	1.13	(1.08, 1.19)	7.25 × 10-7	1.12	(1.01, 1.24)	4.32 × 10-2	1.08	(0.95, 1.24)	2.44 × 10-1	0.978402	0.0008	(-0.0018, 0.0034)	0.563	59.5194	0.285	57.3996	0.250047	57.013	0.230579	0.386595	0.534095	52	rs1000940,rs10132280,rs1016287,rs11030104,rs11057405,rs11126666,rs11165643,rs11583200,rs1167827,rs11688816,rs12286929,rs12401738,rs12446632,rs12885454,rs12940622,rs13078960,rs13191362,rs1516725,rs1528435,rs16851483,rs16951275,rs17001654,rs17094222,rs17405819,rs17724992,rs1928295,rs2033529,rs2075650,rs2112347,rs2121279,rs2176598,rs2245368,rs2365389,rs2650492,rs29941,rs3101336,rs3736485,rs3810291,r…
Adulthood BMI	osteoarthritis	Musculoskeletal system	Binary	1.13	(1.09, 1.17)	7.19 × 10-13	1.13	(1.08, 1.18)	2.84 × 10-7	1.18	(1.08, 1.3)	9.10 × 10-4	1.21	(1.06, 1.38)	5.67 × 10-3	0.97772	-0.0014	(-0.0039, 0.0011)	0.276011	36.4146	0.971	42.3862	0.826779	41.1737	0.835558	1.21248	0.270841	53	rs1000940,rs10132280,rs1016287,rs10968576,rs11057405,rs11126666,rs11165643,rs11583200,rs1167827,rs11688816,rs12286929,rs12401738,rs12446632,rs12885454,rs12940622,rs13078960,rs13191362,rs1516725,rs1528435,rs16851483,rs16951275,rs17001654,rs17094222,rs17405819,rs17724992,rs1928295,rs2033529,rs2033732,rs2075650,rs2121279,rs2176598,rs2245368,rs2287019,rs2365389,rs2650492,rs2820292,rs29941,rs3101336,r…
Adulthood BMI	Pain type(s) experienced in last month: Knee pain	Musculoskeletal system	Binary	1.13	(1.1, 1.17)	7.50 × 10-14	1.13	(1.08, 1.19)	1.53 × 10-6	1.19	(1.07, 1.33)	3.22 × 10-3	1.11	(0.99, 1.25)	8.43 × 10-2	0.979056	0.0004	(-0.002, 0.0028)	0.73531	50.2047	0.5555	48.1515	0.507461	48.0358	0.471397	0.115714	0.733731	50	rs1000940,rs10132280,rs1016287,rs10968576,rs11030104,rs11057405,rs11126666,rs11165643,rs11191560,rs11583200,rs1167827,rs11688816,rs11847697,rs12286929,rs12401738,rs12446632,rs12885454,rs12940622,rs1516725,rs16851483,rs16951275,rs17001654,rs17094222,rs17405819,rs1808579,rs1928295,rs2033529,rs2075650,rs2112347,rs2176598,rs2245368,rs2287019,rs2365389,rs2650492,rs2820292,rs29941,rs3101336,rs3810291,r…
Adulthood BMI	Number of self-reported non-cancer illnesses	Neoplasm	Continuous	0.1907	(0.16, 0.23)	5.11 × 10-26	0.179	(0.13, 0.23)	6.62 × 10-11	0.1692	(0.08, 0.26)	8.99 × 10-4	0.0985	(-0.03, 0.23)	1.39 × 10-1	0.977517	0.0019	(-0.0006, 0.0043)	0.149933	44.9301	0.6555	43.1802	0.549298	41.0329	0.599536	2.14728	0.142823	46	rs1000940,rs10132280,rs1016287,rs10968576,rs11030104,rs11057405,rs11165643,rs11583200,rs1167827,rs11688816,rs11847697,rs12286929,rs12401738,rs12885454,rs12940622,rs13107325,rs1516725,rs1528435,rs16851483,rs16951275,rs17001654,rs17094222,rs17405819,rs1808579,rs1928295,rs2033529,rs2033732,rs2112347,rs2121279,rs2245368,rs2287019,rs2365389,rs2650492,rs29941,rs3736485,rs3810291,rs3849570,rs3888190,rs4…
Adulthood BMI	G50-G59 Nerve, nerve root and plexus disorders	Nervous system	Binary	1.05	(1.02, 1.08)	1.69 × 10-3	1.06	(1.01, 1.1)	1.34 × 10-2	1.08	(0.99, 1.18)	9.41 × 10-2	1	(0.9, 1.13)	9.41 × 10-1	0.978243	0.0009	(-0.0013, 0.0032)	0.429017	46.8505	0.904	46.6414	0.878186	46.007	0.872444	0.634337	0.425769	60	rs1000940,rs10132280,rs1016287,rs10968576,rs11030104,rs11057405,rs11165643,rs11191560,rs11583200,rs1167827,rs11688816,rs11727676,rs11847697,rs12286929,rs12401738,rs12446632,rs12885454,rs12940622,rs13078960,rs13107325,rs13191362,rs1516725,rs1528435,rs16851483,rs16951275,rs17001654,rs17094222,rs17405819,rs17724992,rs1928295,rs2033529,rs2033732,rs205262,rs2075650,rs2112347,rs2121279,rs2176598,rs2245…
Adulthood BMI	Leisure/social activities: Pub or social club	Other	Binary	0.96	(0.92, 1)	3.61 × 10-2	0.95	(0.9, 1)	6.84 × 10-2	0.95	(0.86, 1.05)	3.06 × 10-1	0.96	(0.83, 1.11)	5.62 × 10-1	0.976023	0.0001	(-0.0027, 0.0029)	0.971638	26.7742	0.976	25.6313	0.971043	25.63	0.962145	0.00127998	0.97146	42	rs1000940,rs10132280,rs1016287,rs10968576,rs11057405,rs11126666,rs11191560,rs1167827,rs11688816,rs11727676,rs11847697,rs12401738,rs12446632,rs12885454,rs12940622,rs13191362,rs1516725,rs1528435,rs16851483,rs17001654,rs17094222,rs1808579,rs1928295,rs2033529,rs2033732,rs205262,rs2075650,rs2112347,rs2121279,rs2245368,rs2820292,rs29941,rs3736485,rs3810291,rs4256980,rs6804842,rs7141420,rs758747,rs75993…
Adulthood BMI	High light scatter reticulocyte count	Other_Blood count	Continuous	0.3275	(0.29, 0.37)	1.32 × 10-58	0.3118	(0.25, 0.37)	1.40 × 10-25	0.2599	(0.16, 0.36)	1.27 × 10-5	0.1323	(-0.01, 0.27)	6.68 × 10-2	0.979667	0.004	(0.0013, 0.0067)	0.00625285	52.5363	0.4025	50.0992	0.18293	41.6567	0.44206	8.44248	0.00366555	43	rs1000940,rs10132280,rs1016287,rs10968576,rs11030104,rs11165643,rs11583200,rs11688816,rs11847697,rs12286929,rs12401738,rs12885454,rs12940622,rs13078960,rs1516725,rs16851483,rs16951275,rs17001654,rs17094222,rs17405819,rs17724992,rs1928295,rs2033732,rs205262,rs2075650,rs2112347,rs2245368,rs2365389,rs2650492,rs2820292,rs29941,rs3101336,rs3736485,rs3817334,rs3888190,rs4256980,rs6477694,rs657452,rs680…
Adulthood BMI	Reticulocyte count	Other_Blood count	Continuous	0.27	(0.23, 0.31)	1.98 × 10-45	0.241	(0.18, 0.3)	2.09 × 10-15	0.2062	(0.11, 0.3)	7.63 × 10-5	0.0662	(-0.07, 0.2)	3.35 × 10-1	0.979988	0.0042	(0.0016, 0.0069)	0.00329825	40.7401	0.636	38.635	0.486368	28.7997	0.859218	9.83534	0.00171191	40	rs10132280,rs1016287,rs10968576,rs11030104,rs11165643,rs11583200,rs11688816,rs11847697,rs12286929,rs12401738,rs12446632,rs12885454,rs12940622,rs13078960,rs1516725,rs16951275,rs17001654,rs17094222,rs17405819,rs17724992,rs1808579,rs1928295,rs2033732,rs205262,rs2112347,rs2245368,rs2365389,rs2650492,rs29941,rs3101336,rs3736485,rs3888190,rs4256980,rs6477694,rs657452,rs6804842,rs7141420,rs7243357,rs759…
Adulthood BMI	Reticulocyte percentage	Other_Blood count	Continuous	0.2691	(0.23, 0.31)	2.14 × 10-47	0.2427	(0.19, 0.3)	5.94 × 10-17	0.2003	(0.1, 0.3)	1.83 × 10-4	0.0906	(-0.04, 0.22)	1.90 × 10-1	0.98002	0.0037	(0.0011, 0.0064)	0.00937788	42.5035	0.651	40.4068	0.49682	32.9554	0.777415	7.4514	0.0063387	42	rs1000940,rs10132280,rs1016287,rs10968576,rs11030104,rs11165643,rs11583200,rs11688816,rs11847697,rs12286929,rs12401738,rs12446632,rs12885454,rs12940622,rs13078960,rs13107325,rs1516725,rs16951275,rs17001654,rs17094222,rs17405819,rs17724992,rs1928295,rs2033732,rs205262,rs2112347,rs2245368,rs2365389,rs2650492,rs29941,rs3101336,rs3736485,rs3810291,rs3888190,rs4256980,rs6477694,rs657452,rs6804842,rs71…
Adulthood BMI	High light scatter reticulocyte percentage	Other_Blood count	Continuous	0.3284	(0.29, 0.37)	3.23 × 10-58	0.2699	(0.21, 0.33)	7.88 × 10-18	0.2515	(0.16, 0.35)	7.46 × 10-6	0.1007	(-0.04, 0.24)	1.67 × 10-1	0.979562	0.0046	(0.0019, 0.0074)	0.00205434	47.5136	0.474	45.2345	0.262602	34.3237	0.682929	10.9108	0.000956061	41	rs1000940,rs10132280,rs1016287,rs10968576,rs11030104,rs11165643,rs11583200,rs11688816,rs11847697,rs12286929,rs12401738,rs12885454,rs12940622,rs13078960,rs13191362,rs1516725,rs16851483,rs16951275,rs17001654,rs17094222,rs17405819,rs17724992,rs1928295,rs2033732,rs205262,rs2112347,rs2650492,rs2820292,rs29941,rs3101336,rs3736485,rs3810291,rs3817334,rs4256980,rs6477694,rs657452,rs6804842,rs7141420,rs75…
Adulthood BMI	Immature reticulocyte fraction	Other_Blood count	Continuous	0.2916	(0.25, 0.34)	3.60 × 10-37	0.2684	(0.21, 0.33)	6.02 × 10-17	0.2675	(0.17, 0.37)	5.97 × 10-6	0.1481	(-0.01, 0.31)	7.53 × 10-2	0.977499	0.0029	(-0.0002, 0.0059)	0.0731437	58.5052	0.1495	55.8635	0.0607639	51.5027	0.105098	4.36087	0.0367736	42	rs1000940,rs10132280,rs1016287,rs10968576,rs11030104,rs11165643,rs11583200,rs1167827,rs11688816,rs11847697,rs12286929,rs12885454,rs12940622,rs13078960,rs13191362,rs1516725,rs16851483,rs17001654,rs17094222,rs17405819,rs17724992,rs1808579,rs1928295,rs2033529,rs2033732,rs2075650,rs2121279,rs2176598,rs2820292,rs29941,rs3101336,rs3736485,rs3810291,rs3849570,rs4256980,rs6477694,rs657452,rs6804842,rs714…
Adulthood BMI	Red blood cell (erythrocyte) distribution width	Other_Blood count	Continuous	0.1415	(0.1, 0.18)	8.21 × 10-14	0.111	(0.06, 0.17)	8.44 × 10-5	0.091	(-0.02, 0.2)	1.18 × 10-1	0.1695	(0.04, 0.3)	1.65 × 10-2	0.977187	-0.0006	(-0.0031, 0.002)	0.66955	39.2694	0.753	37.4484	0.710134	37.2636	0.6787	0.184714	0.667353	44	rs1000940,rs10132280,rs1016287,rs10968576,rs11030104,rs11126666,rs11165643,rs11583200,rs11847697,rs12286929,rs12885454,rs12940622,rs13191362,rs1516725,rs1528435,rs16851483,rs16951275,rs17094222,rs17724992,rs1808579,rs1928295,rs2033529,rs2033732,rs2121279,rs2176598,rs2245368,rs2287019,rs2365389,rs2650492,rs2820292,rs29941,rs3101336,rs3736485,rs4256980,rs4740619,rs657452,rs6804842,rs7141420,rs72433…
Adulthood BMI	Forced vital capacity (FVC) Best measure	Respiratory System	Continuous	-0.2165	(-0.26, -0.17)	9.84 × 10-22	-0.1968	(-0.26, -0.13)	1.06 × 10-8	-0.183	(-0.3, -0.06)	4.31 × 10-3	-0.2703	(-0.44, -0.1)	3.17 × 10-3	0.977892	0.0011	(-0.0022, 0.0044)	0.518808	42.8808	0.4745	40.7761	0.392265	40.326	0.367781	0.450079	0.502297	40	rs1000940,rs10132280,rs1016287,rs10968576,rs11165643,rs11191560,rs11583200,rs11847697,rs12286929,rs12885454,rs12940622,rs13078960,rs13191362,rs1516725,rs1528435,rs17001654,rs17094222,rs17405819,rs1808579,rs1928295,rs2033529,rs2033732,rs2075650,rs2112347,rs2121279,rs2245368,rs2287019,rs2365389,rs2650492,rs2820292,rs3101336,rs3810291,rs3849570,rs3888190,rs4256980,rs6477694,rs657452,rs6804842,rs7599…
Adulthood BMI	Medication for cholesterol blood pressure or diabetes: Blood pressure medication	Treatment/medication	Binary	1.33	(1.26, 1.4)	1.74 × 10-26	1.32	(1.22, 1.43)	7.64 × 10-12	1.3	(1.11, 1.52)	2.49 × 10-3	1.2	(0.99, 1.46)	6.88 × 10-2	0.977442	0.002	(-0.0018, 0.0058)	0.304056	33.5299	0.953	31.9063	0.929286	30.8249	0.933538	1.08144	0.298375	46	rs1016287,rs10968576,rs11030104,rs11165643,rs11583200,rs11688816,rs11847697,rs12286929,rs12401738,rs12885454,rs12940622,rs13078960,rs13191362,rs1516725,rs16851483,rs16951275,rs17001654,rs17094222,rs1928295,rs2033529,rs2033732,rs205262,rs2121279,rs2245368,rs2287019,rs2365389,rs2650492,rs2820292,rs29941,rs3736485,rs3810291,rs3817334,rs3849570,rs3888190,rs4256980,rs4740619,rs6477694,rs657452,rs68048…
Adulthood BMI	Treatment/medication code: metformin	Treatment/medication	Binary	1.25	(1.21, 1.29)	4.71 × 10-39	1.23	(1.17, 1.29)	1.41 × 10-15	1.2	(1.1, 1.32)	2.59 × 10-4	1.16	(1.03, 1.3)	1.97 × 10-2	0.97793	0.0016	(-0.0007, 0.0039)	0.173153	43.1797	0.892	41.6219	0.822612	39.7123	0.85113	1.90959	0.167009	52	rs1000940,rs10968576,rs11030104,rs11057405,rs11126666,rs11165643,rs11191560,rs11583200,rs1167827,rs11688816,rs11847697,rs12401738,rs12446632,rs12885454,rs12940622,rs13078960,rs13107325,rs13191362,rs1516725,rs1528435,rs16851483,rs16951275,rs17001654,rs17094222,rs17405819,rs17724992,rs1808579,rs1928295,rs2033732,rs205262,rs2075650,rs2112347,rs2121279,rs2176598,rs2245368,rs2365389,rs2650492,rs282029…
Adulthood BMI	Taking other prescription medications	Treatment/medication	Binary	1.15	(1.11, 1.19)	5.79 × 10-14	1.15	(1.09, 1.21)	4.93 × 10-7	1.14	(1.04, 1.26)	8.02 × 10-3	1.02	(0.89, 1.17)	7.66 × 10-1	0.978318	0.0024	(-0.0002, 0.005)	0.0762486	35.1748	0.8505	33.6558	0.8172	30.3477	0.889093	3.3081	0.0689393	43	rs10132280,rs1016287,rs10968576,rs11030104,rs11057405,rs11126666,rs11165643,rs11583200,rs1167827,rs11847697,rs12286929,rs12401738,rs12446632,rs12940622,rs1516725,rs1528435,rs16851483,rs17001654,rs17094222,rs17405819,rs1928295,rs2033732,rs2112347,rs2121279,rs2176598,rs2245368,rs2365389,rs2650492,rs2820292,rs29941,rs3736485,rs3817334,rs3849570,rs3888190,rs4740619,rs657452,rs6804842,rs7141420,rs7243…
Note: Outcomes with no significant results in all MR methods are marked in yellow.
