## Supplementary material for "Phenome-wide investigation of the causal associations between childhood BMI and adult outcomes: A two-sample Mendelian randomization study": Table S: S11_Table.xlsx

### Sheet: S11 Table
S11 Table. Genetic correlation analysis results between the 27 lifestyle factors/socioeconomic status and CAD/T2D. Only results with P < 0.05 are shown.
T2D/CAD	Lifestyle factors/socioeconomic status	rg	se	z	p
CAD	Alcohol intake frequency	0.1988	0.0292	6.8022	1.03 × 10-11
CAD	Beef intake	0.0673	0.0324	2.0776	0.0377
CAD	Bread type: White	0.1618	0.0275	5.8917	3.82 × 10-9
CAD	Bread type: Wholemeal or wholegrain	-0.1628	0.0312	-5.2108	1.88 × 10-7
CAD	Cereal type: Bran cereal (e.g. All Bran Branflakes)	0.203	0.0653	3.11	0.0019
CAD	Cereal type: Other (e.g. Cornflakes Frosties)	0.1959	0.0377	5.1898	2.11 × 10-7
CAD	Ever smoked	0.0644	0.0277	2.3197	0.0204
CAD	Major dietary changes in the last 5 years: No	-0.3715	0.0319	-11.6483	2.34 × 10-31
CAD	Major dietary changes in the last 5 years: Yes because of other reasons	0.1433	0.0418	3.4273	0.0006
CAD	Milk type used: Full cream	-0.1961	0.0437	-4.4842	7.32 × 10-6
CAD	Milk type used: Semi-skimmed	-0.1835	0.0499	-3.6809	0.0002
CAD	Milk type used: Skimmed	0.2436	0.0438	5.5599	2.70 × 10-8
CAD	Never eat eggs dairy wheat sugar: I eat all of the above	-0.2817	0.03	-9.379	6.66 × 10-21
CAD	Never eat eggs dairy wheat sugar: Sugar or foods/drinks containing sugar	0.2576	0.0302	8.5171	1.64 × 10-17
CAD	Past tobacco smoking	-0.1223	0.0271	-4.516	6.30 × 10-6
CAD	Portion size	-0.1309	0.0616	-2.1252	0.0336
CAD	Smoking status	0.1931	0.0252	7.6723	1.69 × 10-14
CAD	Smoking status: Never	-0.18	0.0249	-7.2277	4.91 × 10-13
CAD	Spread type: Butter/spreadable butter	-0.1505	0.0326	-4.6228	3.79 × 10-6
CAD	Usual walking pace	-0.363	0.0286	-12.6957	6.25 × 10-37
T2D	Alcohol intake frequency	0.3296	0.0196	16.8031	2.31 × 10-63
T2D	Beef intake	0.1513	0.027	5.6111	2.01 × 10-8
T2D	Bread type: White	0.1571	0.0239	6.5821	4.64 × 10-11
T2D	Bread type: Wholemeal or wholegrain	-0.1544	0.0262	-5.8802	4.10 × 10-9
T2D	Cereal type: Bran cereal (e.g. All Bran Branflakes)	0.1007	0.0466	2.1604	0.0307
T2D	Cereal type: Other (e.g. Cornflakes Frosties)	0.1546	0.0275	5.6301	1.80 × 10-8
T2D	Ever smoked	0.0481	0.022	2.1839	0.029
T2D	Major dietary changes in the last 5 years: No	-0.529	0.0234	-22.6077	3.64 × 10-113
T2D	Major dietary changes in the last 5 years: Yes because of other reasons	0.2423	0.0372	6.5156	7.24 × 10-11
T2D	Milk type used: Full cream	-0.2251	0.0384	-5.8556	4.75 × 10-9
T2D	Milk type used: Semi-skimmed	-0.233	0.0335	-6.9568	3.48 × 10-12
T2D	Milk type used: Skimmed	0.3258	0.0339	9.6102	7.24 × 10-22
T2D	Never eat eggs dairy wheat sugar: I eat all of the above	-0.4047	0.024	-16.8858	5.73 × 10-64
T2D	Never eat eggs dairy wheat sugar: Sugar or foods/drinks containing sugar	0.4007	0.0236	16.9653	1.48 × 10-64
T2D	Non-butter spread type details: Other low or reduced fat spread	0.4112	0.0652	6.3097	2.80 × 10-10
T2D	Past tobacco smoking	-0.0971	0.0211	-4.5988	4.25 × 10-6
T2D	Portion size	0.3324	0.0499	6.6628	2.69 × 10-11
T2D	Processed meat intake	0.0814	0.0327	2.4867	0.0129
T2D	Smoking status	0.1699	0.0192	8.8711	7.24 × 10-19
T2D	Smoking status: Never	-0.1436	0.0193	-7.4207	1.17 × 10-13
T2D	Spread type: Butter/spreadable butter	-0.0818	0.0253	-3.2326	0.0012
T2D	Usual walking pace	-0.4342	0.0207	-20.9449	2.09 × 10-97
