## Supplementary material for "Phenome-wide investigation of the causal associations between childhood BMI and adult outcomes: A two-sample Mendelian randomization study": Table S: S12_Table.xlsx

### Sheet: S12 Table 
S12 Table. MR analysis results using lifestyle factors/socioeconomic status as exposures and T2D as outcome. Only results with main MR method P < 9.26 × 10-4 are shown.
Exposure	Type	Outcome	IVW_effect	IVW_effect_95%CI	IVW_effect_P	Weight_Median_effect	Weight_Median_effect_95%CI	Weight_Median_effect_P	Weighted_Mode_effect	Weighted_Mode_effect_95%CI	Weighted_Mode_effect_P	MR_Egger_effect	MR_Egger_effect_95%CI	MR_Egger_effect_P	I2GX	MR_Egger_intercept	MR_Egger_intercept_95%CI	MR_Egger_intercept_P	MRPRESSO_Global_Test_RSSobs	MRPRESSO_Global_Test_P	Cochran’s Q	Cochran’s Q_P	Rucker’s Qʹ	Rucker’s Qʹ_P	Q-Q'	Q-Q'_P	nsnp	SNPs
Alcohol intake frequency	Alcohol drinking	T2D	0.81	(0.73, 0.89)	3.23 × 10-5	0.86	(0.75, 0.99)	3.14 × 10-2	0.92	(0.71, 1.18)	4.99 × 10-1	1.09	(0.75, 1.59)	6.40 × 10-1	0.973329	-0.0049	(-0.0108, 0.0009)	0.116476	19.1006	0.6625	17.2219	0.63852	14.5169	0.752769	2.70503	0.100032	21	rs10278679,rs10510130,rs115287501,rs11864886,rs12184585,rs13390019,rs1520238,rs1596414,rs262240,rs2924321,rs34092348,rs4241258,rs4386211,rs461599,rs4970394,rs62339673,rs72768619,rs7514579,rs780569,rs80292319,rs9906502
Never eat eggs dairy wheat sugar: Sugar or foods/drinks containing sugar	Diet	T2D	1.48	(1.38, 1.59)	1.38 × 10-27	1.4	(1.26, 1.55)	3.14 × 10-10	1.22	(0.93, 1.6)	1.50 × 10-1	1.32	(1.07, 1.63)	1.09 × 10-2	0.956547	0.0017	(-0.0012, 0.0045)	0.25236	47.0918	0.9775	45.5913	0.951689	44.2564	0.956901	1.33495	0.247926	64	rs10187042,rs10758255,rs10869148,rs10953754,rs11025417,rs111268767,rs113988795,rs115397424,rs1158395,rs116855242,rs117876876,rs118158747,rs11897809,rs1195088,rs11989734,rs1206153,rs13047805,rs13062583,rs13259704,rs1381186,rs138434635,rs142733003,rs144330816,rs145799010,rs17114744,rs1980753,rs207342,rs2124957,rs2294371,rs255522,rs287037,rs35009641,rs360181,rs41279350,rs4918158,rs5005316,rs571680,r…
Never eat eggs dairy wheat sugar: I eat all of the above	Diet	T2D	0.73	(0.67, 0.78)	1.49 × 10-17	0.76	(0.69, 0.84)	6.06 × 10-8	0.84	(0.65, 1.07)	1.64 × 10-1	0.77	(0.62, 0.95)	1.90 × 10-2	0.95626	-0.0008	(-0.0037, 0.002)	0.574864	35.7183	0.9985	34.5115	0.993947	34.1932	0.992845	0.318268	0.57265	59	rs10195321,rs10953754,rs11025417,rs11228857,rs112796451,rs115397424,rs11688560,rs117447296,rs117593346,rs11914608,rs12506309,rs12924560,rs12938531,rs13047805,rs13062583,rs13155071,rs140076976,rs142107670,rs149733092,rs150270817,rs17071376,rs190835756,rs201519316,rs2056257,rs207342,rs2098335,rs2442455,rs2679097,rs2957457,rs358726,rs4283917,rs4396302,rs4466244,rs4812703,rs56317803,rs6135547,rs62332…
Portion size	Diet	T2D	1.14	(1.06, 1.23)	2.61 × 10-4	1.14	(1.04, 1.26)	5.30 × 10-3	1.18	(1.03, 1.35)	4.18 × 10-2	1.04	(0.8, 1.36)	7.81 × 10-1	0.953282	0.0031	(-0.0054, 0.0117)	0.492963	3.57116	0.976	2.89216	0.968417	2.37608	0.967259	0.516079	0.472519	10	rs17065434,rs1821831,rs2832818,rs4977886,rs55676547,rs55868433,rs56021010,rs6708376,rs6991984,rs79882879
Usual walking pace	Physical activity	T2D	0.67	(0.59, 0.78)	3.00 × 10-8	0.65	(0.54, 0.78)	6.55 × 10-6	0.63	(0.47, 0.85)	1.21 × 10-2	0.44	(0.19, 1.0)	8.25 × 10-2	0.973563	0.0061	(-0.0053, 0.0174)	0.32463	4.61758	0.965	3.85244	0.953758	2.76686	0.972826	1.08558	0.297452	11	rs10744136,rs10750025,rs10797999,rs10862220,rs11152989,rs11848096,rs35741895,rs4109292,rs4839898,rs56170646,rs9637592
Past tobacco smoking	Smoking	T2D	1.19	(1.11, 1.28)	1.02 × 10-6	1.2	(1.08, 1.33)	6.97 × 10-4	1.4	(1.1, 1.77)	8.49 × 10-3	1.38	(0.94, 2.03)	1.12 × 10-1	0.972656	-0.0023	(-0.0082, 0.0037)	0.459126	32.2072	0.795	30.5386	0.764587	29.9786	0.749763	0.559989	0.454265	38	rs10094716,rs10474278,rs10850057,rs10952199,rs10956808,rs10959442,rs1159496,rs11679041,rs11716705,rs12662631,rs12986846,rs1839316,rs1891196,rs1899896,rs2059529,rs210786,rs27003,rs28647734,rs2952251,rs3808937,rs3811038,rs4708899,rs498598,rs56740609,rs58695218,rs61767168,rs62022627,rs6433023,rs6828849,rs7216173,rs75655835,rs7575796,rs7679162,rs77304846,rs77878475,rs8064291,rs837343,rs9591938
Smoking status: Never	Smoking	T2D	0.88	(0.82, 0.93)	5.54 × 10-5	0.89	(0.81, 0.98)	1.50 × 10-2	0.92	(0.73, 1.16)	4.63 × 10-1	0.82	(0.59, 1.14)	2.47 × 10-1	0.968466	0.0009	(-0.0038, 0.0057)	0.697277	49.2773	0.5865	47.3948	0.578543	47.2417	0.544659	0.15311	0.695581	51	rs10474278,rs10813669,rs10885480,rs10897561,rs10905461,rs113493112,rs11631530,rs1164598,rs11766036,rs12129573,rs12465974,rs12517438,rs12535468,rs12662631,rs12787182,rs12886628,rs1359358,rs1423618,rs17003752,rs17151637,rs17733784,rs1839316,rs1919621,rs1935571,rs210786,rs2362924,rs2467957,rs28647734,rs2939756,rs326342,rs35539124,rs35891966,rs3818987,rs42417,rs4856463,rs4888444,rs55646170,rs55921136…
