## Supplementary material for "Phenome-wide investigation of the causal associations between childhood BMI and adult outcomes: A two-sample Mendelian randomization study": Table S: S13_Table.xlsx

### Sheet: S13 Table 
S13 Table. Reverse MR analysis results using T2D as exposure and the 7 lifestyle factors as outcome.
Exposure	Outcome	Type	IVW_effect	IVW_effect_95%CI	IVW_effect_P	Weight_Median_effect	Weight_Median_effect_95%CI	Weight_Median_effect_P	Weighted_Mode_effect	Weighted_Mode_effect_95%CI	Weighted_Mode_effect_P	MR_Egger_effect	MR_Egger_effect_95%CI	MR_Egger_effect_P	I2GX	MR_Egger_intercept	MR_Egger_intercept_95%CI	MR_Egger_intercept_P	MRPRESSO_Global_Test_RSSobs	MRPRESSO_Global_Test_P	Cochran’s Q	Cochran’s Q_P	Rucker’s Qʹ	Rucker’s Qʹ_P	Q-Q'	Q-Q'_P	nsnp	SNPs
T2D	Alcohol intake frequency	Alcohol drinking	-0.05	(-0.08, -0.02)	1.74 × 10-4	-0.02	(-0.06, 0.02)	2.97 × 10-1	0	(-0.09, 0.08)	9.40 × 10-1	0.04	(-0.07, 0.14)	5.03 × 10-1	0.976821	-0.0021	(-0.0045, 0.0003)	0.0955884	63.688	0.618	61.8456	0.622135	58.9855	0.686425	2.86016	0.0907985	67	rs10471048,rs10750397,rs1076902,rs10838524,rs10893830,rs10974438,rs11063018,rs11070332,rs1127215,rs114322470,rs11677597,rs117001013,rs11820019,rs11926707,rs12719778,rs12811407,rs12910825,rs13085136,rs1316776,rs145510090,rs145678014,rs1493694,rs1561927,rs17122772,rs1742546,rs17684074,rs177045,rs17791513,rs17802463,rs2189301,rs2197973,rs2292662,rs2456530,rs2642588,rs2767036,rs2872246,rs291367,rs302…
T2D	Never eat eggs dairy wheat sugar: Sugar or foods/drinks containing sugar	Diet	1.11	(1.08, 1.14)	8.04 × 10-13	1.09	(1.05, 1.13)	6.08 × 10-6	1.07	(0.98, 1.17)	1.17 × 10-1	1.24	(1.11, 1.38)	2.01 × 10-4	0.976319	-0.0028	(-0.0053, -0.0003)	0.0345068	37.4979	0.9985	36.352	0.996181	31.6754	0.999314	4.67657	0.0305768	63	rs10471048,rs10750397,rs1076902,rs10838524,rs10893830,rs11063018,rs11070332,rs114322470,rs11677597,rs117001013,rs117483894,rs11820019,rs12719778,rs12910825,rs13085136,rs1316776,rs13426680,rs141521721,rs1493694,rs1561927,rs17122772,rs1742546,rs177045,rs17791513,rs17802463,rs2066827,rs2189301,rs2197973,rs2456530,rs2642588,rs2767036,rs2872246,rs3020067,rs3111316,rs34584161,rs34715063,rs348330,rs3496…
T2D	Never eat eggs dairy wheat sugar: I eat all of the above	Diet	0.91	(0.89, 0.93)	4.51 × 10-12	0.91	(0.87, 0.95)	2.39 × 10-6	0.87	(0.79, 0.94)	1.78 × 10-3	0.83	(0.75, 0.92)	7.55 × 10-4	0.976763	0.0023	(-0.0002, 0.0047)	0.0768571	56.5862	0.8375	54.8842	0.810196	51.6506	0.866699	3.23363	0.0721407	66	rs10471048,rs10750397,rs1076902,rs10838524,rs10974438,rs11063018,rs11070332,rs1127215,rs114322470,rs11677597,rs117001013,rs117483894,rs11820019,rs12719778,rs12811407,rs12910825,rs13085136,rs1316776,rs13426680,rs141521721,rs145510090,rs1493694,rs1561927,rs17122772,rs177045,rs17791513,rs17802463,rs2066827,rs2189301,rs2197973,rs2456530,rs2642588,rs2767036,rs2872246,rs3020067,rs3111316,rs34584161,rs3…
T2D	Portion size	Diet	0.01	(-0.06, 0.07)	8.27 × 10-1	0.03	(-0.07, 0.12)	5.70 × 10-1	0.09	(-0.12, 0.31)	4.09 × 10-1	0.09	(-0.17, 0.35)	5.00 × 10-1	0.976459	-0.002	(-0.0081, 0.0041)	0.522262	58.8491	0.923	57.3725	0.910356	56.959	0.902606	0.413459	0.520219	74	rs10471048,rs10750397,rs1076902,rs10838524,rs10893830,rs10974438,rs11070332,rs1127215,rs114322470,rs11677597,rs117001013,rs117483894,rs11820019,rs11926707,rs12719778,rs12811407,rs12910825,rs13085136,rs1316776,rs13426680,rs141521721,rs145510090,rs1493694,rs1561927,rs17122772,rs1742546,rs17684074,rs177045,rs17791513,rs17802463,rs2066827,rs2189301,rs2197973,rs2292662,rs2456530,rs2642588,rs2767036,rs…
T2D	Usual walking pace	Physical activity	-0.07	(-0.1, -0.04)	7.96 × 10-7	-0.08	(-0.12, -0.04)	1.15 × 10-4	-0.09	(-0.18, -0.01)	4.22 × 10-2	-0.15	(-0.26, -0.04)	8.87 × 10-3	0.976717	0.002	(-0.0007, 0.0046)	0.148286	50.0228	0.7975	48.4326	0.783257	46.284	0.819455	2.14868	0.142693	58	rs10471048,rs10750397,rs1076902,rs10838524,rs10893830,rs11063018,rs11070332,rs1127215,rs114322470,rs11677597,rs117001013,rs117483894,rs11926707,rs12811407,rs13085136,rs141521721,rs145510090,rs145678014,rs1493694,rs1561927,rs17122772,rs1742546,rs17684074,rs177045,rs17802463,rs2066827,rs2189301,rs2197973,rs2292662,rs2642588,rs2767036,rs3020067,rs3111316,rs34715063,rs348330,rs34965774,rs4457053,rs46…
T2D	Smoking status: Never	Smoking	0.97	(0.94, 1.0)	4.80 × 10-2	0.96	(0.93, 1.0)	8.13 × 10-2	0.94	(0.85, 1.05)	2.64 × 10-1	0.89	(0.79, 1.01)	6.94 × 10-2	0.976562	0.002	(-0.0008, 0.0048)	0.16562	74.1011	0.188	71.7486	0.186054	69.505	0.212838	2.24358	0.13417	63	rs10471048,rs1076902,rs10838524,rs10893830,rs10974438,rs11063018,rs11070332,rs114322470,rs11677597,rs117001013,rs117483894,rs11926707,rs12811407,rs12910825,rs13085136,rs1316776,rs145510090,rs1493694,rs1561927,rs17122772,rs1742546,rs17684074,rs177045,rs17791513,rs17802463,rs2066827,rs2189301,rs2456530,rs2642588,rs2767036,rs2872246,rs291367,rs3020067,rs34584161,rs34715063,rs348330,rs34965774,rs3811…
T2D	Past tobacco smoking	Smoking	0.01	(-0.02, 0.04)	5.85 × 10-1	0	(-0.04, 0.04)	8.79 × 10-1	-0.01	(-0.12, 0.09)	7.97 × 10-1	0	(-0.11, 0.12)	9.56 × 10-1	0.976249	0.0001	(-0.0026, 0.0028)	0.931795	59.142	0.609	57.2383	0.612987	57.2309	0.577552	0.00738676	0.931509	62	rs10471048,rs1076902,rs10838524,rs10893830,rs10974438,rs11063018,rs11070332,rs114322470,rs11677597,rs117001013,rs117483894,rs11926707,rs12811407,rs12910825,rs13085136,rs1316776,rs13426680,rs145510090,rs1493694,rs1561927,rs17122772,rs1742546,rs17684074,rs177045,rs17791513,rs17802463,rs2066827,rs2189301,rs2197973,rs2456530,rs2642588,rs2767036,rs291367,rs3020067,rs34584161,rs34715063,rs34965774,rs38…
Note: Outcomes with no significant results in all MR methods are marked in yellow.
